# Engineered transcription-associated Cas9 targeting in eukaryotic cells

**DOI:** 10.1101/2023.09.18.558319

**Authors:** Gregory W. Goldberg, Manjunatha Kogenaru, Sarah Keegan, Max A. B. Haase, Larisa Kagermazova, Mauricio A. Arias, Kenenna Onyebeke, Samantha Adams, Daniel K. Beyer, David Fenyö, Marcus B. Noyes, Jef D. Boeke

## Abstract

DNA targeting Class 2 CRISPR-Cas effector nucleases, including the well-studied Cas9 proteins, evolved protospacer-adjacent motif (PAM) and guide RNA interactions that sequentially license their binding and cleavage activities at protospacer target sites. Both interactions are nucleic acid sequence specific but function constitutively; thus, they provide intrinsic spatial control over DNA targeting activities but naturally lack temporal control. Here we show that engineered Cas9 fusion proteins which bind to nascent RNAs near a protospacer can facilitate spatiotemporal coupling between transcription and DNA targeting at that protospacer: <u>Tr</u>anscription-<u>a</u>ssociated <u>C</u>as9 <u>T</u>argeting (TraCT). Engineered TraCT is enabled in eukaryotic yeast or human cells when suboptimal PAM interactions limit basal activity and when one or more nascent RNA substrates are still tethered to the actively transcribed target DNA in *cis*. Using yeast, we further show that this phenomenon can be applied for selective editing at one of two identical targets in distinct gene loci, or, in diploid allelic loci that are differentially transcribed. Our work demonstrates that temporal control over Cas9’s targeting activity at specific DNA sites may be engineered without modifying Cas9’s core domains and guide RNA components or their expression levels. More broadly, it establishes co-transcriptional RNA binding as a *cis*-acting mechanism that can conditionally stimulate CRISPR-Cas DNA targeting in eukaryotic cells.
