## Supplementary Data 1 for "Engineered transcription-associated Cas9 targeting in eukaryotic cells"

### Sheet: LYS2 (ORF) nucleosomes
Supplementary Data 1. MNase-seq analysis of β-E-induced changes at individual nucleosomes within the LYS2 ORF and across chromosome II
LYS2 (ORF) nucleosomes	15 nM				1000 nM
Position (from TSS)	Relative Occupancy (% of 0 nM)	Occupancy p value (FDR)	Relative Fuzziness (% of 0 nM)	Fuzziness p value (FDR)	Relative Occupancy (% of 0 nM)	Occupancy p value (FDR)	Relative Fuzziness (% of 0 nM)	Fuzziness p value (FDR)
1	75.7	0.0015	114.1	0.0001	50.7	0.0005	115.6	< 0.0001
2	84.3	0.0127	118.6	< 0.0001	61.1	0.0027	118.9	< 0.0001
3	96.5	0.5811	103.6	0.0114	70.3	0.005	103.5	0.0312
4	78.7	0.004	106	0.0009	53.4	0.002	107.3	0.0019
5	82.9	0.0061	99.3	0.5266	58.2	0.002	101.1	0.3667
6	66.2	0.0001	106.7	0.0004	49.3	0.0004	105.1	0.0041
7	75.8	0.0015	103.1	0.0119	48.5	0.0004	106.9	0.0014
8	91	0.2294	97.6	0.0555	68.1	0.0055	95.9	0.0123
9	75.4	0.002	102.6	0.0294	49.1	0.0006	103	0.0455
10	74.4	0.0021	102.9	0.0347	54.3	0.002	103.6	0.0332
11	84.2	0.0179	101.3	0.2926	68.4	0.0045	98.4	0.2415
12	70.6	0.001	103.2	0.0134	53.8	0.0016	102	0.1489
13	75.1	0.0026	101.5	0.2354	49.5	0.0018	101.5	0.2971
14	80.2	0.0089	100.3	0.8253	56	0.0031	101.9	0.224
15	79.1	0.0027	102.1	0.0872	51.6	0.0007	107	0.0019
16	68.8	0.0004	101.3	0.2378	50.3	0.0005	103.5	0.018
17	80.3	0.0142	99	0.4372	59	0.004	100.9	0.5661
18	69.3	0.0007	101.8	0.1511	57.6	0.0021	100.8	0.532
19	72.8	0.0009	100.1	0.9289	52.6	0.0006	103.2	0.0254
20	74.7	0.0026	101.7	0.2162	56.1	0.0024	102.1	0.1901
21	68.5	0.0014	102.5	0.0599	57.4	0.0031	100.7	0.6022
22	68.3	0.0002	103.1	0.0175	48.1	0.0004	106.4	0.0024
23	69.9	0.0005	105	0.0024	54	0.0007	105.1	0.007

### Sheet: Chr.II Stats
Supplementary Data 1. MNase-seq analysis of β-E-induced changes at individual nucleosomes within the LYS2 ORF and across chromosome II
Chr.II nucleosomes	15 nM	1000 nM
Total	4670	4670
Occupancy changes (p < 0.01)	55	56
Occupancy changes excluding LYS2 (p < 0.01)	32	27	**Spanning LYS2 Promoter and Terminator regions
Fuzziness changes (p < 0.01)	270	259
Fuzziness changes excluding LYS2 (p < 0.01)	260	245	**Spanning LYS2 Promoter and Terminator regions
