## Supplementary Data 2 for "Engineered transcription-associated Cas9 targeting in eukaryotic cells"

### Sheet: Supplementary Data 2
Supplementary Data 2. List of S. cerevisiae yeast strains used in this work
Strain Identifier	Genotype	Circular Episome(s)*	Description and/or Purpose†	Source‡
BY4741	MATa his3Δ1 leu2Δ0 met15Δ0 ura3Δ0		Parent strain for yGWG002 and yGWG295-yGWG298	Brachmann et al., 1998
yGWG002	MATa his3Δ1 leu2Δ0 met15Δ0 ura3Δ0	pNA306(C/A)	Parent strain for first-round CRISPR knock-ins (expresses a minimal Cas9Wt-SV40) generated in this work and Goldberg et al., 2021	Goldberg et al., 2021 (BY4741 with pNA306)
yGWG085	MATa his3Δ1 leu2Δ0 met15Δ0 ura3Δ0 lys2::CGG-tetO2-ssa	pGG197(2μ)	tetO2 strain used for SSA in Figs. 1b-c and Supplementary Figs. 9e-f	This work (CRISPR-edited yGWG002 derivative)
yGWG051	MATa his3Δ1 leu2Δ0 met15Δ0 ura3Δ0 lys2::CGG-nullZif-ssa	pGG197(2μ)	ΔtetO2 control strain used for SSA in Supplementary Fig. 1b	Goldberg et al., 2021 (GGY016 with pGG197)
yGWG491	MATa his3Δ1 leu2Δ0 met15Δ0 ura3Δ0 lys2::CGG-tetO2	pGG539(C/A); pGG197(2μ)	tetO2 strain with Cas9NG used for growth curves in Supplementary Fig. 2a	This work (CRISPR-edited yGWG002 derivative)
yGWG490	MATa his3Δ1 leu2Δ0 met15Δ0 ura3Δ0 lys2::CGG-tetO2	pGG740(C/A); pGG197(2μ)	tetO2 strain with Cas9NG-scRevTetR (V16) used for growth curves in Supplementary Fig. 2b	This work (CRISPR-edited yGWG002 derivative)
yGWG482	MATa his3Δ1 leu2Δ0 met15Δ0 ura3Δ0 lys2::CGG	pGG539(C/A); pGG197(2μ)	ΔtetO2 strain with Cas9NG used for growth curves in Supplementary Fig. 2c	This work (CRISPR-edited yGWG002 derivative)
yGWG484	MATa his3Δ1 leu2Δ0 met15Δ0 ura3Δ0 lys2::CGG	pGG740(C/A); pGG197(2μ)	ΔtetO2 strain with Cas9NG-scRevTetR (V16) used for growth curves in Supplementary Fig. 2d	This work (CRISPR-edited yGWG002 derivative)
yGWG133	MATa his3Δ1 leu2Δ0 met15Δ0 ura3Δ0 lys2::CGG-1xMS2U+1xMS2C-Up-ssa	pGG197(2μ)	1xMS2U+1xMS2C (Upstr.) strain used for SSA in Fig. 1e and Supplementary Fig. 3b	This work (CRISPR-edited yGWG002 derivative)
yGWG134	MATa his3Δ1 leu2Δ0 met15Δ0 ura3Δ0 lys2::CGG-1xMS2U+1xMS2C-Down-ssa	pGG197(2μ)	1xMS2U+1xMS2C (Dwnstr.) strain used for SSA in Fig. 1e and Supplementary Fig. 3b	This work (CRISPR-edited yGWG002 derivative)
yGWG268	MATa his3Δ1 leu2Δ0 met15Δ0 ura3Δ0 lys2::CGG-1x boxB-Up-ssa	pGG197(2μ)	1x boxB (NGG) strain used for SSA in Fig. 1f and Supplementary Fig. 3c; also used as the non-fluorescent control strain in Supplementary Fig. 9b	This work (CRISPR-edited yGWG002 derivative)
yGWG217	MATa his3Δ1 leu2Δ0 met15Δ0 ura3Δ0 lys2::CGG-2x boxB-Up-ssa	pGG197(2μ)	2x boxB strain used for SSA in Fig. 1f and Supplementary Fig. 3c	This work (CRISPR-edited yGWG002 derivative)
yGWG218	MATa his3Δ1 leu2Δ0 met15Δ0 ura3Δ0 lys2::CGG-3x boxB-Up-ssa	pGG197(2μ)	3x boxB strain used for SSA in Fig. 1f andSupplementary Fig. 3c	This work (CRISPR-edited yGWG002 derivative)
yGWG182	MATa his3Δ1 leu2Δ0 met15Δ0 ura3Δ0 lys2::CGG-2xMS2U-Up-ssa	pGG197(2μ)	2xMS2U strain used for SSA in Fig. 1f and Supplementary Figs. 3a-b	This work (CRISPR-edited yGWG002 derivative)
yGWG185	MATa his3Δ1 leu2Δ0 met15Δ0 ura3Δ0 lys2::CGG-1xMS2U-Up-ssa	pGG197(2μ)	1xMS2U strain used for SSA in Supplementary Figs. 3a-b, Fig. 3b, and Supplementary Fig. 5a	This work (CRISPR-edited yGWG002 derivative)
yGWG184	MATa his3Δ1 leu2Δ0 met15Δ0 ura3Δ0 lys2::CGG-1xMS2C-Up-ssa	pGG197(2μ)	1xMS2C strain used for SSA in Supplementary Figs. 3a-b	This work (CRISPR-edited yGWG002 derivative)
yGWG202	MATa his3Δ1 leu2Δ0 met15Δ0 ura3Δ0 lys2::CGG-2xMS2C-Up-ssa	pGG197(2μ)	2xMS2C strain used for SSA in Supplementary Figs. 3a-b	This work (CRISPR-edited yGWG002 derivative)
yGWG337	MATa his3Δ1 leu2Δ0 met15Δ0 ura3Δ0 lys2::CAG-1x boxB-Up-ssa	pGG197(2μ)	1x boxB (NAG) strain used for SSA in Supplementary Fig. 3c	This work (CRISPR-edited yGWG002 derivative)
yGWG338	MATa his3Δ1 leu2Δ0 met15Δ0 ura3Δ0 lys2::CGA-1x boxB-Up-ssa	pGG197(2μ)	1x boxB (NGA) strain used for SSA in Supplementary Fig. 3c	This work (CRISPR-edited yGWG002 derivative)
yGWG029	MATa his3Δ1 leu2Δ0 met15Δ0 ura3Δ0 lys2::CGG-ssa can1::CGG-ssa	pGG197(2μ)	Dual-reporter strain (lacking MS2U HTs) used for SSA in Figs. 2b-c and Supplementary Fig. 4	Goldberg et al., 2021 (GGY010 with pGG197)
yGWG212	MATa his3Δ1 leu2Δ0 met15Δ0 ura3Δ0 lys2::CGG-2xMS2U-Up-ssa can1::CGG-ssa	pGG197(2μ)	Dual-reporter strain (2xMS2U HTs in LYS2) used for SSA in Figs. 2b-c and Supplementary Fig. 4	This work (CRISPR-edited derivative of GGY009 from Goldberg et al., 2021)
yGWG213	MATa his3Δ1 leu2Δ0 met15Δ0 ura3Δ0 lys2::CGG-ssa can1::CGG-2xMS2U-Up-ssa	pGG197(2μ)	Dual-reporter strain (2xMS2U HTs in CAN1) used for SSA in Figs. 2b-c and Supplementary Fig. 4	This work (CRISPR-edited derivative of GGY001 from Goldberg et al., 2021)
yGWG176	MATa his3Δ1 leu2Δ0 met15Δ0 ura3Δ0 lys2::CGG-1xMS2U-Up-ssa	pNA306(C/A)	Parent strain for second-round CRISPR knock-in (expresses a minimal Cas9Wt-SV40) that generated yGWG255 below	This work (CRISPR-edited yGWG002 derivative)
yGWG255	MATa his3Δ1 leu2Δ0 met15Δ0 ura3Δ0 pZEVi-lys2::CGG-1xMS2U-Up-ssa		Parent strain for additional rounds of transformation that generated yGWG312 below	This work (CRISPR-edited yGWG176 derivative)
yGWG312	MATa his3Δ1 leu2Δ0 met15Δ0 ura3Δ0 pZEVi-lys2::CGG-1xMS2U-Up-ssa YKL162C-A::pGG613	pGG197(2μ)	pZEVi parent strain (Allele 1 haploid) with 1xMS2U in LYS2 and integrated pGG613 fragment for constitutive expression of Z3EV (Estradiol-inducible activator for pZEVi from McIsaac et al., 2013) and NatR; used for SSA in Fig. 3b and Supplementary Fig. 5a	This work (yGWG255 derivative with pGG197 and integrated pGG613 fragment)
BY4731	MATα leu2Δ0 met15Δ0 ura3Δ0		Parent strain for yGWG351	Brachmann et al., 1998
yGWG351	MATα leu2Δ0 met15Δ0 ura3Δ0	pNA306(C/A)	Parent strain for single-round CRISPR knock-in (expresses a minimal Cas9Wt-SV40) that generated yGWG381 below	This work (BY4731 with pNA306)
yGWG381	MATα leu2Δ0 met15Δ0 ura3Δ0 lys2::CGG-1xMS2U-Up-ssa		pLYS2 parent strain (Allele 2 haploid) with 1xMS2U in LYS2; mated with yGWG312 to generate yGWG422 below	This work (CRISPR-edited yGWG351 derivative)
yGWG422	MATa/MATα his3Δ1/HIS3 leu2Δ0/leu2Δ0 met15Δ0/met15Δ0 ura3Δ0/ura3Δ0 pZEVi-lys2::CGG-1xMS2U-Up-ssa/lys2::CGG-1xMS2U-Up-ssa YKL162C-A::pGG613	pGG197(2μ)	Diploid pZEVi/pLYS2 strain used for SSA in Fig. 3c and Supplementary Fig. 5b	This work (Mating of yGWG312 and yGWG351)
yGWG295	MATa his3Δ1 leu2Δ0 met15Δ0 ura3Δ0	pGG531(C/A)	Cas9Wt-scMCP expression strain under non-targeting conditions for colony size measurements in Supplementary Fig. 5c	This work (BY4741 with pGG531)
yGWG296	MATa his3Δ1 leu2Δ0 met15Δ0 ura3Δ0	pGG541(C/A)	Cas9Wt expression strain under non-targeting conditions for colony size measurements in Supplementary Fig. 5c	This work (BY4741 with pGG541)
yGWG297	MATa his3Δ1 leu2Δ0 met15Δ0 ura3Δ0	pGG531(C/A); pGG197(2μ)	Cas9Wt-scMCP and sgRNA expression strain under non-targeting conditions for colony size measurements in Supplementary Fig. 5c	This work (BY4741 with pGG531 and pGG197)
yGWG298	MATa his3Δ1 leu2Δ0 met15Δ0 ura3Δ0	pGG541(C/A); pGG197(2μ)	Cas9Wt and sgRNA expression strain under non-targeting conditions for colony size measurements in Supplementary Fig. 5c	This work (BY4741 with pGG541 and pGG197)
yGWG280	MATa his3Δ1 leu2Δ0 met15Δ0 ura3Δ0 pZEVi-LYS2	pNA306(C/A)	Parent strain for additional round of transformation that generated yGWG311 below	This work (CRISPR-edited yGWG002 derivative)
yGWG311	MATa his3Δ1 leu2Δ0 met15Δ0 ura3Δ0 pZEVi-LYS2 YKL162C-A::pGG613	pNA306(C/A)	Parent strain for second-round CRISPR knock-in (expresses a minimal Cas9Wt-SV40) with an integrated pGG613 fragment for constitutive expression of Z3EV (Estradiol-inducible activator for pZEVi from McIsaac et al., 2013) and NatR; used for generating yGWG385 below	This work (yGWG280 derivative with integrated pGG613 fragment)
yGWG385	MATa his3Δ1 leu2Δ0 met15Δ0 ura3Δ0 pZEVi-lys2::CGG-1x boxB-Up YKL162C-A::pGG613		Parent strain for additional round of transformation that generated yGWG432-yGWG435 or yGWG604-yGWG607 below	This work (CRISPR-edited yGWG311 derivative)
yGWG432	MATa his3Δ1 leu2Δ0 met15Δ0 ura3Δ0 pZEVi-lys2::CGG-1x boxB-Up YKL162C-A::pGG613	pGG539(C/A)	pZEVi strain with 1x boxB in LYS2 and Cas9NG used for donor-dependent editing in Supplementary Figs. 6b-e	This work (yGWG385 with pGG539)
yGWG433	MATa his3Δ1 leu2Δ0 met15Δ0 ura3Δ0 pZEVi-lys2::CGG-1x boxB-Up YKL162C-A::pGG613	pGG541(C/A)	pZEVi strain with 1x boxB in LYS2 and Cas9Wt used for donor-dependent editing in Supplementary Fig. 6b	This work (yGWG385 with pGG541)
yGWG434	MATa his3Δ1 leu2Δ0 met15Δ0 ura3Δ0 pZEVi-lys2::CGG-1x boxB-Up YKL162C-A::pGG613	pGG679(C/A)	pZEVi strain with 1x boxB in LYS2 and Cas9Wt-2xN used for donor-dependent editing in Supplementary Figs. 6b,e	This work (yGWG385 with pGG679)
yGWG435	MATa his3Δ1 leu2Δ0 met15Δ0 ura3Δ0 pZEVi-lys2::CGG-1x boxB-Up YKL162C-A::pGG613	pGG724(C/A)	pZEVi strain with 1x boxB in LYS2 and Cas9NG-2xN used for donor-dependent editing in Supplementary Figs. 6b-e	This work (yGWG385 with pGG724)
yGWG449	MATa his3Δ1 leu2Δ0 met15Δ0 ura3Δ0 pZEVi-lys2::CGG-1x boxB-Up YKL162C-A::pGG613	pGG539(C/A); pGG197(2μ)	pZEVi strain with 1x boxB in LYS2, Cas9NG, and Targeting sgRNA used for growth curves in Supplementary Fig. 7a	This work (yGWG432 with pGG197)
yGWG450	MATa his3Δ1 leu2Δ0 met15Δ0 ura3Δ0 pZEVi-lys2::CGG-1x boxB-Up YKL162C-A::pGG613	pGG724(C/A); pGG197(2μ)	pZEVi strain with 1x boxB in LYS2, Cas9NG-2xN, and Targeting sgRNA used for growth curves in Supplementary Fig. 7b	This work (yGWG435 with pGG197)
yGWG451	MATa his3Δ1 leu2Δ0 met15Δ0 ura3Δ0 pZEVi-lys2::CGG-1x boxB-Up YKL162C-A::pGG613	pGG724(C/A); pGG202(2μ)	pZEVi strain with 1x boxB in LYS2, Cas9NG-2xN, and non-targeting sgRNA used for growth curves in Supplementary Fig. 7c	This work (yGWG435 with pGG202)
yGWG272	MATa his3Δ1 leu2Δ0 met15Δ0 ura3Δ0 pZEVi-LYS2		Parent strain for additional round of transformation that generated yGWG307 below	This work (CRISPR-edited yGWG002 derivative)
yGWG307	MATa his3Δ1 leu2Δ0 met15Δ0 ura3Δ0 pZEVi-LYS2 YKL162C-A::pGG613		Parent strain for additional round of co-transformation that generated yGWG538 below	This work (yGWG272 derivative with integrated pGG613 fragment)
yGWG538	MATa his3Δ1 leu2Δ0 met15Δ0 ura3Δ0 pZEVi-LYS2 YKL162C-A::pGG613	pGG541(C/A); pGG197(2μ)	pZEVi-LYS2+ strain used for MNase-seq and qRT-PCR in Supplementary Figs. 7e-g	This work (yGWG307 derivative with pGG541 and pGG197)
yGWG544	MATa his3Δ1 leu2Δ0 met15Δ0 ura3Δ0 lys2::CGG-inv PS-1x boxB-Up-ssa	pGG197(2μ)	1x boxB (NGG) strain with inverted PS used for SSA in Supplementary Fig. 8b	This work (CRISPR-edited yGWG002 derivative)
yGWG545	MATa his3Δ1 leu2Δ0 met15Δ0 ura3Δ0 lys2::CGG-inv PS-3x boxB-Up-ssa	pGG197(2μ)	3x boxB (NGG) strain with inverted PS used for SSA in Supplementary Fig. 8b	This work (CRISPR-edited yGWG002 derivative)
yGWG431	MATa his3Δ1 leu2Δ0 met15Δ0 ura3Δ0 lys2::CGG-2x boxB-Down-ssa	pGG197(2μ)	2x boxB (Dwnstr.) strain used for SSA in Supplementary Fig. 8b	This work (CRISPR-edited yGWG002 derivative)
yGWG400	MATa his3Δ1 leu2Δ0 met15Δ0 ura3Δ0 lys2::CGG-tetO2-Up-ssa	pGG197(2μ)	Relocated tetO2 (Upstr.) strain used for SSA in Supplementary Figs. 8d	This work (CRISPR-edited yGWG002 derivative)
yGWG401	MATa his3Δ1 leu2Δ0 met15Δ0 ura3Δ0 lys2::CGG-inv PS-tetO2-Up-ssa	pGG197(2μ)	Relocated tetO2 (Upstr.) strain with inverted PS used for SSA in Supplementary Figs. 8d	This work (CRISPR-edited yGWG002 derivative)
yGWG444	MATa his3Δ1 leu2Δ0 met15Δ0 ura3Δ0 lys2::CGG-1x boxB-Up-ssa YKL162C-A::pGG704	pGG197(2μ)	1x boxB (NGG) strain with integrated pGG704 fragment for constitutively expressing mCherry-2xN from the TDH1 promoter; used for experiments in Fig. 4b and Supplementary Fig. 9b-c	This work (yGWG268 derivative with integrated pGG704 fragment)
yGWG445	MATa his3Δ1 leu2Δ0 met15Δ0 ura3Δ0 lys2::CGG-1x boxB-Up-ssa YKL162C-A::pGG705	pGG197(2μ)	1x boxB (NGG) strain with integrated pGG705 fragment for constitutively expressing mCherry-2xN from the ADH1 promoter; used for experiments in Fig. 4b and Supplementary Fig. 9b-c	This work (yGWG268 derivative with integrated pGG705 fragment)
yGWG447	MATa his3Δ1 leu2Δ0 met15Δ0 ura3Δ0 lys2::CGG-1x boxB-Up-ssa YKL162C-A::pGG707	pGG197(2μ)	1x boxB (NGG) strain with integrated pGG707 fragment for constitutively expressing mCherry-2xN from the TDH3 promoter; used for experiments in Fig. 4b and Supplementary Fig. 9b-c	This work (yGWG268 derivative with integrated pGG707 fragment)
yGWG315	MATa his3Δ1 leu2Δ0 met15Δ0 ura3Δ0 lys2::CGG-tetO2-ssa YKL162C-A::pGG658	pGG197(2μ)	tetO2 strain with integrated pGG658 fragment for constitutively expressing TetR from the TDH1 promoter; used for SSA in Supplementary Figs. 9e-f	This work (yGWG085 derivative with integrated pGG658 fragment)
yGWG426	MATa his3Δ1 leu2Δ0 met15Δ0 ura3Δ0 lys2::CGG-tetO2-ssa YKL162C-A::pGG691	pGG197(2μ)	tetO2 strain with integrated pGG691 fragment for constitutively expressing TetR from the ADH1 promoter; used for SSA in Supplementary Figs. 9e-f	This work (yGWG085 derivative with integrated pGG691 fragment)
yGWG428	MATa his3Δ1 leu2Δ0 met15Δ0 ura3Δ0 lys2::CGG-tetO2-ssa YKL162C-A::pGG703	pGG197(2μ)	tetO2 strain with integrated pGG703 fragment for constitutively expressing TetR from the TDH3 promoter; used for SSA in Supplementary Figs. 9e-f	This work (yGWG085 derivative with integrated pGG703 fragment)
yGWG604	MATa his3Δ1 leu2Δ0 met15Δ0 ura3Δ0 pZEVi-lys2::CGG-1x boxB-Up YKL162C-A::pGG613	pGG769(C/A); pGG197(2μ)	pZEVi strain with 1x boxB in LYS2, dCas9NG, and Targeting sgRNA used for ChIP experiments in Supplementary Fig. 11	This work (yGWG385 with pGG769 and pGG197)
yGWG605	MATa his3Δ1 leu2Δ0 met15Δ0 ura3Δ0 pZEVi-lys2::CGG-1x boxB-Up YKL162C-A::pGG613	pGG770(C/A); pGG197(2μ)	pZEVi strain with 1x boxB in LYS2, dCas9NG-2xN, and Targeting sgRNA used for ChIP experiments in Supplementary Fig. 11	This work (yGWG385 with pGG770 and pGG197)
yGWG606	MATa his3Δ1 leu2Δ0 met15Δ0 ura3Δ0 pZEVi-lys2::CGG-1x boxB-Up YKL162C-A::pGG613	pGG539(C/A); pGG830(2μ)	pZEVi strain with 1x boxB in LYS2, Cas9NG, and non-targeting sgRNA used for ChIP experiments in Fig. 5 and Supplementary Fig. 10	This work (yGWG385 with pGG539 and pGG830)
yGWG607	MATa his3Δ1 leu2Δ0 met15Δ0 ura3Δ0 pZEVi-lys2::CGG-1x boxB-Up YKL162C-A::pGG613	pGG724(C/A); pGG830(2μ)	pZEVi strain with 1x boxB in LYS2, Cas9NG-2xN, and non-targeting sgRNA used for ChIP experiments in Fig. 5 and Supplementary Fig. 10	This work (yGWG385 with pGG724 and pGG830)
yGWG254	MATa his3Δ1 leu2Δ0 met15Δ0 ura3Δ0 lys2::CGG_CGA-Up-ssa	pGG541(C/A)	Paired PS strain with Cas9Wt used for SSA in Fig. 6b and Supplementary Figs. 12b-d	This work (CRISPR-edited yGWG002 derivative)
yGWG379	MATa his3Δ1 leu2Δ0 met15Δ0 ura3Δ0 lys2::CGG_CGA-Up-ssa	pGG679(C/A)	Paired PS strain with Cas9Wt-2xN used for SSA in Fig. 6b and Supplementary Figs. 12b-d	This work (CRISPR-edited yGWG002 derivative)
yGWG461	MATa his3Δ1 leu2Δ0 met15Δ0 ura3Δ0 lys2::CGG_inv-CGA-Up-ssa	pGG541(C/A)	Paired PS strain with Cas9Wt and inverted upstream PS used for SSA in Fig. 6b and Supplementary Fig. 12f	This work (CRISPR-edited yGWG002 derivative)
yGWG462	MATa his3Δ1 leu2Δ0 met15Δ0 ura3Δ0 lys2::CGG_inv-CGA-Up-ssa	pGG679(C/A)	Paired PS strain with Cas9Wt-2xN and inverted upstream PS used for SSA in Fig. 6b and Supplementary Fig. 12f	This work (CRISPR-edited yGWG002 derivative)
*(C/A) denotes CEN/ARS vector; (2μ) denotes 2-micron vector
†/‡ For full citations, see References
