## Supplementary Data 3 for "Engineered transcription-associated Cas9 targeting in eukaryotic cells"

### Sheet: Supplementary Data 3
Supplementary Data 3. Circular plasmid DNA used in this work
DNA Identifier	DNA Sequence	Description and/or Purpose†	Source‡
pNA0306	TGGTTTCTTAGGACGGATCGCTTGCCTGTAACTTACACGCGCCTCGTATCTTTTAATGATGGAATAATTTGGGAATTTACTCTGTGTTTATTTATTTTTATGTTTTGTATTTGGATTTTAGAAAGTAAATAAAGAAGGTAGAAGAGTTACGGAATGAAGAAAAAAAAATAAACAAAGGTTTAAAAAATTTCAACAAAAAGCGTACTTTACATATATATTTATTAGACAAGAAAAGCAGATTAAATAGATATACATTCGATTAACGATAAGTAAAATGTAAAATCACAGGATTTTCGTGTGTGGTCTTCTACACAGACAAGATGAAACAATTCGGCATTAATACCTGAGAGCAGGAAGAGCAAGATAAAAGGTAGTATTTGTTGGCGATCCCCCTAGAGT…	Expression plasmid for minimal Cas9Wt-SV40 protein used in CRISPR-assisted editing of yeast strains in this work and Goldberg et al., 2021	Xie et al., 2018 (Addgene #169452)
pNA0304	GACGAAAGGGCCTCGTGATACGCCTATTTTTATAGGTTAATGTCATGATAATAATGGTTTCTTAGTATGATCCAATATCAAAGGAAATGATAGCATTGAAGGATGAGACTAATCCAATTGAGGAGTGGCAGCATATAGAACAGCTAAAGGGTAGTGCTGAAGGAAGCATACGATACCCCGCATGGAATGGGATAATATCACAGGAGGTACTAGACTACCTTTCATCCTACATAAATAGACGCATATAAGTACGCATTTAAGCATAAACACGCACTATGCCGTTCTTCTCATGTATATATATATACAGGCAACACGCAGATATAGGTGCGACGTGAACAGTGAGCTGTATGTGCGCAGCTCGCGTTGCATTTTCGGAAGCGCTCGTTTTCGGAAACGCTT…	Parent vector for sgRNA expression plasmids with SNR52 promoter and SUP4 / CYC1 terminator	Goldberg et al., 2021 (Addgene #165612)
pGG197	GACGAAAGGGCCTCGTGATACGCCTATTTTTATAGGTTAATGTCATGATAATAATGGTTTCTTAGTATGATCCAATATCAAAGGAAATGATAGCATTGAAGGATGAGACTAATCCAATTGAGGAGTGGCAGCATATAGAACAGCTAAAGGGTAGTGCTGAAGGAAGCATACGATACCCCGCATGGAATGGGATAATATCACAGGAGGTACTAGACTACCTTTCATCCTACATAAATAGACGCATATAAGTACGCATTTAAGCATAAACACGCACTATGCCGTTCTTCTCATGTATATATATATACAGGCAACACGCAGATATAGGTGCGACGTGAACAGTGAGCTGTATGTGCGCAGCTCGCGTTGCATTTTCGGAAGCGCTCGTTTTCGGAAACGCTT…	pNA0304 derivative with spacer targeting the heterologous EGFP PS(1) insertion(s) for most experimental yeast assays in this work; was non-targeting in Supplementary Figs. 5c and 7e-g	Goldberg et al., 2021
pGG202	GACGAAAGGGCCTCGTGATACGCCTATTTTTATAGGTTAATGTCATGATAATAATGGTTTCTTAGTATGATCCAATATCAAAGGAAATGATAGCATTGAAGGATGAGACTAATCCAATTGAGGAGTGGCAGCATATAGAACAGCTAAAGGGTAGTGCTGAAGGAAGCATACGATACCCCGCATGGAATGGGATAATATCACAGGAGGTACTAGACTACCTTTCATCCTACATAAATAGACGCATATAAGTACGCATTTAAGCATAAACACGCACTATGCCGTTCTTCTCATGTATATATATATACAGGCAACACGCAGATATAGGTGCGACGTGAACAGTGAGCTGTATGTGCGCAGCTCGCGTTGCATTTTCGGAAGCGCTCGTTTTCGGAAACGCTT…	pNA0304 derivative with spacer targeting the LYS2 ORF; used for most CRISPR-assisted knock-ins and was non-targeting in Supplementary Figs. 6b,e and 7c	Goldberg et al., 2021
pGG203	GACGAAAGGGCCTCGTGATACGCCTATTTTTATAGGTTAATGTCATGATAATAATGGTTTCTTAGTATGATCCAATATCAAAGGAAATGATAGCATTGAAGGATGAGACTAATCCAATTGAGGAGTGGCAGCATATAGAACAGCTAAAGGGTAGTGCTGAAGGAAGCATACGATACCCCGCATGGAATGGGATAATATCACAGGAGGTACTAGACTACCTTTCATCCTACATAAATAGACGCATATAAGTACGCATTTAAGCATAAACACGCACTATGCCGTTCTTCTCATGTATATATATATACAGGCAACACGCAGATATAGGTGCGACGTGAACAGTGAGCTGTATGTGCGCAGCTCGCGTTGCATTTTCGGAAGCGCTCGTTTTCGGAAACGCTT…	pNA0304 derivative with spacer targeting the CAN1 ORF; used for CRISPR-assisted knock-ins at the CAN1 locus in dual-reporter lineages	Goldberg et al., 2021
pGG578	GACGAAAGGGCCTCGTGATACGCCTATTTTTATAGGTTAATGTCATGATAATAATGGTTTCTTAGTATGATCCAATATCAAAGGAAATGATAGCATTGAAGGATGAGACTAATCCAATTGAGGAGTGGCAGCATATAGAACAGCTAAAGGGTAGTGCTGAAGGAAGCATACGATACCCCGCATGGAATGGGATAATATCACAGGAGGTACTAGACTACCTTTCATCCTACATAAATAGACGCATATAAGTACGCATTTAAGCATAAACACGCACTATGCCGTTCTTCTCATGTATATATATATACAGGCAACACGCAGATATAGGTGCGACGTGAACAGTGAGCTGTATGTGCGCAGCTCGCGTTGCATTTTCGGAAGCGCTCGTTTTCGGAAACGCTT…	pNA0308 derivative with dual sgRNAs targeting the pLYS2 promoter region for CRISPR-assisted knock-in of the pZEVi promoter; includes a SUP4 terminator insertion between the second sgRNA scaffold and RPR1 terminator	This work (Derived from pNA0308 of Xie et al., 2018)
pGG574	TGGTTTCTTAGGACGGATCGCTTGCCTGTAACTTACACGCGCCTCGTATCTTTTAATGATGGAATAATTTGGGAATTTACTCTGTGTTTATTTATTTTTATGTTTTGTATTTGGATTTTAGAAAGTAAATAAAGAAGGTAGAAGAGTTACGGAATGAAGAAAAAAAAATAAACAAAGGTTTAAAAAATTTCAACAAAAAGCGTACTTTACATATATATTTATTAGACAAGAAAAGCAGATTAAATAGATATACATTCGATTAACGATAAGTAAAATGTAAAATCACAGGATTTTCGTGTGTGGTCTTCTACACAGACAAGATGAAACAATTCGGCATTAATACCTGAGAGCAGGAAGAGCAAGATAAAAGGTAGTATTTGTTGGCGATCCCCCTAGAGT…	Native Cas9::KanR acceptor vector isogenic with pGG547/pGG548/pGG618 plasmids below; contains NheI//NotI backbone fragment for assembly with PID inserts in Fig. 1b and Supplementary Figs. 1b, 8d, and 9e-f	This work (Based off the pGG211/pGG431/pGG442 acceptor vector plasmids of Goldberg et al., 2021)
pGG547	TGGTTTCTTAGGACGGATCGCTTGCCTGTAACTTACACGCGCCTCGTATCTTTTAATGATGGAATAATTTGGGAATTTACTCTGTGTTTATTTATTTTTATGTTTTGTATTTGGATTTTAGAAAGTAAATAAAGAAGGTAGAAGAGTTACGGAATGAAGAAAAAAAAATAAACAAAGGTTTAAAAAATTTCAACAAAAAGCGTACTTTACATATATATTTATTAGACAAGAAAAGCAGATTAAATAGATATACATTCGATTAACGATAAGTAAAATGTAAAATCACAGGATTTTCGTGTGTGGTCTTCTACACAGACAAGATGAAACAATTCGGCATTAATACCTGAGAGCAGGAAGAGCAAGATAAAAGGTAGTATTTGTTGGCGATCCCCCTAGAGT…	Cas9-scTetR::KanR acceptor vector isogenic with pGG574; contains NheI//NotI backbone fragment for assembly with PID inserts in Fig. 1b and Supplementary Figs. 1b, 8d, and 9e-f	This work (Based off the pGG211/pGG431/pGG442 acceptor vector plasmids of Goldberg et al., 2021)
pGG548	TGGTTTCTTAGGACGGATCGCTTGCCTGTAACTTACACGCGCCTCGTATCTTTTAATGATGGAATAATTTGGGAATTTACTCTGTGTTTATTTATTTTTATGTTTTGTATTTGGATTTTAGAAAGTAAATAAAGAAGGTAGAAGAGTTACGGAATGAAGAAAAAAAAATAAACAAAGGTTTAAAAAATTTCAACAAAAAGCGTACTTTACATATATATTTATTAGACAAGAAAAGCAGATTAAATAGATATACATTCGATTAACGATAAGTAAAATGTAAAATCACAGGATTTTCGTGTGTGGTCTTCTACACAGACAAGATGAAACAATTCGGCATTAATACCTGAGAGCAGGAAGAGCAAGATAAAAGGTAGTATTTGTTGGCGATCCCCCTAGAGT…	Cas9-scRevTetR(V10)::KanR acceptor vector isogenic with pGG574; contains NheI//NotI backbone fragment for assembly with PID inserts in Fig. 1c and Supplementary Fig. 1b	This work (Based off the pGG211/pGG431/pGG442 acceptor vector plasmids of Goldberg et al., 2021)
pGG618	TGGTTTCTTAGGACGGATCGCTTGCCTGTAACTTACACGCGCCTCGTATCTTTTAATGATGGAATAATTTGGGAATTTACTCTGTGTTTATTTATTTTTATGTTTTGTATTTGGATTTTAGAAAGTAAATAAAGAAGGTAGAAGAGTTACGGAATGAAGAAAAAAAAATAAACAAAGGTTTAAAAAATTTCAACAAAAAGCGTACTTTACATATATATTTATTAGACAAGAAAAGCAGATTAAATAGATATACATTCGATTAACGATAAGTAAAATGTAAAATCACAGGATTTTCGTGTGTGGTCTTCTACACAGACAAGATGAAACAATTCGGCATTAATACCTGAGAGCAGGAAGAGCAAGATAAAAGGTAGTATTTGTTGGCGATCCCCCTAGAGT…	Cas9-scRevTetR(V16)::KanR acceptor vector isogenic with pGG574; contains NheI//NotI backbone fragment for assembly with PID inserts in Fig. 1c and Supplementary Fig. 1b	This work (Based off the pGG211/pGG431/pGG442 acceptor vector plasmids of Goldberg et al., 2021)
pGG532	TGGTTTCTTAGGACGGATCGCTTGCCTGTAACTTACACGCGCCTCGTATCTTTTAATGATGGAATAATTTGGGAATTTACTCTGTGTTTATTTATTTTTATGTTTTGTATTTGGATTTTAGAAAGTAAATAAAGAAGGTAGAAGAGTTACGGAATGAAGAAAAAAAAATAAACAAAGGTTTAAAAAATTTCAACAAAAAGCGTACTTTACATATATATTTATTAGACAAGAAAAGCAGATTAAATAGATATACATTCGATTAACGATAAGTAAAATGTAAAATCACAGGATTTTCGTGTGTGGTCTTCTACACAGACAAGATGAAACAATTCGGCATTAATACCTGAGAGCAGGAAGAGCAAGATAAAAGGTAGTATTTGTTGGCGATCCCCCTAGAGT…	Native Cas9::KanR acceptor vector isogenic with pGG500/pGG573 plasmids below; contains NheI//PspOMI backbone fragment for assembly with PID inserts in Figs. 1e-f, 2b-c, 3b-c, 4b and Supplementary Figs. 3a-c, 4a-c, 5a-b, 8b, and 9c	This work (Based off the pGG211/pGG431/pGG442 acceptor vector plasmids of Goldberg et al., 2021)
pGG500	TGGTTTCTTAGGACGGATCGCTTGCCTGTAACTTACACGCGCCTCGTATCTTTTAATGATGGAATAATTTGGGAATTTACTCTGTGTTTATTTATTTTTATGTTTTGTATTTGGATTTTAGAAAGTAAATAAAGAAGGTAGAAGAGTTACGGAATGAAGAAAAAAAAATAAACAAAGGTTTAAAAAATTTCAACAAAAAGCGTACTTTACATATATATTTATTAGACAAGAAAAGCAGATTAAATAGATATACATTCGATTAACGATAAGTAAAATGTAAAATCACAGGATTTTCGTGTGTGGTCTTCTACACAGACAAGATGAAACAATTCGGCATTAATACCTGAGAGCAGGAAGAGCAAGATAAAAGGTAGTATTTGTTGGCGATCCCCCTAGAGT…	Cas9-scMCP::KanR acceptor vector isogenic with pGG532; contains NheI//PspOMI backbone fragment for assembly with PID inserts in Figs. 1e, 2b-c, 3b-c and Supplementary Figs. 3a-b, 4a-c, and 5a-b	This work (Based off the pGG211/pGG431/pGG442 acceptor vector plasmids of Goldberg et al., 2021)
pGG573	TGGTTTCTTAGGACGGATCGCTTGCCTGTAACTTACACGCGCCTCGTATCTTTTAATGATGGAATAATTTGGGAATTTACTCTGTGTTTATTTATTTTTATGTTTTGTATTTGGATTTTAGAAAGTAAATAAAGAAGGTAGAAGAGTTACGGAATGAAGAAAAAAAAATAAACAAAGGTTTAAAAAATTTCAACAAAAAGCGTACTTTACATATATATTTATTAGACAAGAAAAGCAGATTAAATAGATATACATTCGATTAACGATAAGTAAAATGTAAAATCACAGGATTTTCGTGTGTGGTCTTCTACACAGACAAGATGAAACAATTCGGCATTAATACCTGAGAGCAGGAAGAGCAAGATAAAAGGTAGTATTTGTTGGCGATCCCCCTAGAGT…	Cas9-2xN::KanR acceptor vector isogenic with pGG532; contains NheI//PspOMI backbone fragment for assembly with PID inserts in Figs. 1f, 4b and Supplementary Figs. 3c, 8b, and 9c	This work (Based off the pGG211/pGG431/pGG442 acceptor vector plasmids of Goldberg et al., 2021)
pGG539	TGGTTTCTTAGGACGGATCGCTTGCCTGTAACTTACACGCGCCTCGTATCTTTTAATGATGGAATAATTTGGGAATTTACTCTGTGTTTATTTATTTTTATGTTTTGTATTTGGATTTTAGAAAGTAAATAAAGAAGGTAGAAGAGTTACGGAATGAAGAAAAAAAAATAAACAAAGGTTTAAAAAATTTCAACAAAAAGCGTACTTTACATATATATTTATTAGACAAGAAAAGCAGATTAAATAGATATACATTCGATTAACGATAAGTAAAATGTAAAATCACAGGATTTTCGTGTGTGGTCTTCTACACAGACAAGATGAAACAATTCGGCATTAATACCTGAGAGCAGGAAGAGCAAGATAAAAGGTAGTATTTGTTGGCGATCCCCCTAGAGT…	Expression plasmid for native Cas9NG and preferred template for NG PID insert fragments; also used for growth curves in Supplementary Figs. 2a,c and 7a, carried in a recipient strain for transformation experiments of Supplementary Figs. 6b-e, and carried in a strain used for ChIP experiments of Fig. 5 and Supplementary Fig. 10	This work (Derived from pGG532)
pGG740	TGGTTTCTTAGGACGGATCGCTTGCCTGTAACTTACACGCGCCTCGTATCTTTTAATGATGGAATAATTTGGGAATTTACTCTGTGTTTATTTATTTTTATGTTTTGTATTTGGATTTTAGAAAGTAAATAAAGAAGGTAGAAGAGTTACGGAATGAAGAAAAAAAAATAAACAAAGGTTTAAAAAATTTCAACAAAAAGCGTACTTTACATATATATTTATTAGACAAGAAAAGCAGATTAAATAGATATACATTCGATTAACGATAAGTAAAATGTAAAATCACAGGATTTTCGTGTGTGGTCTTCTACACAGACAAGATGAAACAATTCGGCATTAATACCTGAGAGCAGGAAGAGCAAGATAAAAGGTAGTATTTGTTGGCGATCCCCCTAGAGT…	Expression plasmid for Cas9NG-scRevTetR (V16); used for growth curves in Supplementary Figs. 2b,d	This work (Derived from pGG618)
pGG531	TGGTTTCTTAGGACGGATCGCTTGCCTGTAACTTACACGCGCCTCGTATCTTTTAATGATGGAATAATTTGGGAATTTACTCTGTGTTTATTTATTTTTATGTTTTGTATTTGGATTTTAGAAAGTAAATAAAGAAGGTAGAAGAGTTACGGAATGAAGAAAAAAAAATAAACAAAGGTTTAAAAAATTTCAACAAAAAGCGTACTTTACATATATATTTATTAGACAAGAAAAGCAGATTAAATAGATATACATTCGATTAACGATAAGTAAAATGTAAAATCACAGGATTTTCGTGTGTGGTCTTCTACACAGACAAGATGAAACAATTCGGCATTAATACCTGAGAGCAGGAAGAGCAAGATAAAAGGTAGTATTTGTTGGCGATCCCCCTAGAGT…	Expression plasmid for Cas9Wt-scMCP; used for colony size assays in Supplementary Fig. 5c	This work (Derived from pGG500)
pGG541	TGGTTTCTTAGGACGGATCGCTTGCCTGTAACTTACACGCGCCTCGTATCTTTTAATGATGGAATAATTTGGGAATTTACTCTGTGTTTATTTATTTTTATGTTTTGTATTTGGATTTTAGAAAGTAAATAAAGAAGGTAGAAGAGTTACGGAATGAAGAAAAAAAAATAAACAAAGGTTTAAAAAATTTCAACAAAAAGCGTACTTTACATATATATTTATTAGACAAGAAAAGCAGATTAAATAGATATACATTCGATTAACGATAAGTAAAATGTAAAATCACAGGATTTTCGTGTGTGGTCTTCTACACAGACAAGATGAAACAATTCGGCATTAATACCTGAGAGCAGGAAGAGCAAGATAAAAGGTAGTATTTGTTGGCGATCCCCCTAGAGT…	Expression plasmid for native Cas9Wt and preferred template for Wt PID insert fragments; also used for colony size assays in Supplementary Fig. 5c, carried in the pZEVi-LYS2+ strain of Supplementary Figs. 7e-g, and carried in recipient strains for transformation experiments of Fig. 6b and Supplementary Figs. 6b and 12b-d,f	This work (Derived from pGG532)
pGG553	TGGTTTCTTAGGACGGATCGCTTGCCTGTAACTTACACGCGCCTCGTATCTTTTAATGATGGAATAATTTGGGAATTTACTCTGTGTTTATTTATTTTTATGTTTTGTATTTGGATTTTAGAAAGTAAATAAAGAAGGTAGAAGAGTTACGGAATGAAGAAAAAAAAATAAACAAAGGTTTAAAAAATTTCAACAAAAAGCGTACTTTACATATATATTTATTAGACAAGAAAAGCAGATTAAATAGATATACATTCGATTAACGATAAGTAAAATGTAAAATCACAGGATTTTCGTGTGTGGTCTTCTACACAGACAAGATGAAACAATTCGGCATTAATACCTGAGAGCAGGAAGAGCAAGATAAAAGGTAGTATTTGTTGGCGATCCCCCTAGAGT…	Expression plasmid for native Cas9MT3 and preferred template for the MT3 PID insert fragments	This work (Derived from pGG532)
pGG679	TGGTTTCTTAGGACGGATCGCTTGCCTGTAACTTACACGCGCCTCGTATCTTTTAATGATGGAATAATTTGGGAATTTACTCTGTGTTTATTTATTTTTATGTTTTGTATTTGGATTTTAGAAAGTAAATAAAGAAGGTAGAAGAGTTACGGAATGAAGAAAAAAAAATAAACAAAGGTTTAAAAAATTTCAACAAAAAGCGTACTTTACATATATATTTATTAGACAAGAAAAGCAGATTAAATAGATATACATTCGATTAACGATAAGTAAAATGTAAAATCACAGGATTTTCGTGTGTGGTCTTCTACACAGACAAGATGAAACAATTCGGCATTAATACCTGAGAGCAGGAAGAGCAAGATAAAAGGTAGTATTTGTTGGCGATCCCCCTAGAGT…	Expression plasmid for Cas9Wt-2xN; carried in recipient strains for transformation experiments of Fig. 6b and Supplementary Figs. 6b,e and 12b-d,f	This work (Derived from pGG573)
pGG724	TGGTTTCTTAGGACGGATCGCTTGCCTGTAACTTACACGCGCCTCGTATCTTTTAATGATGGAATAATTTGGGAATTTACTCTGTGTTTATTTATTTTTATGTTTTGTATTTGGATTTTAGAAAGTAAATAAAGAAGGTAGAAGAGTTACGGAATGAAGAAAAAAAAATAAACAAAGGTTTAAAAAATTTCAACAAAAAGCGTACTTTACATATATATTTATTAGACAAGAAAAGCAGATTAAATAGATATACATTCGATTAACGATAAGTAAAATGTAAAATCACAGGATTTTCGTGTGTGGTCTTCTACACAGACAAGATGAAACAATTCGGCATTAATACCTGAGAGCAGGAAGAGCAAGATAAAAGGTAGTATTTGTTGGCGATCCCCCTAGAGT…	Expression plasmid for Cas9NG-2xN; used for growth curves in Supplementary Figs. 7b-c, carried in a recipient strain for transformation experiments of Supplementary Figs. 6b-e, and carried in a strain used for ChIP experiments of Fig. 5 and Supplementary Fig. 10	This work (Derived from pGG573)
pMS101	GTCACCACCCTGCCCTTTTTCTTTAAAACCGAAAAGATTACTTCGCGTTATGCAGGCTTCCTCGCTCACTGACTCGCTGCGCTCGGTCGTTCGGCTGCGGCGAGCGGTATCAGCTCACTCAAAGGCGGTAATACGGTTATCCACAGAATCAGGGGATAACGCAGGAAAGAACATGTGAGCAAAAGGCCAGCAAAAGGCCAGGAACCGTAAAAAGGCCGCGTTGCTGGCGTTTTTCCACAGGCTCCGCCCCCCTGACGAGCATCACAAAAATCGACGCTCAAGTCAGAGGTGGCGAAACCCGACAGGACTATAAAGATACCAGGCGTTTCCCCCTGGAAGCTCCCTCGTGCGCTCTCCTGTTCCGACCCTGCCGCTTACCGGATACCTGTCCGCCTTTCT…	Contains a NotI fragment with Z3EV expression cassette (ACT1 promoter and RPS5 terminator) and NatR marker within homology arms for stable integration at the YKL162C-A locus; parental design for pGG613 below	This work (Based off pAV10.KN from Agmon et al., 2015, with parts from McIsaac et al., 2013)
pGG613	GTCACCACCCTGCCCTTTTTCTTTAAAACCGAAAAGATTACTTCGCGTTATGCAGGCTTCCTCGCTCACTGACTCGCTGCGCTCGGTCGTTCGGCTGCGGCGAGCGGTATCAGCTCACTCAAAGGCGGTAATACGGTTATCCACAGAATCAGGGGATAACGCAGGAAAGAACATGTGAGCAAAAGGCCAGCAAAAGGCCAGGAACCGTAAAAAGGCCGCGTTGCTGGCGTTTTTCCACAGGCTCCGCCCCCCTGACGAGCATCACAAAAATCGACGCTCAAGTCAGAGGTGGCGAAACCCGACAGGACTATAAAGATACCAGGCGTTTCCCCCTGGAAGCTCCCTCGTGCGCTCTCCTGTTCCGACCCTGCCGCTTACCGGATACCTGTCCGCCTTTCT…	Contains the 4508 bp NotI fragment used for constitutive Z3EV expression (ACT1 promoter and RPS5 terminator) via NatR-based stable integration at the YKL162C-A locus in pZEVi yeast lineages	This work (Based off the pMS101 design)
pGG658	ACCTTGCCCTTTTTTGCCGGACTGCAGCGGCCGCGTATCCGTTCTCTAATCCTTTCGTCGTGTATATTGTAAAAACTGCTGAACGAGTATTGATAAAAGATATCTTGGCCACTAAGGGGCAGATCCCCTTCTGGTGTGATAGACAACCCCAGGAGCATAGATAACACCAACTTGTGGTGGAGGGTCATCGAATTGGAATTGTCTGTTGGCAACAGTAGAACAGATGCTGCCCTTGCTATCTGTCAAAATGCCGCTCTTCAAAGTTACTTTCAAAGCGCTGTCACTGCTACGACAGCTTTTTTTTTAGAAACAGCAGCAATGCCTTGACATGTAACGTAAGAAAAGAAAAAAGAGATGGCAGAAGAAATACTAAGCGATAACGGCAATGTAGAGGTGCTT…	Contains the 4469 bp NotI fragment used for constitutive expression of TetR (with C-terminal SV40 NLS tag and Glycine-Serine linkers) from the TDH1 promoter and STR1 (BsmBI-free) terminator via NatR-based stable integration at the yeast YKL162C-A locus	This work (Derived from pSIB619 of Ikushima et al., 2015)
pGG691	ACCTTGCCCTTTTTTGCCGGACTGCAGCGGCCGCGTATCCGTTCTCTAATCCTTTCGTCGTGTATATTGTAAAAACTGCTGAACGAGTATTGATAAAAGATATCTTGGCCACTAAGGGGCAGATCCCCTTCTGGTGTGATAGACAACCCCAGGAGCATAGATAACACCAACTTGTGGTGGAGGGTCATCGAATTGGAATTGTCTGTTGGCAACAGTAGAACAGATGCTGCCCTTGCTATCTGTCAAAATGCCGCTCTTCAAAGTTACTTTCAAAGCGCTGTCACTGCTACGACAGCTTTTTTTTTAGAAACAGCAGCAATGCCTTGACATGTAACGTAAGAAAAGAAAAAAGAGATGGCAGAAGAAATACTAAGCGATAACGGCAATGTAGAGGTGCTT…	Contains the 4369 bp NotI fragment used for constitutive expression of TetR (with C-terminal SV40 NLS tag and Glycine-Serine linkers) from the ADH1 promoter and STR1 (BsmBI-free) terminator via NatR-based stable integration at the yeast YKL162C-A locus	This work (Derived from pSIB619 of Ikushima et al., 2015)
pGG703	ACCTTGCCCTTTTTTGCCGGACTGCAGCGGCCGCGTATCCGTTCTCTAATCCTTTCGTCGTGTATATTGTAAAAACTGCTGAACGAGTATTGATAAAAGATATCTTGGCCACTAAGGGGCAGATCCCCTTCTGGTGTGATAGACAACCCCAGGAGCATAGATAACACCAACTTGTGGTGGAGGGTCATCGAATTGGAATTGTCTGTTGGCAACAGTAGAACAGATGCTGCCCTTGCTATCTGTCAAAATGCCGCTCTTCAAAGTTACTTTCAAAGCGCTGTCACTGCTACGACAGCTTTTTTTTTAGAAACAGCAGCAATGCCTTGACATGTAACGTAAGAAAAGAAAAAAGAGATGGCAGAAGAAATACTAAGCGATAACGGCAATGTAGAGGTGCTT…	Contains the 4342 bp NotI fragment used for constitutive expression of TetR (with C-terminal SV40 NLS tag and Glycine-Serine linkers) from the TDH3 promoter and STR1 (BsmBI-free) terminator via NatR-based stable integration at the yeast YKL162C-A locus	This work (Derived from pSIB619 of Ikushima et al., 2015)
pGG704	ACCTTGCCCTTTTTTGCCGGACTGCAGCGGCCGCGTATCCGTTCTCTAATCCTTTCGTCGTGTATATTGTAAAAACTGCTGAACGAGTATTGATAAAAGATATCTTGGCCACTAAGGGGCAGATCCCCTTCTGGTGTGATAGACAACCCCAGGAGCATAGATAACACCAACTTGTGGTGGAGGGTCATCGAATTGGAATTGTCTGTTGGCAACAGTAGAACAGATGCTGCCCTTGCTATCTGTCAAAATGCCGCTCTTCAAAGTTACTTTCAAAGCGCTGTCACTGCTACGACAGCTTTTTTTTTAGAAACAGCAGCAATGCCTTGACATGTAACGTAAGAAAAGAAAAAAGAGATGGCAGAAGAAATACTAAGCGATAACGGCAATGTAGAGGTGCTT…	Contains the 4901 bp NotI fragment used for constitutive expression of mCherry-2xN (with linker and NLS tags) from the TDH1 promoter and STR1 (BsmBI-free) terminator via NatR-based stable integration at the yeast YKL162C-A locus	This work (Derived from pSIB619 of Ikushima et al., 2015)
pGG705	ACCTTGCCCTTTTTTGCCGGACTGCAGCGGCCGCGTATCCGTTCTCTAATCCTTTCGTCGTGTATATTGTAAAAACTGCTGAACGAGTATTGATAAAAGATATCTTGGCCACTAAGGGGCAGATCCCCTTCTGGTGTGATAGACAACCCCAGGAGCATAGATAACACCAACTTGTGGTGGAGGGTCATCGAATTGGAATTGTCTGTTGGCAACAGTAGAACAGATGCTGCCCTTGCTATCTGTCAAAATGCCGCTCTTCAAAGTTACTTTCAAAGCGCTGTCACTGCTACGACAGCTTTTTTTTTAGAAACAGCAGCAATGCCTTGACATGTAACGTAAGAAAAGAAAAAAGAGATGGCAGAAGAAATACTAAGCGATAACGGCAATGTAGAGGTGCTT…	Contains the 4801 bp NotI fragment used for constitutive expression of mCherry-2xN (with linker and NLS tags) from the ADH1 promoter and STR1 (BsmBI-free) terminator via NatR-based stable integration at the yeast YKL162C-A locus	This work (Derived from pSIB619 of Ikushima et al., 2015)
pGG707	ACCTTGCCCTTTTTTGCCGGACTGCAGCGGCCGCGTATCCGTTCTCTAATCCTTTCGTCGTGTATATTGTAAAAACTGCTGAACGAGTATTGATAAAAGATATCTTGGCCACTAAGGGGCAGATCCCCTTCTGGTGTGATAGACAACCCCAGGAGCATAGATAACACCAACTTGTGGTGGAGGGTCATCGAATTGGAATTGTCTGTTGGCAACAGTAGAACAGATGCTGCCCTTGCTATCTGTCAAAATGCCGCTCTTCAAAGTTACTTTCAAAGCGCTGTCACTGCTACGACAGCTTTTTTTTTAGAAACAGCAGCAATGCCTTGACATGTAACGTAAGAAAAGAAAAAAGAGATGGCAGAAGAAATACTAAGCGATAACGGCAATGTAGAGGTGCTT…	Contains the 4774 bp NotI fragment used for constitutive expression of mCherry-2xN (with linker and NLS tags) from the TDH3 promoter and STR1 (BsmBI-free) terminator via NatR-based stable integration at the yeast YKL162C-A locus	This work (Derived from pSIB619 of Ikushima et al., 2015)
pGG830	GACGAAAGGGCCTCGTGATACGCCTATTTTTATAGGTTAATGTCATGATAATAATGGTTTCTTAGTATGATCCAATATCAAAGGAAATGATAGCATTGAAGGATGAGACTAATCCAATTGAGGAGTGGCAGCATATAGAACAGCTAAAGGGTAGTGCTGAAGGAAGCATACGATACCCCGCATGGAATGGGATAATATCACAGGAGGTACTAGACTACCTTTCATCCTACATAAATAGACGCATATAAGTACGCATTTAAGCATAAACACGCACTATGCCGTTCTTCTCATGTATATATATATACAGGCAACACGCAGATATAGGTGCGACGTGAACAGTGAGCTGTATGTGCGCAGCTCGCGTTGCATTTTCGGAAGCGCTCGTTTTCGGAAACGCTT…	pNA0304 derivative with a spacer completely mismatching the heterologous EGFP PS(1) insertion in yeast strains derived from yGWG385; was non-targeting in Fig. 5 and Supplementary Fig. 10	This work (Derived from pNA0304 of Goldberg et al., 2021)
pGG769	TGGTTTCTTAGGACGGATCGCTTGCCTGTAACTTACACGCGCCTCGTATCTTTTAATGATGGAATAATTTGGGAATTTACTCTGTGTTTATTTATTTTTATGTTTTGTATTTGGATTTTAGAAAGTAAATAAAGAAGGTAGAAGAGTTACGGAATGAAGAAAAAAAAATAAACAAAGGTTTAAAAAATTTCAACAAAAAGCGTACTTTACATATATATTTATTAGACAAGAAAAGCAGATTAAATAGATATACATTCGATTAACGATAAGTAAAATGTAAAATCACAGGATTTTCGTGTGTGGTCTTCTACACAGACAAGATGAAACAATTCGGCATTAATACCTGAGAGCAGGAAGAGCAAGATAAAAGGTAGTATTTGTTGGCGATCCCCCTAGAGT…	Expression plasmid for dCas9NG; used for ChIP experiments in Supplementary Fig. 11	This work (Derived from pGG532)
pGG770	TGGTTTCTTAGGACGGATCGCTTGCCTGTAACTTACACGCGCCTCGTATCTTTTAATGATGGAATAATTTGGGAATTTACTCTGTGTTTATTTATTTTTATGTTTTGTATTTGGATTTTAGAAAGTAAATAAAGAAGGTAGAAGAGTTACGGAATGAAGAAAAAAAAATAAACAAAGGTTTAAAAAATTTCAACAAAAAGCGTACTTTACATATATATTTATTAGACAAGAAAAGCAGATTAAATAGATATACATTCGATTAACGATAAGTAAAATGTAAAATCACAGGATTTTCGTGTGTGGTCTTCTACACAGACAAGATGAAACAATTCGGCATTAATACCTGAGAGCAGGAAGAGCAAGATAAAAGGTAGTATTTGTTGGCGATCCCCCTAGAGT…	Expression plasmid for dCas9NG-2xN; used for ChIP experiments in Supplementary Fig. 11	This work (Derived from pGG573)
pGG700	GACGAAAGGGCCTCGTGATACGCCTATTTTTATAGGTTAATGTCATGATAATAATGGTTTCTTAGTATGATCCAATATCAAAGGAAATGATAGCATTGAAGGATGAGACTAATCCAATTGAGGAGTGGCAGCATATAGAACAGCTAAAGGGTAGTGCTGAAGGAAGCATACGATACCCCGCATGGAATGGGATAATATCACAGGAGGTACTAGACTACCTTTCATCCTACATAAATAGACGCATATAAGTACGCATTTAAGCATAAACACGCACTATGCCGTTCTTCTCATGTATATATATATACAGGCAACACGCAGATATAGGTGCGACGTGAACAGTGAGCTGTATGTGCGCAGCTCGCGTTGCATTTTCGGAAGCGCTCGTTTTCGGAAACGCTT…	pNA0308 derivative with dual sgRNAs targeting the heterologous EGFP PS1/PS2 sequences; the SNR52 sgRNA fused to 3x boxB contains Spacer 1 with 0 Mm, while the RPR1 sgRNA contains Spacer 2 with 0 Mm; transformation experiments of Fig. 6b and Supplementary Fig. 12f	This work (Derived from pNA0308 of Xie et al., 2018)
pGG741	GACGAAAGGGCCTCGTGATACGCCTATTTTTATAGGTTAATGTCATGATAATAATGGTTTCTTAGTATGATCCAATATCAAAGGAAATGATAGCATTGAAGGATGAGACTAATCCAATTGAGGAGTGGCAGCATATAGAACAGCTAAAGGGTAGTGCTGAAGGAAGCATACGATACCCCGCATGGAATGGGATAATATCACAGGAGGTACTAGACTACCTTTCATCCTACATAAATAGACGCATATAAGTACGCATTTAAGCATAAACACGCACTATGCCGTTCTTCTCATGTATATATATATACAGGCAACACGCAGATATAGGTGCGACGTGAACAGTGAGCTGTATGTGCGCAGCTCGCGTTGCATTTTCGGAAGCGCTCGTTTTCGGAAACGCTT…	pNA0308 derivative with dual sgRNAs targeting the heterologous EGFP PS1/PS2 sequences; the SNR52 sgRNA fused to 3x boxB contains Spacer 1 with 5 Mm, while the RPR1 sgRNA contains Spacer 2 with 0 Mm; transformation experiments of Fig. 6b and Supplementary Fig. 12f	This work (Derived from pNA0308 of Xie et al., 2018)
pGG708	GACGAAAGGGCCTCGTGATACGCCTATTTTTATAGGTTAATGTCATGATAATAATGGTTTCTTAGTATGATCCAATATCAAAGGAAATGATAGCATTGAAGGATGAGACTAATCCAATTGAGGAGTGGCAGCATATAGAACAGCTAAAGGGTAGTGCTGAAGGAAGCATACGATACCCCGCATGGAATGGGATAATATCACAGGAGGTACTAGACTACCTTTCATCCTACATAAATAGACGCATATAAGTACGCATTTAAGCATAAACACGCACTATGCCGTTCTTCTCATGTATATATATATACAGGCAACACGCAGATATAGGTGCGACGTGAACAGTGAGCTGTATGTGCGCAGCTCGCGTTGCATTTTCGGAAGCGCTCGTTTTCGGAAACGCTT…	pNA0308 derivative with dual sgRNAs targeting the heterologous EGFP PS1/PS2 sequences; the SNR52 sgRNA fused to 3x boxB contains Spacer 1 with 20 Mm, while the RPR1 sgRNA contains Spacer 2 with 0 Mm; transformation experiments of Fig. 6b and Supplementary Fig. 12f	This work (Derived from pNA0308 of Xie et al., 2018)
pGG748	GACGAAAGGGCCTCGTGATACGCCTATTTTTATAGGTTAATGTCATGATAATAATGGTTTCTTAGTATGATCCAATATCAAAGGAAATGATAGCATTGAAGGATGAGACTAATCCAATTGAGGAGTGGCAGCATATAGAACAGCTAAAGGGTAGTGCTGAAGGAAGCATACGATACCCCGCATGGAATGGGATAATATCACAGGAGGTACTAGACTACCTTTCATCCTACATAAATAGACGCATATAAGTACGCATTTAAGCATAAACACGCACTATGCCGTTCTTCTCATGTATATATATATACAGGCAACACGCAGATATAGGTGCGACGTGAACAGTGAGCTGTATGTGCGCAGCTCGCGTTGCATTTTCGGAAGCGCTCGTTTTCGGAAACGCTT…	pNA0308 derivative with dual sgRNAs targeting the heterologous EGFP PS1/PS2 sequences; the SNR52 sgRNA lacks boxB and contains Spacer 1 with 5 Mm, while the RPR1 sgRNA contains Spacer 2 with 0 Mm; transformation experiments of Fig. 6b and Supplementary Fig. 12f	This work (Derived from pNA0308 of Xie et al., 2018)
pGG710	GACGAAAGGGCCTCGTGATACGCCTATTTTTATAGGTTAATGTCATGATAATAATGGTTTCTTAGTATGATCCAATATCAAAGGAAATGATAGCATTGAAGGATGAGACTAATCCAATTGAGGAGTGGCAGCATATAGAACAGCTAAAGGGTAGTGCTGAAGGAAGCATACGATACCCCGCATGGAATGGGATAATATCACAGGAGGTACTAGACTACCTTTCATCCTACATAAATAGACGCATATAAGTACGCATTTAAGCATAAACACGCACTATGCCGTTCTTCTCATGTATATATATATACAGGCAACACGCAGATATAGGTGCGACGTGAACAGTGAGCTGTATGTGCGCAGCTCGCGTTGCATTTTCGGAAGCGCTCGTTTTCGGAAACGCTT…	pNA0308 derivative with dual sgRNAs targeting the heterologous EGFP PS1/PS2 sequences; the SNR52 sgRNA lacks boxB and contains Spacer 1 with 20 Mm, while the RPR1 sgRNA contains Spacer 2 with 0 Mm; transformation experiments of Fig. 6b and Supplementary Fig. 12f	This work (Derived from pNA0308 of Xie et al., 2018)
pGG743	GACGAAAGGGCCTCGTGATACGCCTATTTTTATAGGTTAATGTCATGATAATAATGGTTTCTTAGTATGATCCAATATCAAAGGAAATGATAGCATTGAAGGATGAGACTAATCCAATTGAGGAGTGGCAGCATATAGAACAGCTAAAGGGTAGTGCTGAAGGAAGCATACGATACCCCGCATGGAATGGGATAATATCACAGGAGGTACTAGACTACCTTTCATCCTACATAAATAGACGCATATAAGTACGCATTTAAGCATAAACACGCACTATGCCGTTCTTCTCATGTATATATATATACAGGCAACACGCAGATATAGGTGCGACGTGAACAGTGAGCTGTATGTGCGCAGCTCGCGTTGCATTTTCGGAAGCGCTCGTTTTCGGAAACGCTT…	pNA0308 derivative with dual sgRNAs targeting the heterologous EGFP PS1/PS2 sequences; the SNR52 sgRNA fused to 3x boxB contains Spacer 1 with 5 Mm and the RPR1 sgRNA contains Spacer 2 with 15 Mm; transformation experiments of Fig. 6b and Supplementary Fig. 12f	This work (Derived from pNA0308 of Xie et al., 2018)
pGG749	GACGAAAGGGCCTCGTGATACGCCTATTTTTATAGGTTAATGTCATGATAATAATGGTTTCTTAGTATGATCCAATATCAAAGGAAATGATAGCATTGAAGGATGAGACTAATCCAATTGAGGAGTGGCAGCATATAGAACAGCTAAAGGGTAGTGCTGAAGGAAGCATACGATACCCCGCATGGAATGGGATAATATCACAGGAGGTACTAGACTACCTTTCATCCTACATAAATAGACGCATATAAGTACGCATTTAAGCATAAACACGCACTATGCCGTTCTTCTCATGTATATATATATACAGGCAACACGCAGATATAGGTGCGACGTGAACAGTGAGCTGTATGTGCGCAGCTCGCGTTGCATTTTCGGAAGCGCTCGTTTTCGGAAACGCTT…	pNA0308 derivative with dual sgRNAs targeting the heterologous EGFP PS1/PS2 sequences; the SNR52 sgRNA fused to 3x boxB contains Spacer 2 with 0 Mm, while the RPR1 sgRNA contains Spacer 1 with 5 Mm; transformation experiments of Supplementary Fig. 12b,f	This work (Derived from pNA0308 of Xie et al., 2018)
pGG709	GACGAAAGGGCCTCGTGATACGCCTATTTTTATAGGTTAATGTCATGATAATAATGGTTTCTTAGTATGATCCAATATCAAAGGAAATGATAGCATTGAAGGATGAGACTAATCCAATTGAGGAGTGGCAGCATATAGAACAGCTAAAGGGTAGTGCTGAAGGAAGCATACGATACCCCGCATGGAATGGGATAATATCACAGGAGGTACTAGACTACCTTTCATCCTACATAAATAGACGCATATAAGTACGCATTTAAGCATAAACACGCACTATGCCGTTCTTCTCATGTATATATATATACAGGCAACACGCAGATATAGGTGCGACGTGAACAGTGAGCTGTATGTGCGCAGCTCGCGTTGCATTTTCGGAAGCGCTCGTTTTCGGAAACGCTT…	pNA0308 derivative with dual sgRNAs targeting the heterologous EGFP PS1/PS2 sequences; the SNR52 sgRNA fused to 3x boxB contains Spacer 2 with 0 Mm, while the RPR1 sgRNA contains Spacer 1 with 20 Mm; transformation experiments of Supplementary Fig. 12b,f	This work (Derived from pNA0308 of Xie et al., 2018)
pGG733	GACGAAAGGGCCTCGTGATACGCCTATTTTTATAGGTTAATGTCATGATAATAATGGTTTCTTAGTATGATCCAATATCAAAGGAAATGATAGCATTGAAGGATGAGACTAATCCAATTGAGGAGTGGCAGCATATAGAACAGCTAAAGGGTAGTGCTGAAGGAAGCATACGATACCCCGCATGGAATGGGATAATATCACAGGAGGTACTAGACTACCTTTCATCCTACATAAATAGACGCATATAAGTACGCATTTAAGCATAAACACGCACTATGCCGTTCTTCTCATGTATATATATATACAGGCAACACGCAGATATAGGTGCGACGTGAACAGTGAGCTGTATGTGCGCAGCTCGCGTTGCATTTTCGGAAGCGCTCGTTTTCGGAAACGCTT…	pNA0308 derivative with dual sgRNAs targeting the heterologous EGFP PS1/PS2 sequences; the SNR52 sgRNA fused to 1x boxB contains Spacer 1 with 0 Mm, while the RPR1 sgRNA contains Spacer 2 with 0 Mm; transformation experiments of Supplementary Fig. 12c	This work (Derived from pNA0308 of Xie et al., 2018)
pGG731	GACGAAAGGGCCTCGTGATACGCCTATTTTTATAGGTTAATGTCATGATAATAATGGTTTCTTAGTATGATCCAATATCAAAGGAAATGATAGCATTGAAGGATGAGACTAATCCAATTGAGGAGTGGCAGCATATAGAACAGCTAAAGGGTAGTGCTGAAGGAAGCATACGATACCCCGCATGGAATGGGATAATATCACAGGAGGTACTAGACTACCTTTCATCCTACATAAATAGACGCATATAAGTACGCATTTAAGCATAAACACGCACTATGCCGTTCTTCTCATGTATATATATATACAGGCAACACGCAGATATAGGTGCGACGTGAACAGTGAGCTGTATGTGCGCAGCTCGCGTTGCATTTTCGGAAGCGCTCGTTTTCGGAAACGCTT…	pNA0308 derivative with dual sgRNAs targeting the heterologous EGFP PS1/PS2 sequences; the SNR52 sgRNA fused to 1x boxB contains Spacer 1 with 5 Mm, while the RPR1 sgRNA contains Spacer 2 with 0 Mm; transformation experiments of Supplementary Fig. 12c	This work (Derived from pNA0308 of Xie et al., 2018)
pGG732	GACGAAAGGGCCTCGTGATACGCCTATTTTTATAGGTTAATGTCATGATAATAATGGTTTCTTAGTATGATCCAATATCAAAGGAAATGATAGCATTGAAGGATGAGACTAATCCAATTGAGGAGTGGCAGCATATAGAACAGCTAAAGGGTAGTGCTGAAGGAAGCATACGATACCCCGCATGGAATGGGATAATATCACAGGAGGTACTAGACTACCTTTCATCCTACATAAATAGACGCATATAAGTACGCATTTAAGCATAAACACGCACTATGCCGTTCTTCTCATGTATATATATATACAGGCAACACGCAGATATAGGTGCGACGTGAACAGTGAGCTGTATGTGCGCAGCTCGCGTTGCATTTTCGGAAGCGCTCGTTTTCGGAAACGCTT…	pNA0308 derivative with dual sgRNAs targeting the heterologous EGFP PS1/PS2 sequences; the SNR52 sgRNA fused to 1x boxB contains Spacer 2 with 0 Mm, while the RPR1 sgRNA contains Spacer 1 with 5 Mm; transformation experiments of Supplementary Fig. 12c	This work (Derived from pNA0308 of Xie et al., 2018)
pGG734	GACGAAAGGGCCTCGTGATACGCCTATTTTTATAGGTTAATGTCATGATAATAATGGTTTCTTAGTATGATCCAATATCAAAGGAAATGATAGCATTGAAGGATGAGACTAATCCAATTGAGGAGTGGCAGCATATAGAACAGCTAAAGGGTAGTGCTGAAGGAAGCATACGATACCCCGCATGGAATGGGATAATATCACAGGAGGTACTAGACTACCTTTCATCCTACATAAATAGACGCATATAAGTACGCATTTAAGCATAAACACGCACTATGCCGTTCTTCTCATGTATATATATATACAGGCAACACGCAGATATAGGTGCGACGTGAACAGTGAGCTGTATGTGCGCAGCTCGCGTTGCATTTTCGGAAGCGCTCGTTTTCGGAAACGCTT…	pNA0308 derivative with dual sgRNAs targeting the heterologous EGFP PS1/PS2 sequences; the SNR52 sgRNA fused to 1x boxB contains Spacer 2 with 0 Mm, while the RPR1 sgRNA contains Spacer 1 with 20 Mm; transformation experiments of Supplementary Fig. 12c	This work (Derived from pNA0308 of Xie et al., 2018)
pGG697	GACGAAAGGGCCTCGTGATACGCCTATTTTTATAGGTTAATGTCATGATAATAATGGTTTCTTAGTATGATCCAATATCAAAGGAAATGATAGCATTGAAGGATGAGACTAATCCAATTGAGGAGTGGCAGCATATAGAACAGCTAAAGGGTAGTGCTGAAGGAAGCATACGATACCCCGCATGGAATGGGATAATATCACAGGAGGTACTAGACTACCTTTCATCCTACATAAATAGACGCATATAAGTACGCATTTAAGCATAAACACGCACTATGCCGTTCTTCTCATGTATATATATATACAGGCAACACGCAGATATAGGTGCGACGTGAACAGTGAGCTGTATGTGCGCAGCTCGCGTTGCATTTTCGGAAGCGCTCGTTTTCGGAAACGCTT…	pNA0308 derivative with dual sgRNAs targeting the heterologous EGFP PS1/PS2 sequences; the SNR52 sgRNA fused to 2x boxB contains Spacer 1 with 0 Mm, while the RPR1 sgRNA contains Spacer 2 with 0 Mm; transformation experiments of Supplementary Fig. 12d	This work (Derived from pNA0308 of Xie et al., 2018)
pGG750	GACGAAAGGGCCTCGTGATACGCCTATTTTTATAGGTTAATGTCATGATAATAATGGTTTCTTAGTATGATCCAATATCAAAGGAAATGATAGCATTGAAGGATGAGACTAATCCAATTGAGGAGTGGCAGCATATAGAACAGCTAAAGGGTAGTGCTGAAGGAAGCATACGATACCCCGCATGGAATGGGATAATATCACAGGAGGTACTAGACTACCTTTCATCCTACATAAATAGACGCATATAAGTACGCATTTAAGCATAAACACGCACTATGCCGTTCTTCTCATGTATATATATATACAGGCAACACGCAGATATAGGTGCGACGTGAACAGTGAGCTGTATGTGCGCAGCTCGCGTTGCATTTTCGGAAGCGCTCGTTTTCGGAAACGCTT…	pNA0308 derivative with dual sgRNAs targeting the heterologous EGFP PS1/PS2 sequences; the SNR52 sgRNA fused to 2x boxB contains Spacer 1 with 5 Mm, while the RPR1 sgRNA contains Spacer 2 with 0 Mm; transformation experiments of Supplementary Fig. 12d	This work (Derived from pNA0308 of Xie et al., 2018)
pGG751	GACGAAAGGGCCTCGTGATACGCCTATTTTTATAGGTTAATGTCATGATAATAATGGTTTCTTAGTATGATCCAATATCAAAGGAAATGATAGCATTGAAGGATGAGACTAATCCAATTGAGGAGTGGCAGCATATAGAACAGCTAAAGGGTAGTGCTGAAGGAAGCATACGATACCCCGCATGGAATGGGATAATATCACAGGAGGTACTAGACTACCTTTCATCCTACATAAATAGACGCATATAAGTACGCATTTAAGCATAAACACGCACTATGCCGTTCTTCTCATGTATATATATATACAGGCAACACGCAGATATAGGTGCGACGTGAACAGTGAGCTGTATGTGCGCAGCTCGCGTTGCATTTTCGGAAGCGCTCGTTTTCGGAAACGCTT…	pNA0308 derivative with dual sgRNAs targeting the heterologous EGFP PS1/PS2 sequences; the SNR52 sgRNA fused to 2x boxB contains Spacer 2 with 0 Mm, while the RPR1 sgRNA contains Spacer 1 with 5 Mm; transformation experiments of Supplementary Fig. 12d	This work (Derived from pNA0308 of Xie et al., 2018)
pGG735	GACGAAAGGGCCTCGTGATACGCCTATTTTTATAGGTTAATGTCATGATAATAATGGTTTCTTAGTATGATCCAATATCAAAGGAAATGATAGCATTGAAGGATGAGACTAATCCAATTGAGGAGTGGCAGCATATAGAACAGCTAAAGGGTAGTGCTGAAGGAAGCATACGATACCCCGCATGGAATGGGATAATATCACAGGAGGTACTAGACTACCTTTCATCCTACATAAATAGACGCATATAAGTACGCATTTAAGCATAAACACGCACTATGCCGTTCTTCTCATGTATATATATATACAGGCAACACGCAGATATAGGTGCGACGTGAACAGTGAGCTGTATGTGCGCAGCTCGCGTTGCATTTTCGGAAGCGCTCGTTTTCGGAAACGCTT…	pNA0308 derivative with dual sgRNAs targeting the heterologous EGFP PS1/PS2 sequences; the SNR52 sgRNA fused to 2x boxB contains Spacer 2 with 0 Mm, while the RPR1 sgRNA contains Spacer 1 with 20 Mm; transformation experiments of Supplementary Fig. 12d	This work (Derived from pNA0308 of Xie et al., 2018)
pAG5	ATATGCCAAGTACGCCCCCTATTGACGTCAATGACGGTAAATGGCCCGCCTGGCATTATGCCCAGTACATGACCTTATGGGACTTTCCTACTTGGCAGTACATCTACGTATTAGTCATCGCTATTACCATGGTGATGCGGTTTTGGCAGTACATCAATGGGCGTGGATAGCGGTTTGACTCACGGGGATTTCCAAGTCTCCACCCCATTGACGTCAATGGGAGTTTGTTTTGGCACCAAAATCAACGGGACTTTCCAAAATGTCGTAACAACTCCGCCCCATTGACGCAAATGGGCGGTAGGCGTGTACGGTGGGAGGTCTATATAAGCAGAGCTGGTTTAGTGAACCGTCAGATCCGCTAGAGATCCGCGGCCGCTAATACGACTCACTATAGGGAGA…	Mammalian expression vector for Cas9Wt-alt used in U2OS.EGFP::Intron-boxB2x (V1.0) construction and the native Cas9 control for indel experiments of Fig. 7b	This work (Derived from pGG439 of Goldberg et al., 2021)
pGG768	ATATGCCAAGTACGCCCCCTATTGACGTCAATGACGGTAAATGGCCCGCCTGGCATTATGCCCAGTACATGACCTTATGGGACTTTCCTACTTGGCAGTACATCTACGTATTAGTCATCGCTATTACCATGGTGATGCGGTTTTGGCAGTACATCAATGGGCGTGGATAGCGGTTTGACTCACGGGGATTTCCAAGTCTCCACCCCATTGACGTCAATGGGAGTTTGTTTTGGCACCAAAATCAACGGGACTTTCCAAAATGTCGTAACAACTCCGCCCCATTGACGCAAATGGGCGGTAGGCGTGTACGGTGGGAGGTCTATATAAGCAGAGCTGGTTTAGTGAACCGTCAGATCCGCTAGAGATCCGCGGCCGCTAATACGACTCACTATAGGGAGA…	Mammalian expression vector for Cas9-2xNWt-alt used in the indel experiments of Fig. 7b	This work (Derived from pAG5)
BPK1520	AAAAGTGCCACCTGACGTCGCTAGCTGTACAAAAAAGCAGGCTTTAAAGGAACCAATTCAGTCGACTGGATCCGGTACCAAGGTCGGGCAGGAAGAGGGCCTATTTCCCATGATTCCTTCATATTTGCATATACGATACAAGGCTGTTAGAGAGATAATTAGAATTAATTTGACTGTAAACACAAAGATATTAGTACAAAATACGTGACGTAGAAAGTAATAATTTCTTGGGTAGTTTGCAGTTTTAAAATTATGTTTTAAAATGGACTATCATATGCTTACCGTAACTTGAAAGTATTTCGATTTCTTGGCTTTATATATCTTGTGGAAAGGACGAAACACCGGAGACGATTAATGCGTCTCCGTTTTAGAGCTAGAAATAGCAAGTTAAAATAAGGC…	Parent vector for mammalian sgRNA expression plasmids below (U6 promoter); used as the non-targeting sgRNA control plasmid for indel experiments	Kleinstiver et al., 2015 (Addgene #65777)
pGG771	AAAAGTGCCACCTGACGTCGCTAGCTGTACAAAAAAGCAGGCTTTAAAGGAACCAATTCAGTCGACTGGATCCGGTACCAAGGTCGGGCAGGAAGAGGGCCTATTTCCCATGATTCCTTCATATTTGCATATACGATACAAGGCTGTTAGAGAGATAATTAGAATTAATTTGACTGTAAACACAAAGATATTAGTACAAAATACGTGACGTAGAAAGTAATAATTTCTTGGGTAGTTTGCAGTTTTAAAATTATGTTTTAAAATGGACTATCATATGCTTACCGTAACTTGAAAGTATTTCGATTTCTTGGCTTTATATATCTTGTGGAAAGGACGAAACACCGACCGGTGGATCCTCTAGAGTGTTTTAGAGCTAGAAATAGCAAGTTAAAATAAGGC…	BPK1520 derivative with a 21 bp spacer targeting the 5' UTR of EGFP in the U2OS.EGFP cell line; used for construction of U2OS.EGFP::5' UTR-boxB2x	This work (Derived from BPK1520)
pGG443	AAAAGTGCCACCTGACGTCGCTAGCTGTACAAAAAAGCAGGCTTTAAAGGAACCAATTCAGTCGACTGGATCCGGTACCAAGGTCGGGCAGGAAGAGGGCCTATTTCCCATGATTCCTTCATATTTGCATATACGATACAAGGCTGTTAGAGAGATAATTAGAATTAATTTGACTGTAAACACAAAGATATTAGTACAAAATACGTGACGTAGAAAGTAATAATTTCTTGGGTAGTTTGCAGTTTTAAAATTATGTTTTAAAATGGACTATCATATGCTTACCGTAACTTGAAAGTATTTCGATTTCTTGGCTTTATATATCTTGTGGAAAGGACGAAACACCGGGCACGGGCAGCTTGCCGGGTTTTAGAGCTAGAAATAGCAAGTTAAAATAAGGCT…	BPK1520 derivative with the "NGG 1" spacer (Kleinstiver et al., 2015) targeting EGFP in the U2OS.EGFP cell line; used for construction of U2OS.EGFP::Intron-boxB2x (V1.0)	Goldberg et al., 2021
pGG452	AAAAGTGCCACCTGACGTCGCTAGCTGTACAAAAAAGCAGGCTTTAAAGGAACCAATTCAGTCGACTGGATCCGGTACCAAGGTCGGGCAGGAAGAGGGCCTATTTCCCATGATTCCTTCATATTTGCATATACGATACAAGGCTGTTAGAGAGATAATTAGAATTAATTTGACTGTAAACACAAAGATATTAGTACAAAATACGTGACGTAGAAAGTAATAATTTCTTGGGTAGTTTGCAGTTTTAAAATTATGTTTTAAAATGGACTATCATATGCTTACCGTAACTTGAAAGTATTTCGATTTCTTGGCTTTATATATCTTGTGGAAAGGACGAAACACCGCCACCATGGTGAGCAAGGGGTTTTAGAGCTAGAAATAGCAAGTTAAAATAAGGCT…	BPK1520 derivative with the "NGA 2" spacer (Kleinstiver et al., 2015) targeting EGFP in U2OS-derived cell lines; used as the sgRNA 1 plasmid for indel experiments of Fig. 7b	Goldberg et al., 2021
pGG451	AAAAGTGCCACCTGACGTCGCTAGCTGTACAAAAAAGCAGGCTTTAAAGGAACCAATTCAGTCGACTGGATCCGGTACCAAGGTCGGGCAGGAAGAGGGCCTATTTCCCATGATTCCTTCATATTTGCATATACGATACAAGGCTGTTAGAGAGATAATTAGAATTAATTTGACTGTAAACACAAAGATATTAGTACAAAATACGTGACGTAGAAAGTAATAATTTCTTGGGTAGTTTGCAGTTTTAAAATTATGTTTTAAAATGGACTATCATATGCTTACCGTAACTTGAAAGTATTTCGATTTCTTGGCTTTATATATCTTGTGGAAAGGACGAAACACCGGGGTGGTGCCCATCCTGGTGTTTTAGAGCTAGAAATAGCAAGTTAAAATAAGGCT…	BPK1520 derivative with the "NGA 1" spacer (Kleinstiver et al., 2015) targeting EGFP in U2OS-derived cell lines; used as the sgRNA 2 plasmid for indel experiments of Fig. 7b	Goldberg et al., 2021
pGG447	AAAAGTGCCACCTGACGTCGCTAGCTGTACAAAAAAGCAGGCTTTAAAGGAACCAATTCAGTCGACTGGATCCGGTACCAAGGTCGGGCAGGAAGAGGGCCTATTTCCCATGATTCCTTCATATTTGCATATACGATACAAGGCTGTTAGAGAGATAATTAGAATTAATTTGACTGTAAACACAAAGATATTAGTACAAAATACGTGACGTAGAAAGTAATAATTTCTTGGGTAGTTTGCAGTTTTAAAATTATGTTTTAAAATGGACTATCATATGCTTACCGTAACTTGAAAGTATTTCGATTTCTTGGCTTTATATATCTTGTGGAAAGGACGAAACACCGGGTGGTGCCCATCCTGGTCGTTTTAGAGCTAGAAATAGCAAGTTAAAATAAGGCT…	BPK1520 derivative with the "NAG 1" spacer (Kleinstiver et al., 2015) targeting EGFP in U2OS-derived cell lines; used as the sgRNA 3 plasmid for indel experiments of Fig. 7b	Goldberg et al., 2021
pGG765	AAAAGTGCCACCTGACGTCGCTAGCTGTACAAAAAAGCAGGCTTTAAAGGAACCAATTCAGTCGACTGGATCCGGTACCAAGGTCGGGCAGGAAGAGGGCCTATTTCCCATGATTCCTTCATATTTGCATATACGATACAAGGCTGTTAGAGAGATAATTAGAATTAATTTGACTGTAAACACAAAGATATTAGTACAAAATACGTGACGTAGAAAGTAATAATTTCTTGGGTAGTTTGCAGTTTTAAAATTATGTTTTAAAATGGACTATCATATGCTTACCGTAACTTGAAAGTATTTCGATTTCTTGGCTTTATATATCTTGTGGAAAGGACGAAACACCGCCCACCCTCGTGACCACCCGTTTTAGAGCTAGAAATAGCAAGTTAAAATAAGGCT…	BPK1520 derivative with the "NGAC 1" spacer (Kleinstiver et al., 2015) targeting EGFP in U2OS-derived cell lines; used as the sgRNA 4 plasmid for indel experiments of Fig. 7b	This work (Derived from BPK1520)
†/‡ For full citations, see References
