## Supplementary Data 4 for "Engineered transcription-associated Cas9 targeting in eukaryotic cells"

### Sheet: Supplementary Data 4
Supplementary Data 4. Sequences of commercially synthesized linear single-stranded DNA oligonucleotides used in experimental assays and human cell culture work
Identifier	Sequence (5'->3')	Purpose
oGG1019	TGTGGGACAAGGGTAGGGATTTCGCGACAGTCCGGAAGGTCCTGTCCATGCCGCAAGTCAACATCGTTAAAAAGACCGAAGTACAGAC	Amplification of the PID insert fragments used for assembly during transformation-associated editing experiments in yeast, or cloning in E. coli
oGG1052	AGGTCCGCCGGTGCCGTCTCCACCGAGCTGAGAGAGGTCGATTCTTGTTTCATAGAGCCCCGTAATTGACTGATGAATCAGTGTG	Amplification of the PID insert fragments used for assembly during transformation-associated editing experiments in yeast, or cloning in E. coli
oGG1249	AATGATACGGCGACCACCGAGATCTACACACCTCATTACACTCTTTCCCTACACGACGCTCTTCCGATCTGTTGTTTAAAGAAGCTCGACTGTAG	Amplification of unedited LYS2 alleles for targeted deep sequencing of diploid yeast; includes Illumina TruSeq adapters and i5 index: ACCTCATT
oGG1250	AATGATACGGCGACCACCGAGATCTACACTCAGTATGACACTCTTTCCCTACACGACGCTCTTCCGATCTGTTGTTTAAAGAAGCTCGACTGTAG	Amplification of unedited LYS2 alleles for targeted deep sequencing of diploid yeast; includes Illumina TruSeq adapters and i5 index: TCAGTATG
oGG1251	AATGATACGGCGACCACCGAGATCTACACAGTACGTTACACTCTTTCCCTACACGACGCTCTTCCGATCTGTTGTTTAAAGAAGCTCGACTGTAG	Amplification of unedited LYS2 alleles for targeted deep sequencing of diploid yeast; includes Illumina TruSeq adapters and i5 index: AGTACGTT
oGG1252	AATGATACGGCGACCACCGAGATCTACACGTTGGAGCACACTCTTTCCCTACACGACGCTCTTCCGATCTGTTGTTTAAAGAAGCTCGACTGTAG	Amplification of unedited LYS2 alleles for targeted deep sequencing of diploid yeast; includes Illumina TruSeq adapters and i5 index: GTTGGAGC
oGG1253	AATGATACGGCGACCACCGAGATCTACACTTCGTAGTACACTCTTTCCCTACACGACGCTCTTCCGATCTGTTGTTTAAAGAAGCTCGACTGTAG	Amplification of unedited LYS2 alleles for targeted deep sequencing of diploid yeast; includes Illumina TruSeq adapters and i5 index: TTCGTAGT
oGG1254	AATGATACGGCGACCACCGAGATCTACACTCTGATGGACACTCTTTCCCTACACGACGCTCTTCCGATCTGTTGTTTAAAGAAGCTCGACTGTAG	Amplification of unedited LYS2 alleles for targeted deep sequencing of diploid yeast; includes Illumina TruSeq adapters and i5 index: TCTGATGG
oGG1246	CAAGCAGAAGACGGCATACGAGATTCGCCTTAGTGACTGGAGTTCAGACGTGTGCTCTTCCGATCTCACCTATTTCGCCAATACCACATATTTG	Amplification of unedited LYS2 alleles for targeted deep sequencing of diploid yeast; includes Illumina TruSeq adapters and i7 index: TCGCCTTA
oGG1247	CAAGCAGAAGACGGCATACGAGATCTAGTACGGTGACTGGAGTTCAGACGTGTGCTCTTCCGATCTCACCTATTTCGCCAATACCACATATTTG	Amplification of unedited LYS2 alleles for targeted deep sequencing of diploid yeast; includes Illumina TruSeq adapters and i7 index: CTAGTACG
oGG1248	CAAGCAGAAGACGGCATACGAGATGCTCAGGAGTGACTGGAGTTCAGACGTGTGCTCTTCCGATCTCACCTATTTCGCCAATACCACATATTTG	Amplification of unedited LYS2 alleles for targeted deep sequencing of diploid yeast; includes Illumina TruSeq adapters and i7 index: GCTCAGGA
oGG1238	CGGTGAACAGCTCCTCGCCCTTGCTCACCATGGTGGCGACCGGTGGATCCTAGCGTGGCCCTTTTTCAGGGCCTTCTACAGTCGAGCTGCTGGCCCTTTTTCAGGGCCCTTTCTTTCTAGAGTCGGTGTCTTCTATGGAGGTCAAAACAGCGTGGATGGCGTCTCCAGG	Repair template for U2OS.EGFP::5' UTR-boxB2x cell line construction
oGG1239	ACGCCGTAGGTCAGGGTGGTCACGAGGGTGGGCCAGGGCACGGGCAGCTTCCTGAAAAGAAAAATAGAGACAAGTTAGTGCCACGTACCGGATTTAGCGTGGCCCTTTTTCAGGGCCTTCTACAGTCGAGCTGCTGGCCCTTTTTCAGGGCCCTTTCTTTGCGGACGGAAATTTGCGCGGTCTGACGAGTTGACAAGGCACACAAGAATACATGCCGGAGGGGGTTCTGAGAGGTATGTACTTACCCGGTGGTGCAGATGAACTTCAGGGTCAGCTTGCCGTAGGTGGCATCGCCC	Repair template for U2OS.EGFP::Intron-boxB2x (V1.0) cell line construction
P40	GTCGTAACAACTCCGCCCCATTG	PCR-based screening of clones for U2OS.EGFP::5' UTR-boxB2x cell line construction
P41	GGCACCACCCCGGTGAACAG	PCR-based screening of clones for U2OS.EGFP::5' UTR-boxB2x cell line construction
P31	TGGTGCCCATCCTGGTCGAGC	PCR-based screening of clones for U2OS.EGFP::Intron-boxB2x (V1.0) cell line construction
P32	TAGCCTTCGGGCATGGCGGAC	PCR-based screening of clones for U2OS.EGFP::Intron-boxB2x (V1.0) cell line construction
oGG1283	CAAGCAGAAGACGGCATACGAGATTCGCCTTAGTGACTGGAGTTCAGACGTGTGCTCTTCCGATCTATCCACGCTGTTTTGACCTCCATAG	Amplification for targeted indel detection (sgRNAs 1-3) by deep sequencing in experiments with the U2OS.EGFP or U2OS.EGFP::5' UTR-boxB2x cell lines; includes Illumina TruSeq adapters and i7 index: TCGCCTTA
oGG1284	CAAGCAGAAGACGGCATACGAGATCTAGTACGGTGACTGGAGTTCAGACGTGTGCTCTTCCGATCTATCCACGCTGTTTTGACCTCCATAG	Amplification for targeted indel detection (sgRNAs 1-3) by deep sequencing in experiments with the U2OS.EGFP or U2OS.EGFP::5' UTR-boxB2x cell lines; includes Illumina TruSeq adapters and i7 index: CTAGTACG
oGG1285	CAAGCAGAAGACGGCATACGAGATGCTCAGGAGTGACTGGAGTTCAGACGTGTGCTCTTCCGATCTATCCACGCTGTTTTGACCTCCATAG	Amplification for targeted indel detection (sgRNAs 1-3) by deep sequencing in experiments with the U2OS.EGFP or U2OS.EGFP::5' UTR-boxB2x cell lines; includes Illumina TruSeq adapters and i7 index: GCTCAGGA
oGG1293	AATGATACGGCGACCACCGAGATCTACACCCATGCAGACACTCTTTCCCTACACGACGCTCTTCCGATCTATGTGGTCGGGGTAGCGGCTGAAG	Amplification for targeted indel detection (sgRNAs 1-3) by deep sequencing in experiments with the U2OS.EGFP cell line; includes Illumina TruSeq adapters and i5 index: CCATGCAG
oGG1294	AATGATACGGCGACCACCGAGATCTACACCAATCGATACACTCTTTCCCTACACGACGCTCTTCCGATCTATGTGGTCGGGGTAGCGGCTGAAG	Amplification for targeted indel detection (sgRNAs 1-3) by deep sequencing in experiments with the U2OS.EGFP cell line; includes Illumina TruSeq adapters and i5 index: CAATCGAT
oGG1295	AATGATACGGCGACCACCGAGATCTACACAGGATAGTACACTCTTTCCCTACACGACGCTCTTCCGATCTATGTGGTCGGGGTAGCGGCTGAAG	Amplification for targeted indel detection (sgRNAs 1-3) by deep sequencing in experiments with the U2OS.EGFP cell line; includes Illumina TruSeq adapters and i5 index: AGGATAGT
oGG1296	AATGATACGGCGACCACCGAGATCTACACGCATTGAAACACTCTTTCCCTACACGACGCTCTTCCGATCTATGTGGTCGGGGTAGCGGCTGAAG	Amplification for targeted indel detection (sgRNAs 1-3) by deep sequencing in experiments with the U2OS.EGFP cell line; includes Illumina TruSeq adapters and i5 index: GCATTGAA
oGG1297	AATGATACGGCGACCACCGAGATCTACACACCGGAGAACACTCTTTCCCTACACGACGCTCTTCCGATCTATGTGGTCGGGGTAGCGGCTGAAG	Amplification for targeted indel detection (sgRNAs 1-3) by deep sequencing in experiments with the U2OS.EGFP cell line; includes Illumina TruSeq adapters and i5 index: ACCGGAGA
oGG1298	AATGATACGGCGACCACCGAGATCTACACTTAACTCCACACTCTTTCCCTACACGACGCTCTTCCGATCTATGTGGTCGGGGTAGCGGCTGAAG	Amplification for targeted indel detection (sgRNAs 1-3) by deep sequencing in experiments with the U2OS.EGFP cell line; includes Illumina TruSeq adapters and i5 index: TTAACTCC
oGG1299	AATGATACGGCGACCACCGAGATCTACACAGACTGACACACTCTTTCCCTACACGACGCTCTTCCGATCTATGTGGTCGGGGTAGCGGCTGAAG	Amplification for targeted indel detection (sgRNAs 1-3) by deep sequencing in experiments with the U2OS.EGFP cell line; includes Illumina TruSeq adapters and i5 index: AGACTGAC
oGG1334	AATGATACGGCGACCACCGAGATCTACACGAAGGACTACACTCTTTCCCTACACGACGCTCTTCCGATCTGGGCACGGGCAGCTTGCCGGTGGTGCAGATGAAC	Amplification for targeted indel detection (sgRNAs 1-3) by deep sequencing in experiments with the U2OS.EGFP::5' UTR-boxB2x cell line; includes Illumina TruSeq adapters and i5 index: GAAGGACT
oGG1335	AATGATACGGCGACCACCGAGATCTACACCTGCTCGAACACTCTTTCCCTACACGACGCTCTTCCGATCTGGGCACGGGCAGCTTGCCGGTGGTGCAGATGAAC	Amplification for targeted indel detection (sgRNAs 1-3) by deep sequencing in experiments with the U2OS.EGFP::5' UTR-boxB2x cell line; includes Illumina TruSeq adapters and i5 index: CTGCTCGA
oGG1336	AATGATACGGCGACCACCGAGATCTACACCGGATGCAACACTCTTTCCCTACACGACGCTCTTCCGATCTGGGCACGGGCAGCTTGCCGGTGGTGCAGATGAAC	Amplification for targeted indel detection (sgRNAs 1-3) by deep sequencing in experiments with the U2OS.EGFP::5' UTR-boxB2x cell line; includes Illumina TruSeq adapters and i5 index: CGGATGCA
oGG1337	AATGATACGGCGACCACCGAGATCTACACCAGGAGCTACACTCTTTCCCTACACGACGCTCTTCCGATCTGGGCACGGGCAGCTTGCCGGTGGTGCAGATGAAC	Amplification for targeted indel detection (sgRNAs 1-3) by deep sequencing in experiments with the U2OS.EGFP::5' UTR-boxB2x cell line; includes Illumina TruSeq adapters and i5 index: CAGGAGCT
oGG1338	AATGATACGGCGACCACCGAGATCTACACACTAAGAGACACTCTTTCCCTACACGACGCTCTTCCGATCTGGGCACGGGCAGCTTGCCGGTGGTGCAGATGAAC	Amplification for targeted indel detection (sgRNAs 1-3) by deep sequencing in experiments with the U2OS.EGFP::5' UTR-boxB2x cell line; includes Illumina TruSeq adapters and i5 index: ACTAAGAG
oGG1339	AATGATACGGCGACCACCGAGATCTACACAGTCATTGACACTCTTTCCCTACACGACGCTCTTCCGATCTGGGCACGGGCAGCTTGCCGGTGGTGCAGATGAAC	Amplification for targeted indel detection (sgRNAs 1-3) by deep sequencing in experiments with the U2OS.EGFP::5' UTR-boxB2x cell line; includes Illumina TruSeq adapters and i5 index: AGTCATTG
oGG1340	AATGATACGGCGACCACCGAGATCTACACCGAAGTATACACTCTTTCCCTACACGACGCTCTTCCGATCTGGGCACGGGCAGCTTGCCGGTGGTGCAGATGAAC	Amplification for targeted indel detection (sgRNAs 1-3) by deep sequencing in experiments with the U2OS.EGFP::5' UTR-boxB2x cell line; includes Illumina TruSeq adapters and i5 index: CGAAGTAT
oGG1271	AATGATACGGCGACCACCGAGATCTACACACCTCATTACACTCTTTCCCTACACGACGCTCTTCCGATCTCAAATTTCCGTCCGCAAAGAAAG	Amplification for targeted indel detection (sgRNA 4) by deep sequencing in experiments with the U2OS.EGFP::Intron-boxB2x (V1.0) cell line; includes Illumina TruSeq adapters and i5 index: ACCTCATT
oGG1272	AATGATACGGCGACCACCGAGATCTACACTCAGTATGACACTCTTTCCCTACACGACGCTCTTCCGATCTCAAATTTCCGTCCGCAAAGAAAG	Amplification for targeted indel detection (sgRNA 4) by deep sequencing in experiments with the U2OS.EGFP::Intron-boxB2x (V1.0) cell line; includes Illumina TruSeq adapters and i5 index: TCAGTATG
oGG1273	AATGATACGGCGACCACCGAGATCTACACAGTACGTTACACTCTTTCCCTACACGACGCTCTTCCGATCTCAAATTTCCGTCCGCAAAGAAAG	Amplification for targeted indel detection (sgRNA 4) by deep sequencing in experiments with the U2OS.EGFP::Intron-boxB2x (V1.0) cell line; includes Illumina TruSeq adapters and i5 index: AGTACGTT
oGG1274	AATGATACGGCGACCACCGAGATCTACACGTTGGAGCACACTCTTTCCCTACACGACGCTCTTCCGATCTGGGTGGTGCCCATCCTGGTCGAGCTG	Amplification for targeted indel detection (sgRNA 4) by deep sequencing in experiments with the U2OS.EGFP cell line; includes Illumina TruSeq adapters and i5 index: GTTGGAGC
oGG1275	AATGATACGGCGACCACCGAGATCTACACTTCGTAGTACACTCTTTCCCTACACGACGCTCTTCCGATCTGGGTGGTGCCCATCCTGGTCGAGCTG	Amplification for targeted indel detection (sgRNA 4) by deep sequencing in experiments with the U2OS.EGFP cell line; includes Illumina TruSeq adapters and i5 index: TTCGTAGT
oGG1268	CAAGCAGAAGACGGCATACGAGATTCGCCTTAGTGACTGGAGTTCAGACGTGTGCTCTTCCGATCTGGGTCTTGTAGTTGCCGTCGTC	Amplification for targeted indel detection (sgRNA 4) by deep sequencing in experiments with the U2OS.EGFP or U2OS.EGFP::Intron-boxB2x (V1.0) cell lines; includes Illumina TruSeq adapters and i7 index: TCGCCTTA
oGG1269	CAAGCAGAAGACGGCATACGAGATCTAGTACGGTGACTGGAGTTCAGACGTGTGCTCTTCCGATCTGGGTCTTGTAGTTGCCGTCGTC	Amplification for targeted indel detection (sgRNA 4) by deep sequencing in experiments with the U2OS.EGFP or U2OS.EGFP::Intron-boxB2x (V1.0) cell lines; includes Illumina TruSeq adapters and i7 index: CTAGTACG
oGG1270	CAAGCAGAAGACGGCATACGAGATGCTCAGGAGTGACTGGAGTTCAGACGTGTGCTCTTCCGATCTGGGTCTTGTAGTTGCCGTCGTC	Amplification for targeted indel detection (sgRNA 4) by deep sequencing in experiments with the U2OS.EGFP or U2OS.EGFP::Intron-boxB2x (V1.0) cell lines; includes Illumina TruSeq adapters and i7 index: GCTCAGGA
oMFB075	GTAGTGGATGATGGGAGTGAAA	Amplification of the TAF10 housekeeping gene region from cDNA during qRT-PCR experiments; also used to probe TAF10 in ChIP-qPCR experiments
oMFB076	TTACTGCATCGGGAATGATAGG	Amplification of the TAF10 housekeeping gene region from cDNA during qRT-PCR experiments; also used to probe TAF10 in ChIP-qPCR experiments
oGG1257	GGTGAGATTTATGTTCGTGCAGGTG	Amplification of the LYS2 target gene region from cDNA during qRT-PCR experiments; also used to probe LYS2 in ChIP-qPCR experiments
oGG1258	TGTCTCCAAGGTTCACCATTATCCTTATC	Amplification of the LYS2 target gene region from cDNA during qRT-PCR experiments; also used to probe LYS2 in ChIP-qPCR experiments
oGG817	AAACTCCAGCTCGACCAGGATGGG	Construction of pGG398
oGG839	TAGTCCGGGCGGCCGCAAATTAAG	Construction of pGG400
oGG840	AAACCTTAATTTGCGGCCGCCCGG	Construction of pGG400
oGG841	TAGTATAAAGTGTAAAGAATTCGT	Construction of pGG401
oGG842	AAACACGAATTCTTTACACTTTAT	Construction of pGG401
oGG751	ATGCCACTCTTATCCATCAATCCATC	Construction of pGG422 and other plasmids
oGG860	TATTTTAACTTGCTATTTCTAGCTC	Construction of pGG422 and other plasmids
oGG920	ATGCCCGGTTACTGGAACGGGAATTCCGGGCTTTACACTTTATGC	Construction of pGG398_UV5 and other plasmids
oGG921	GCCTATTGAGTATTTCTTATCCATGGTATATCTCCTTCTTGGAGCCGAG	Construction of pGG398_UV5 and other plasmids
ER50	CGATGAAACGAGAGAGGAT	Sequencing
oGG935	ATTCTTCCGACGTGTATACCTTC	Sequencing
GHUC p2 Rev	AGGATGAGTAGCAGCACGTT	Construction of pGHUC_R25 and other plasmids
4013 R25	AATAAAGAATTCCCATCCTGGTCGAGCTGGACGGCGACGTAAACGGCCACAAGTTCAGCGTGTTGCGGCCGCCGGTTTTGTACACGCGTTTGAAG	Construction of pGHUC_R25
4013 R26	AATAAAGAATTCCCCATCCTGGTCGAGCTGGACGGCGACGTAAACGGCCACAAGTTCAGCGTGTTGCGGCCGCCGGTTTTGTACACGCGTTTGAAG	Construction of pGHUC_R26
4013 R30	AATAAAGAATTCGGTGCCCATCCTGGTCGAGCTGGACGGCGACGTAAACGGCCACAAGTTCAGCGTGTTGCGGCCGCCGGTTTTGTACACGCGTTTGAAG	Construction of pGHUC_R30
4013 R36	AATAAAGAATTCCGGGGTGGTGCCCATCCTGGTCGAGCTGGACGGCGACGTAAACGGCCACAAGTTCAGCGTGTTGCGGCCGCCGGTTTTGTACACGCGTTTGAAG	Construction of pGHUC_R36
4013 R40	AATAAAGAATTCTCACCGGGGTGGTGCCCATCCTGGTCGAGCTGGACGGCGACGTAAACGGCCACAAGTTCAGCGTGTTGCGGCCGCCGGTTTTGTACACGCGTTTGAAG	Construction of pGHUC_R40
4013 R41	AATAAAGAATTCTTCACCGGGGTGGTGCCCATCCTGGTCGAGCTGGACGGCGACGTAAACGGCCACAAGTTCAGCGTGTTGCGGCCGCCGGTTTTGTACACGCGTTTGAAG	Construction of pGHUC_R41
4013 R46	AATAAAGAATTCAGCTGTTCACCGGGGTGGTGCCCATCCTGGTCGAGCTGGACGGCGACGTAAACGGCCACAAGTTCAGCGTGTTGCGGCCGCCGGTTTTGTACACGCGTTTGAAG	Construction of pGHUC_R46
4013 R51	AATAAAGAATTCCGAGGAGCTGTTCACCGGGGTGGTGCCCATCCTGGTCGAGCTGGACGGCGACGTAAACGGCCACAAGTTCAGCGTGTTGCGGCCGCCGGTTTTGTACACGCGTTTGAAG	Construction of pGHUC_R51
4013 R55	AATAAAGAATTCAGGGCGAGGAGCTGTTCACCGGGGTGGTGCCCATCCTGGTCGAGCTGGACGGCGACGTAAACGGCCACAAGTTCAGCGTGTTGCGGCCGCCGGTTTTGTACACGCGTTTGAAG	Construction of pGHUC_R55
4013 R57	AATAAAGAATTCCAAGGGCGAGGAGCTGTTCACCGGGGTGGTGCCCATCCTGGTCGAGCTGGACGGCGACGTAAACGGCCACAAGTTCAGCGTGTTGCGGCCGCCGGTTTTGTACACGCGTTTGAAG	Construction of pGHUC_R57
4013 R70	AATAAAGAATTCACAAGATGGTGAGCAAGGGCGAGGAGCTGTTCACCGGGGTGGTGCCCATCCTGGTCGAGCTGGACGGCGACGTAAACGGCCACAAGTTCAGCGTGTTGCGGCCGCCGGTTTTGTACACGCGTTTGAAG	Construction of pGHUC_R70
4013 R85	AATAAAGAATTCCTCGTCCATGCCGAGACAAGATGGTGAGCAAGGGCGAGGAGCTGTTCACCGGGGTGGTGCCCATCCTGGTCGAGCTGGACGGCGACGTAAACGGCCACAAGTTCAGCGTGTTGCGGCCGCCGGTTTTGTACACGCGTTTGAAG	Construction of pGHUC_R85
4013 R100	AATAAAGAATTCAGTGATCCCGGCGGCCTCGTCCATGCCGAGACAAGATGGTGAGCAAGGGCGAGGAGCTGTTCACCGGGGTGGTGCCCATCCTGGTCGAGCTGGACGGCGACGTAAACGGCCACAAGTTCAGCGTGTTGCGGCCGCCGGTTTTGTACACGCGTTTGAAG	Construction of pGHUC_R100
4013 R115	AATAAAGAATTCGGTCACGAACTCCAGAGTGATCCCGGCGGCCTCGTCCATGCCGAGACAAGATGGTGAGCAAGGGCGAGGAGCTGTTCACCGGGGTGGTGCCCATCCTGGTCGAGCTGGACGGCGACGTAAACGGCCACAAGTTCAGCGTGTTGCGGCCGCCGGTTTTGTACACGCGTTTGAAG	Construction of pGHUC_R115
4013 F40	AATAAAGAATTCGCCGGACACGCTGAACTTGTGGCCGTTTACGTCGCCGTCCAGCTCGACCAGGATGGGCTTGCGGCCGCCGGTTTTGTACACGCGTTTGAAG	Construction of pGHUC_F40
4013 F55	AATAAAGAATTCATCGCCCTCGCCCTCGCCGGACACGCTGAACTTGTGGCCGTTTACGTCGCCGTCCAGCTCGACCAGGATGGGCTTGCGGCCGCCGGTTTTGTACACGCGTTTGAAG	Construction of pGHUC_F55
4013 F70	AATAAAGAATTCCTTGCCGTAGGTGGCATCGCCCTCGCCCTCGCCGGACACGCTGAACTTGTGGCCGTTTACGTCGCCGTCCAGCTCGACCAGGATGGGCTTGCGGCCGCCGGTTTTGTACACGCGTTTGAAG	Construction of pGHUC_F70
4013 F85	AATAAAGAATTCGAACTTCAGGGTCAGCTTGCCGTAGGTGGCATCGCCCTCGCCCTCGCCGGACACGCTGAACTTGTGGCCGTTTACGTCGCCGTCCAGCTCGACCAGGATGGGCTTGCGGCCGCCGGTTTTGTACACGCGTTTGAAG	Construction of pGHUC_F85
4013 F100	AATAAAGAATTCGCCGGTGGTGCAGATGAACTTCAGGGTCAGCTTGCCGTAGGTGGCATCGCCCTCGCCCTCGCCGGACACGCTGAACTTGTGGCCGTTTACGTCGCCGTCCAGCTCGACCAGGATGGGCTTGCGGCCGCCGGTTTTGTACACGCGTTTGAAG	Construction of pGHUC_F100
4013 F115	AATAAAGAATTCGGGCACGGGCAGCTTGCCGGTGGTGCAGATGAACTTCAGGGTCAGCTTGCCGTAGGTGGCATCGCCCTCGCCCTCGCCGGACACGCTGAACTTGTGGCCGTTTACGTCGCCGTCCAGCTCGACCAGGATGGGCTTGCGGCCGCCGGTTTTGTACACGCGTTTGAAG	Construction of pGHUC_F115
OK181	CCAGAGCATGTATCATATGGTCCAGAAACCC	Sequencing
oGG514	AAAGTCGACCGCTATCCAGCTCGACCAGGATGGGAGCGGATAACAATTTCACACAGG	Construction of pGG177
oGG515	AAAGTCGACCGACATCCAGCTCGACCAGGATGGGAGCGGATAACAATTTCACACAGG	Construction of pGG178
oGG516	AAAGTCGACCGCCCATCCTGGTCGAGCTGGATGGAGCGGATAACAATTTCACACAGG	Construction of pGG179
oGG517	AAAGTCGACCGCCCATCCTGGTCGAGCTGGATAGAGCGGATAACAATTTCACACAGG	Construction of pGG180
oGG518	AAAGTCGACCGCCCATCCTGGTCGAGCTGGATGTAGCGGATAACAATTTCACACAGG	Construction of pGG181
oGG519	AAAGGATCCCTGCAGCTTTAAATAATC	Construction of pGG176 and other plasmids; sequencing
HU100	GAAATATGTATCCGCTCATGAC	Sequencing
oGG522	AAAGAATTCCCATCCTGGTCGAGCTGGACAGCGACGTAAACGGCCACAAGTTC	Construction of pGG184 and other plasmids
oGG525	AAAGAATTCCCATCCTGGTCGAGCTGGACGACGACGTAAACGGCCACAAGTTC	Construction of pGG187
oGG529	CAAAGAATTCCCATCCTGGTCGAGCTGGAGCCCGACGTAAACGGCCACAAGTTC	Construction of pGG195
pGHUC BS2 rev	ATGAGTAGCAGCACGTTCCTTA	Sequencing
oGG556	CAAAAGTCGACCGCCCATCCTGGTCGAGCTGGACGGCGACGATAACAATTTCACACAGGAAAC	Construction of pGG198
oGG557	CAAAAGTCGACCGCCCATCCTGGTCGAGCTGGAGCCCGACGATAACAATTTCACACAGGAAAC	Construction of pGG209
oGG566	GTGACCATTAACATCACCATC	Sequencing
oGG771	CAAAAGAATTCGTAAAGGACTGATTGCGGCCGCCGGTTTTGTACACG	Construction of pGG412 and other plasmids
oGG848	CAAAAGTCGACACACAATACCTAGGACTGAGCTAGCCGTCAAGAATTCGTAAAGGACTGATTGCG	Construction of pGG412 and other plasmids
oGG845	CAAAAGTCGACCGCCCATCCTGGTCGAGCTGGACAGCGACGATAACAATTTCACACAGGAAAC	Construction of pGG413
oGG647	AAACTGGGCGAGGTGGCTTCTCTTATGGCAAC	Sequencing
2ZF lib	CCGCCCGAATTCGTNNNNNNNNCTTAATTTGCGGCCGCCCGGGTGTACACGCGTTTG	PAM-depletion library insert generation
PH3 20	AATAAAACCGGTAGNNNNNNNNNNNNNNNNNNNNGCATCAAATAAAACGAAAGGCTCAGTCGAAAG	PAM-depletion library insert generation
pH3U3 Age50	CGGCAAGAAAGCCATCCAG	Sequencing
oGG942	CAGCTGGCAATTCCGACGTCACCGGTAGCCCGTCTTGAAC	Construction of pGG460 and other plasmids
oGG943	CCGGAAGCATAAAGTGTAAAGAATTCGTCGTCGCCGCTTAATTTGCGGCCGCCCGGGTG	Construction of pGG460
oGG944	CCGGAAGCATAAAGTGTAAAGAATTCGTCGGCGACGCTTAATTTGCGGCCGCCCGGGTG	Construction of pGG461
oGG945	CCGGAAGCATAAAGTGTAAAGAATTCGTCGTCGCTGCTTAATTTGCGGCCGCCCGGGTG	Construction of pGG462
oGG946	CCGGAAGCATAAAGTGTAAAGAATTCGTCAGCGACGCTTAATTTGCGGCCGCCCGGGTG	Construction of pGG463
oGG534	GCAGTGAAAGATAAATGATCCCCATCCTGGTCGAGCTGGAGTTTTAGAGCTAGAAATAGC	Construction of pGG197
oGG537	GCAGTGAAAGATAAATGATCTTCAGCTACTAGTTGTTAACGTTTTAGAGCTAGAAATAGC	Construction of pGG202
oGG555	GCAGTGAAAGATAAATGATCCCTTTCTCCAGCATTTGGTGGTTTTAGAGCTAGAAATAGC	Construction of pGG203
oGG544	CCGCATACACTATTCTCAGAATG	Construction of pGG211
oGG545	CGGCATGGACAGGACCTTCCG	Construction of pGG211
oGG575	CGGAAGGTCCTGTCCATGCCGCCGGTCTGCTAGCCTCGAACCCCAGAGTCCCGCTCAG	Construction of pGG211
oGG576	CGATTCTTGTTTCATAGAGCCCATATTGGGCCCTCGACTGAGCCTTTCGTTTTATTTG	Construction of pGG211 and other plasmids
oGG548	GGGCTCTATGAAACAAGAATCG	Construction of pGG211
oGG549	AACCAAGTCATTCTGAGAATAGTG	Construction of pGG211
M13R	GGAAACAGCTATGACCATG	Sequencing
oGG552	CAGAAGTAAGTTGGCCGCAGTG	Sequencing
oGG558	CAGATATACCCGCAGAAAGAATC	Sequencing
oGG559	GCAAAGAACCTGTCAGACGCC	Sequencing
oGG560	AAGGTCAAATACGTCACAGAAG	Sequencing
oGG561	GAGAATATCGTTATCGAGATGG	Sequencing
oGG550	GAGAGATTCGGAAGCGACCAC	Sequencing
oGG551	CTAGACTTCAGGTTGTCTAACTC	Sequencing
oGG780	AAAACGAAAGGCTCAGTCGAGGGCCCAATATGGGCTCTATGAAACAAGAATCG	Construction of pGG442
oGG782	ATCCAGTTTCTTTTTCTTAGCTGCC	Construction of pGG442; sequencing
oGG783	GCTAAGAAAAAGAAACTGGATTTCGAATCCGGACGCCCATATGCTTGCCCTGTCG	Construction of pGG442
oGG784	TGACATAACTAATTACATGACTCGAGAAGAGATCACACCTTCCTCTTCTTCTTGGGGTCAGCCCTGCTGACGTCCTTCTGTCTTAAATGG	Construction of pGG442
oGG872	TGACATAACTAATTACATGACTCGAGAAGAGATCACACCTTCCTCTTCTTCTTGGGGTCAGCCCTGCTGACGTCCTTCTGTCTTAAATGG	Construction of pGG442 and other plasmids
oGG863	AAATAGGCAAGGCCACCGCTAAG	Sequencing
oGG781	TGACATAACTAATTACATGACTCGAGAAGAGATCACACCTTCCTCTTC	Sequencing
gGG7	GGGCCGGGACTTCGCGACGGTGAGAAAAGTTTTGTCCATGCCCCAAGTCAACATAGTAAAGAAAACTGAGGTGCAGACCGGAGGGTTTTCAAAGGAATCGATTCTTCCAAAAAGGAATAGTGATAAGCTCATCGCTCGTAAAAAGGACTGGGACCCGAAAAAGTACGGTGGCTTCGATAGCCCTACAGTTGCCTATTCTGTCCTAGTAGTGGCAAAAGTTGAGAAGGGAAAATCCAAGAAACTGAAGTCAGTCAAAGAATTATTGGGGATAACGATTATGGAGCGCTCGTCTTTTGAAAAGAACCCCATCGACTTCCTTGAGGCGAAAGGTTACAAGGAAGTAAAAAAGGATCTCATAATTAAACTACCAAAGTATAGTCTGTTTGAGTTAGAAAATGG…	Construction of pGG437
gGG8	GGGCCGGGACTTCGCGACGGTGAGAAAAGTTTTGTCCATGCCCCAAGTCAACATAGTAAAGAAAACTGAGGTGCAGACCGGAGGGTTTTCAAAGGAATCGATTCTTCCAAAAAGGAATAGTGATAAGCTCATCGCTCGTAAAAAGGACTGGGACCCGAAAAAGTACGGTGGCTTCGTGAGACCTACAGTTGCCTATTCTGTCCTAGTAGTGGCAAAAGTTGAGAAGGGAAAATCCAAGAAACTGAAGTCAGTCAAAGAATTATTGGGGATAACGATTATGGAGCGCTCGTCTTTTGAAAAGAACCCCATCGACTTCCTTGAGGCGAAAGGTTACAAGGAAGTAAAAAAGGATCTCATAATTAAACTACCAAAGTATAGTCTGTTTGAGTTAGAAAATGG…	Construction of pGG438
gGG9	GGGCCGGGACTTCGCGACGGTGAGAAAAGTTTTGTCCATGCCCCAAGTCAACATAGTAAAGAAAACTGAGGTGCAGACCGGAGGGTTTTCAAAGGAATCGATTCTTCCAAAAAGGAATAGTGATAAGCTCATCGCTCGTAAAAAGGACTGGGACCCGAAAAAGTACGGTGGCTTCGATAGCCCTACAGTTGCCTATTCTGTCCTAGTAGTGGCAAAAGTTGAGAAGGGAAAATCCAAGAAACTGAAGTCAGTCAAAGAATTATTGGGGATAACGATTATGGAGCGCTCGTCTTTTGAAAAGAACCCCATCGACTTCCTTGAGGCGAAAGGTTACAAGGAAGTAAAAAAGGATCTCATAATTAAACTACCAAAGTATAGTCTGTTTGAGTTAGAAAATGG…	Construction of pGG439
gGG10	GGGCCGGGACTTCGCGACGGTGAGAAAAGTTTTGTCCATGCCCCAAGTCAACATAGTAAAGAAAACTGAGGTGCAGACCGGAGGGTTTTCAAAGGAATCGATTAGACCAAAAAGGAATAGTGATAAGCTCATCGCTCGTAAAAAGGACTGGGACCCGAAAAAGTACGGTGGCTTCGTGAGCCCTACAGTTGCCTATTCTGTCCTAGTAGTGGCAAAAGTTGAGAAGGGAAAATCCAAGAAACTGAAGTCAGTCAAAGAATTATTGGGGATAACGATTATGGAGCGCTCGTCTTTTGAAAAGAACCCCATCGACTTCCTTGAGGCGAAAGGTTACAAGGAAGTAAAAAAGGATCTCATAATTAAACTACCAAAGTATAGTCTGTTTGAGTTAGAAAATGG…	Construction of pGG440
oGG894	GATAACGAAGAGAATGAAGATATCTTAGAAGATATAGTGTTGACTC	Construction of pGG437 and other plasmids
oGG895	CTTTTCTCACCGTCGCGAAGTCC	Construction of pGG437 and other plasmids
oGG918	ATTGAATGCTTCGATTCTGTCGAG	Sequencing
oGG919	GTTGATCAGGAACTGGACATAAAC	Sequencing
oGG916	GGGCCGGGACTTCGCGACGGTGAG	Sequencing
M13/pUC Reverse	AGCGGATAACAATTTCACACAGG	Sequencing
oGG955	CACCGGGCACGGGCAGCTTGCCGG	Construction of pGG443
oGG956	AAACCCGGCAAGCTGCCCGTGCCC	Construction of pGG443
oGG957	CACCGTCGCCCTCGAACTTCACCT	Construction of pGG444
oGG958	AAACAGGTGAAGTTCGAGGGCGAC	Construction of pGG444
oGG963	CACCGGGTGGTGCCCATCCTGGTC	Construction of pGG447
oGG964	AAACGACCAGGATGGGCACCACCC	Construction of pGG447
oGG965	CACCGACGTAAACGGCCACAAGTT	Construction of pGG448
oGG966	AAACAACTTGTGGCCGTTTACGTC	Construction of pGG448
oGG967	CACCGTGCAGATGAACTTCAGGGT	Construction of pGG449
oGG968	AAACACCCTGAAGTTCATCTGCAC	Construction of pGG449
oGG969	CACCGGGTGGTCACGAGGGTGGGC	Construction of pGG450
oGG970	AAACGCCCACCCTCGTGACCACCC	Construction of pGG450
oGG971	CACCGGGGTGGTGCCCATCCTGGT	Construction of pGG451
oGG972	AAACACCAGGATGGGCACCACCCC	Construction of pGG451
oGG973	CACCGCCACCATGGTGAGCAAGGG	Construction of pGG452
oGG974	AAACCCCTTGCTCACCATGGTGGC	Construction of pGG452
QE_Promoter	CCGAAAAGTGCCACCTG	Sequencing
oGG571	TGCTGGTAAAGGTATGTTGAACGTTCAGCTACTAGTTGTTTAACCCATCCTGGTCGAGCTGG	Construction of GGY001 and other yeast strains
oGG572	CACCTATTTCGCCAATACCACATATTTG	Construction of GGY001 and other yeast strains
oGG539	TTCACAGTTTTCTCACAAAGATTCCTTTCTCCAGCATTTGCTTAGCCCATCCTGGTCGAG	Construction of GGY004
oGG540	AAAGTGATTGCCCAAGAAAACCAATAC	Construction of GGY004 and other yeast strains
oGG598	TGCTGGTAAAGGTATGTTGAACGTTCAGCTACTAGTTGTTTAACCCATCCTGGTCGAGCTGGACAGCGACTAGCGAAGTTAAATCAAAAAATGAC	Construction of GGY007 and other yeast strains
oGG541	TTCACAGTTTTCTCACAAAGATTCCTTTCTCCAGCATTTGCTTAGCCCATCCTGGTCGAGCTGGAGCCCGACTGAATATTCTGTCACGCAGTCC	Construction of GGY009
oGG778	TGCTGGTAAAGGTATGTTGAACGTTCAGCTACTAGTTGTTTAACCCATCCTGGTCGAGCTGGACGGCGACGAGATTAATATTCTAAGATAGCGAAGTTAAATCAAAAAATGAC	Construction of GGY016
oGG777	TGCTGGTAAAGGTATGTTGAACGTTCAGCTACTAGTTGTTTAACCCATCCTGGTCGAGCTGGACGGCGACGAGATTGCCCCTGCCCGCTAGCGAAGTTAAATCAAAAAATGAC	Construction of GGY017
oGG855	TTCACAGTTTTCTCACAAAGATTCCTTTCTCCAGCATTTGCTTAGCCCATCCTGGTCGAGCTGGACGGCGACGAGATTGCGTGGGCGTGAATATTCTGTCACGCAGTCC	Construction of GGY021
oGG535	CAAGCTACTACACCATTCCCTAAG	Sequencing
oGG536	TTTTTCTTTATTCAATTCTGGTAATC	Sequencing
oGG538	TATCATATTTATTTATGGGTTCTTTG	Sequencing
oGG531	CACCACAAACCATACAAAAACAG	Sequencing
oGG629	ATCGTGTGGGACAAGGGTAGGGATTTCGCGACAGTCCGGAAGGTCCTGTCCATGCCGCAAGTCAATATTGTCAAGAAAACAGAAGTACAG	PID insert generation for assembly in yeast
oGG630	GTCAGCCCTGCTGTCTCCACCGAGCTGAGAGAGGTCGATTCTTGTTTCATAGAGCCCAGTGATGGATTGATGGATAAGAGTGGCATCTAG	PID insert generation for assembly in yeast
oGG850	CAAGCAGAAGACGGCATACGAGATTTCTGCCTGTGACTGGAGTTCAGACGTGTGCTCTTCCGATCTGCATCTAGAACTTCTTTTGTAGAC	Deep sequencing of the PID in round 1 post-selection pools
oGG851	AATGATACGGCGACCACCGAGATCTACACACCTCATTACACTCTTTCCCTACACGACGCTCTTCCGATCTTCAAGTACTTCGACACCACG	Deep sequencing of the PID in round 1 post-selection pools
oGG852	AATGATACGGCGACCACCGAGATCTACACGTTGGAGCACACTCTTTCCCTACACGACGCTCTTCCGATCTTCAAGTACTTCGACACCACG	Deep sequencing of the PID in round 1 post-selection pools
oGG888	AATGATACGGCGACCACCGAGATCTACACTCAGTATGACACTCTTTCCCTACACGACGCTCTTCCGATCTNTCAAGTACTTCGACACCACG	Deep sequencing of the PID in round 1 post-selection pools
oGG889	AATGATACGGCGACCACCGAGATCTACACAGTACGTTACACTCTTTCCCTACACGACGCTCTTCCGATCTNNTCAAGTACTTCGACACCACG	Deep sequencing of the PID in round 1 post-selection pools
oGG890	AATGATACGGCGACCACCGAGATCTACACTTCGTAGTACACTCTTTCCCTACACGACGCTCTTCCGATCTNNNTCAAGTACTTCGACACCACG	Deep sequencing of the PID in round 1 post-selection pools
oGG891	CAAGCAGAAGACGGCATACGAGATTCGCCTTAGTGACTGGAGTTCAGACGTGTGCTCTTCCGATCTNGCATCTAGAACTTCTTTTGTAGAC	Deep sequencing of the PID in round 1 post-selection pools
oGG892	CAAGCAGAAGACGGCATACGAGATCTAGTACGGTGACTGGAGTTCAGACGTGTGCTCTTCCGATCTNNGCATCTAGAACTTCTTTTGTAGAC	Deep sequencing of the PID in round 1 post-selection pools
oGG893	CAAGCAGAAGACGGCATACGAGATGCTCAGGAGTGACTGGAGTTCAGACGTGTGCTCTTCCGATCTNNNGCATCTAGAACTTCTTTTGTAGAC	Deep sequencing of the PID in round 1 post-selection pools
oGG953	AATGATACGGCGACCACCGAGATCTACACTCAGTATGACACTCTTTCCCTACACGACGCTCTTCCGATCTNAGCATAAAGTGTAAAGAATTCG	Deep sequencing of the PAM-depletion library
oGG954	AATGATACGGCGACCACCGAGATCTACACAGTACGTTACACTCTTTCCCTACACGACGCTCTTCCGATCTNNAGCATAAAGTGTAAAGAATTCG	Deep sequencing of the PAM-depletion library
oGG979	AATGATACGGCGACCACCGAGATCTACACTTCGTAGTACACTCTTTCCCTACACGACGCTCTTCCGATCTNNNAGCATAAAGTGTAAAGAATTCG	Deep sequencing of the PAM-depletion library
oGG980	CAAGCAGAAGACGGCATACGAGATTCGCCTTAGTGACTGGAGTTCAGACGTGTGCTCTTCCGATCTNCAATTCCGACGTCACCGGTAG	Deep sequencing of the PAM-depletion library
oGG981	CAAGCAGAAGACGGCATACGAGATCTAGTACGGTGACTGGAGTTCAGACGTGTGCTCTTCCGATCTNNCAATTCCGACGTCACCGGTAG	Deep sequencing of the PAM-depletion library
oGG982	CAAGCAGAAGACGGCATACGAGATGCTCAGGAGTGACTGGAGTTCAGACGTGTGCTCTTCCGATCTNNNCAATTCCGACGTCACCGGTAG	Deep sequencing of the PAM-depletion library
gGG2	TAACCCATCCTGGTCGAGCTGGACGGCGACTAGCGAAGTTAAATCAAAAAATGACGATCCAAACTTTTTGAAAAAATTGAAAGATGTCATGCCTGCTGGTAAAGGTATGTTGAACGTTCAGCTACTAGTTGTTAACCGTAACGATCGTACTCAAATATGTGGTATTGGCGAAATAGGTG	Template used for PCR-amplification of all LYS2 donor fragments
gGG1	CTTAGCCCATCCTGGTCGAGCTGGACGGCGACTGAATATTCTGTCACGCAGTCCTTGGGTGAAATGGCTACATTCATCCCTGTTACATCCTCTTTCACAGTTTTCTCACAAAGATTCCTTTCTCCAGCATTTGGTGCCGCCAATGGTTACATGTATTGGTTTTCTTGGGCAATCACTTT	Template used for PCR-amplification of all CAN1 donor fragments
gGG49	ACCGTCAGATCCGCTAGAGATCCGCGGCCGCTAATACGACTCACTATAGGGAGAGCCGCCACCATGGATAAAAAGTATTCTATTGGTTTAGACATCGGCACTAATTCCGTTGGATGGGCTGTCATAACCGATGAATACAAAGTACCTTCAAAGAAATTTAAGGTGTTGGGGAACACAGACCGTCATTCGATTAAAAAGAATCTTATCGGTGCCCTCCTATTCGATAGTGGCGAAACGGCAGAGGCGACTCGCCTGAAACGAACCGCTCGGAGAAGGTATACACGTCGCAAGAACCGAATATGTTACTTACAAGAAATTTTTAGCAATGAGATGGCCAAAGTTGACGATTCTTTCTTTCACCGTTTGGAAGAGTCCTTCCTTGTCGAAGAGGACAAGAAA…	Construction of pGG534
gGG50	TCCTAACCTTTCGCATACCTTACTATGTGGGACCCCTGGCCCGAGGGAACTCTCGGTTCGCATGGATGACAAGAAAGTCCGAAGAAACGATTACTCCATGGAATTTTGAGGAAGTTGTCGATAAAGGTGCGTCAGCTCAATCGTTCATCGAGAGGATGACCAACTTTGACAAGAATTTACCGAACGAAAAAGTATTGCCTAAGCACAGTTTACTTTACGAGTATTTCACAGTGTACAATGAACTCACGAAAGTTAAGTATGTCACTGAGGGCATGCGTAAACCCGCCTTTCTAAGCGGAGAACAGAAGAAAGCAATAGTAGATCTGTTATTCAAGACCAACCGCAAAGTGACAGTTAAGCAATTGAAAGAGGACTACTTTAAGAAAATTGAATGCTTCG…	Construction of pGG534
gGG51	GTGGCTTGTCTGAACTTGACAAGGCCGGATTTATTAAACGTCAGCTCGTGGAAACCCGCCAAATCACAAAGCATGTTGCACAGATACTAGATTCCCGAATGAATACGAAATACGACGAGAACGATAAGCTGATTCGGGAAGTCAAAGTAATCACTTTAAAGTCAAAATTGGTGTCGGACTTCAGAAAGGATTTTCAATTCTATAAAGTTAGGGAGATAAATAACTACCACCATGCGCACGACGCTTATCTTAATGCCGTCGTAGGGACCGCACTCATTAAGAAATACCCGAAGCTAGAAAGTGAGTTTGTGTATGGTGATTACAAAGTTTATGACGTCCGTAAGATGATCGCGAAAAGCGAACAGGAGATAGGCAAGGCTACAGCCAAATACTTCTTTT…	Construction of pGG534
gGG52	ACCGTCAGATCCGCTAGAGATCCGCGGCCGCTAATACGACTCACTATAGGGAGAGCCGCCACCATGGATAAAAAGTATTCTATTGGTTTAGACATCGGCACTAATTCCGTTGGATGGGCTGTCATAACCGATGAATACAAAGTACCTTCAAAGAAATTTAAGGTGTTGGGGAACACAGACCGTCATTCGATTAAAAAGAATCTTATCGGTGCCCTCCTATTCGATAGTGGCGAAACGGCAGAGCGGACTCGCCTGAAACGAACCGCTCGGAGAAGGTATACACGTCGCAAGAACCGAATATGTTACTTACAAGAAATTTTTAGCAATGAGATGGCCAAAGTTGACGATTCTTTCTTTCACCGTTTGGAAGAGTCCTTCCTTGTCGAAGAGGACAAGAAA…	Construction of pGG535
gGG53	TCCTAACCTTTCGCATACCTTACTATGTGGGACCCCTGGCCCGAGGGAACTCTCGGTTCGCATGGATGACAAGAAAGTCCGAAGAAACGATTACTCCATGGAATTTTGAGGAAGTTGTCGATAAAGGTGCGTCAGCTCAATCGTTCATCGAGAGGATGACCAACTTTGACAAGAATTTACCGAACGAAAAAGTATTGCCTAAGCACAGTTTACTTTACGAGTATTTCACAGTGTACAATGAACTCACGAAAGTTAAGTATGTCACTGAGGGCATGCGTAAACCCGCCTTTCTAAGCGGAGAACAGAAGAAAGCAATAGTAGATCTGTTATTCAAGACCAACCGCAAAGTGACAGTTAAGCAATTGAAAGAGGACTACTTTAAGAAAATTGAATGCTTCG…	Construction of pGG535
gGG54	GTGGCTTGTCTGAACTTGACAAGGCCGGATTTATTAAACGTCAGCTCGTGGAAACCCGCCAAATCACAAAGCATGTTGCACAGATACTAGATTCCCGAATGAATACGAAATACGACGAGAACGATAAGCTGATTCGGGAAGTCAAAGTAATCACTTTAAAGTCAAAATTGGTGTCGGACTTCAGAAAGGATTTTCAATTCTATAAAGTTAGGGAGATAAATAACTACCACCATGCGCACGACGCTTATCTTAATGCCGTCGTAGGGACCGCACTCATTAAGAAATACCCGAAGCTAGAAAGTGAGTTTGTGTATGGTGATTACAAAGTTTATGACGTCCGTAAGATGATCGCGAAAAGCGAACAGGAGATAGGCAAGGCTACAGCCAAATACTTCTTTT…	Construction of pGG535
gGG55	ACCGTCAGATCCGCTAGAGATCCGCGGCCGCTAATACGACTCACTATAGGGAGAGCCGCCACCATGGAAAAAAAGTATTCTATTGGTTTAGACATCGGCACTAATTCCGTTGGATGGGCTGTCATAACCGATGATTACAAAGTACCTTCAAAGAAATTTAAGGTGTTGGGGAACACAAATCGTAAGTCGATTAAAAAGAATCTTATGGGTGCCCTCCTATTCGATAGTGGCGAAACGGCAGAGGCGACTCGCCTGAAACGAACCGCTCGGAGAAGGTATACACGTCGCAAGAACCGAATACGCTACTTACAAGAAATTTTTGCTAATGAGATGGCCAAACTGGACGATTCTTTCTTTCAGCGTTTGGAAGAGTCCTTCCTTGTCGAAGAGGACAAGAAA…	Construction of pGG537
gGG56	AACCTTTCGCATACCTTACTATGTGGGACCCCTGGCCCGAGGGAACTCTCGGTTCGCATGGTTGACAAGAAAGTCCGAAGAAGCTATTACTCCATGGAATTTTGAGGAAGTTGTCGATAAAGGTGCGTCAGCTCAATCGTTCATCGAGAGGATGACCAACTTTGACGAACAGTTACCGAACAAAAAAGTATTGCCTAAGCACAGTTTACTTTACGAGTATTTCACAGTGTACAATGAACTCACGAAAGTTAAGTATGTCACTGAGCGCATGCGTAAACCCGAGTTTCTAAGCGGAGAACAGAAGAAAGCAATAGTAGATCTGTTATTCAAGACCAACCGCAAAGTGACAGTTAAGCAATTGAAAGAGGACTACTTTAAGAAAATTGAATGCTTCGATTC…	Construction of pGG537
gGG57	CAGACAAGGCCGGATTTATTAAACGTCAGCTCGTGGAAACCCGCCAAATCACAAAGCATGTTGCACGCATACTAGATTCCCGAATGAATACGAAACGTGACAAAAACGATAAGCCCATTCGGGAAGTCAAAGTAATCACTTTAAAGTCAAAATTGGTGTCGGACTTCAGAAAGGATTTTCAATTATATAAAGTTAGGGATATAAATAACTACCACCATGCGCACGACGCTTATCTTAATGCCGTCGTAGGGACCGCACTCATTAAGAAATACCCGAAGCTAGAAAGTGAGTTTGTGTATGGTGATTACAAAGTTTATGACGTCCGTAAGATGATCGCGAAAAGCGAACAGGAGATAGGCAAGGCTACAGCCAAACGCTTCTTTTATTCTAACATTATGA…	Construction of pGG537
CMV-F	CGCAAATGGGCGGTAGGCGTG	Sequencing
M13R-pUC	CAGGAAACAGCTATGAC	Sequencing
oGG926	CTGCCCACTTGGCAGTACATCAAG	Sequencing
oGG1047	TTCCGTGGGCACTTTCTCATTG	Sequencing
oGG1048	AGCAGCGGACTTTCGACAAC	Sequencing
oGG1049	CAAACGGAGAGATACGCAAAC	Sequencing
oGG1054	CACCGGCACTGCGGCTGGAGGTGG	Construction of pGG549
oGG1055	AAACCCACCTCCAGCCGCAGTGCC	Construction of pGG549
