## Supplementary Data 5 for "Engineered transcription-associated Cas9 targeting in eukaryotic cells"

### Sheet: Supplementary Data 5
Supplementary Data 5. Linear double-stranded DNA fragments used for CRISPR-assisted strain construction or donor-dependent editing assays in yeast
DNA Sequence	Purpose
TGCTGGTAAAGGTATGTTGAACGTTCAGCTACTAGTTGTTTAACCCATCCTGGTCGAGCTGGACGGCGACGAGATTTCTCTATCACTGATAGGGATAGCGAAGTTAAATCAAAAAATGACGATCCAAACTTTTTGAAAAAATTGAAAGATGTCATGCCTGCTGGTAAAGGTATGTTGAACGTTCAGCTACTAGTTGTTAACCGTAACGATCGTACTCAAATATGTGGTATTGGCGAAATAGGTG	Used for yGWG085 construction (Insertion within the LYS2 ORF)
TGCTGGTAAAGGTATGTTGAACGTTCAGCTACTAGTTGTTTAACCCATCCTGGTCGAGCTGGACGGCGACGAGATTAATATTCTAAGATAGCGAAGTTAAATCAAAAAATGACGATCCAAACTTTTTGAAAAAATTGAAAGATGTCATGCCTGCTGGTAAAGGTATGTTGAACGTTCAGCTACTAGTTGTTAACCGTAACGATCGTACTCAAATATGTGGTATTGGCGAAATAGGTG	Used for yGWG051 construction (Insertion within the LYS2 ORF)
TGCTGGTAAAGGTATGTTGAACGTTCAGCTACTAGTTGTTTAACCCATCCTGGTCGAGCTGGACGGCGACGAGATTTCTCTATCACTGATAGGGATAGAACCGTAACGATCGTACTCAAATATGTGGTATTGGCGAAATAGGTG	Used for yGWG490 and yGWG491 construction (Insertion within the LYS2 ORF)
TGCTGGTAAAGGTATGTTGAACGTTCAGCTACTAGTTGTTTAACCCATCCTGGTCGAGCTGGACGGCGACTAGAACCGTAACGATCGTACTCAAATATGTGGTATTGGCGAAATAGGTG	Used for yGWG482 and yGWG484 construction (Insertion within the LYS2 ORF)
TGCTGGTAAAGGTATGTTGAACGTTCAGCTACTAGTTGTTTAAAGAAAGAACATGAGGATTACCCATGTCAGCAGCTCGACTGTAGAAAACATGAGGATCACCCATGTAACGCTACCCATCCTGGTCGAGCTGGACGGCGACTAGCGAAGTTAAATCAAAAAATGACGATCCAAACTTTTTGAAAAAATTGAAAGATGTCATGCCTGCTGGTAAAGGTATGTTGAACGTTCAGCTACTAGTTGTTAACCGTAACGATCGTACTCAAATATGTGGTATTGGCGAAATAGGTG	Used for yGWG133 construction (Insertion within the LYS2 ORF)
TGCTGGTAAAGGTATGTTGAACGTTCAGCTACTAGTTGTTTAACCCATCCTGGTCGAGCTGGACGGCGACAGAAAGAACATGAGGATTACCCATGTCAGCAGCTCGACTGTAGAAAACATGAGGATCACCCATGTAACGCTATAGCGAAGTTAAATCAAAAAATGACGATCCAAACTTTTTGAAAAAATTGAAAGATGTCATGCCTGCTGGTAAAGGTATGTTGAACGTTCAGCTACTAGTTGTTAACCGTAACGATCGTACTCAAATATGTGGTATTGGCGAAATAGGTG	Used for yGWG134 construction (Insertion within the LYS2 ORF)
TGCTGGTAAAGGTATGTTGAACGTTCAGCTACTAGTTGTTTAAAGAAGCTCGACTGTAGAAGGCCCTGAAAAAGGGCCACGCTACCCATCCTGGTCGAGCTGGACGGCGACTAGCGAAGTTAAATCAAAAAATGACGATCCAAACTTTTTGAAAAAATTGAAAGATGTCATGCCTGCTGGTAAAGGTATGTTGAACGTTCAGCTACTAGTTGTTAACCGTAACGATCGTACTCAAATATGTGGTATTGGCGAAATAGGTG	Used for yGWG268 construction (Insertion within the LYS2 ORF)
TGCTGGTAAAGGTATGTTGAACGTTCAGCTACTAGTTGTTTAAAGAAAGGGCCCTGAAAAAGGGCCAGCAGCTCGACTGTAGAAGGCCCTGAAAAAGGGCCACGCTACCCATCCTGGTCGAGCTGGACGGCGACTAGCGAAGTTAAATCAAAAAATGACGATCCAAACTTTTTGAAAAAATTGAAAGATGTCATGCCTGCTGGTAAAGGTATGTTGAACGTTCAGCTACTAGTTGTTAACCGTAACGATCGTACTCAAATATGTGGTATTGGCGAAATAGGTG	Used for yGWG217 construction (Insertion within the LYS2 ORF)
TGCTGGTAAAGGTATGTTGAACGTTCAGCTACTAGTTGTTTAAAGAAAGGGCCCTGAAAAAGGGCCAACTAAACAACAAGAAAGGGCCCTGAAAAAGGGCCAGCAGCTCGACTGTAGAAGGCCCTGAAAAAGGGCCACGCTACCCATCCTGGTCGAGCTGGACGGCGACTAGCGAAGTTAAATCAAAAAATGACGATCCAAACTTTTTGAAAAAATTGAAAGATGTCATGCCTGCTGGTAAAGGTATGTTGAACGTTCAGCTACTAGTTGTTAACCGTAACGATCGTACTCAAATATGTGGTATTGGCGAAATAGGTG	Used for yGWG218 construction (Insertion within the LYS2 ORF)
TGCTGGTAAAGGTATGTTGAACGTTCAGCTACTAGTTGTTTAAAGAAAGAACATGAGGATTACCCATGTCAGCAGCTCGACTGTAGAAAACATGAGGATTACCCATGTAACGCTACCCATCCTGGTCGAGCTGGACGGCGACTAGCGAAGTTAAATCAAAAAATGACGATCCAAACTTTTTGAAAAAATTGAAAGATGTCATGCCTGCTGGTAAAGGTATGTTGAACGTTCAGCTACTAGTTGTTAACCGTAACGATCGTACTCAAATATGTGGTATTGGCGAAATAGGTG	Used for yGWG182 and yGWG212 construction (Insertion within the LYS2 ORF)
TGCTGGTAAAGGTATGTTGAACGTTCAGCTACTAGTTGTTTAAAGAAGCTCGACTGTAGAAAACATGAGGATTACCCATGTAACGCTACCCATCCTGGTCGAGCTGGACGGCGACTAGCGAAGTTAAATCAAAAAATGACGATCCAAACTTTTTGAAAAAATTGAAAGATGTCATGCCTGCTGGTAAAGGTATGTTGAACGTTCAGCTACTAGTTGTTAACCGTAACGATCGTACTCAAATATGTGGTATTGGCGAAATAGGTG	Used for yGWG185, yGWG176, and yGWG381 construction (Insertion within the LYS2 ORF)
TGCTGGTAAAGGTATGTTGAACGTTCAGCTACTAGTTGTTTAAAGAAGCTCGACTGTAGAAAACATGAGGATCACCCATGTAACGCTACCCATCCTGGTCGAGCTGGACGGCGACTAGCGAAGTTAAATCAAAAAATGACGATCCAAACTTTTTGAAAAAATTGAAAGATGTCATGCCTGCTGGTAAAGGTATGTTGAACGTTCAGCTACTAGTTGTTAACCGTAACGATCGTACTCAAATATGTGGTATTGGCGAAATAGGTG	Used for yGWG184 construction (Insertion within the LYS2 ORF)
TGCTGGTAAAGGTATGTTGAACGTTCAGCTACTAGTTGTTTAAAGAAAGAACATGAGGATCACCCATGTCAGCAGCTCGACTGTAGAAAACATGAGGATCACCCATGTAACGCTACCCATCCTGGTCGAGCTGGACGGCGACTAGCGAAGTTAAATCAAAAAATGACGATCCAAACTTTTTGAAAAAATTGAAAGATGTCATGCCTGCTGGTAAAGGTATGTTGAACGTTCAGCTACTAGTTGTTAACCGTAACGATCGTACTCAAATATGTGGTATTGGCGAAATAGGTG	Used for yGWG202 construction (Insertion within the LYS2 ORF)
TGCTGGTAAAGGTATGTTGAACGTTCAGCTACTAGTTGTTTAAAGAAGCTCGACTGTAGAAGGCCCTGAAAAAGGGCCACGCTACCCATCCTGGTCGAGCTGGACAGCGACTAGCGAAGTTAAATCAAAAAATGACGATCCAAACTTTTTGAAAAAATTGAAAGATGTCATGCCTGCTGGTAAAGGTATGTTGAACGTTCAGCTACTAGTTGTTAACCGTAACGATCGTACTCAAATATGTGGTATTGGCGAAATAGGTG	Used for yGWG337 construction (Insertion within the LYS2 ORF)
TGCTGGTAAAGGTATGTTGAACGTTCAGCTACTAGTTGTTTAAAGAAGCTCGACTGTAGAAGGCCCTGAAAAAGGGCCACGCTACCCATCCTGGTCGAGCTGGACGACGACTAGCGAAGTTAAATCAAAAAATGACGATCCAAACTTTTTGAAAAAATTGAAAGATGTCATGCCTGCTGGTAAAGGTATGTTGAACGTTCAGCTACTAGTTGTTAACCGTAACGATCGTACTCAAATATGTGGTATTGGCGAAATAGGTG	Used for yGWG338 construction (Insertion within the LYS2 ORF)
TGCTGGTAAAGGTATGTTGAACGTTCAGCTACTAGTTGTTTAACCCATCCTGGTCGAGCTGGACGGCGACTAGCGAAGTTAAATCAAAAAATGACGATCCAAACTTTTTGAAAAAATTGAAAGATGTCATGCCTGCTGGTAAAGGTATGTTGAACGTTCAGCTACTAGTTGTTAACCGTAACGATCGTACTCAAATATGTGGTATTGGCGAAATAGGTG	Used for yGWG029 and yGWG213 construction (Insertion within the LYS2 ORF)
TTCACAGTTTTCTCACAAAGATTCCTTTCTCCAGCATTTGCTTAGCCCATCCTGGTCGAGCTGGACGGCGACTGAATATTCTGTCACGCAGTCCTTGGGTGAAATGGCTACATTCATCCCTGTTACATCCTCTTTCACAGTTTTCTCACAAAGATTCCTTTCTCCAGCATTTGGTGCCGCCAATGGTTACATGTATTGGTTTTCTTGGGCAATCACTTT	Used for yGWG029 and yGWG212 construction (Insertion within the CAN1 ORF)
TTCACAGTTTTCTCACAAAGATTCCTTTCTCCAGCATTTGCTTAGAGAAAGAACATGAGGATTACCCATGTCAGCAGCTCGACTGTAGAAAACATGAGGATTACCCATGTAACGCTACCCATCCTGGTCGAGCTGGACGGCGACTGAATATTCTGTCACGCAGTCCTTGGGTGAAATGGCTACATTCATCCCTGTTACATCCTCTTTCACAGTTTTCTCACAAAGATTCCTTTCTCCAGCATTTGGTGCCGCCAATGGTTACATGTATTGGTTTTCTTGGGCAATCACTTT	Used for yGWG213 construction (Insertion within the CAN1 ORF)
GCTGACCGCTTCTAGAGGCATCGCACAGTTTTAGCGAGGAAAACTCTTCAATAGTTTTGCGAATTGAATTTTCAAAAATTCTTACTTTTTTTTTGGATGGACGCAAAGAAGTTTAATAATCATATTACATGGCATTACCACCATATACATATCCATATCTAATCTTACTTATATGTTGTGGAAATGTAAAGAGCCCCATTATCTTAGCCTAAAAAAACCTTCTCTTTGGAACTTTCAGTAATACGCTTAACTGCTCATTGCTATATTGAAGTCCGTGCGTCCTCGTCTTCACCGGTCGCGTTCCTGAAACGCAGATGTGCCTAACAATAAAGATTCTACAATACTAGCTTTTATGGTTATGAAGAGGAAAAATTGGCAGTAACCTGGCCCCACAAACCT…	Used for yGWG255, yGWG280, and yGWG272 construction (Replacement of the pLYS2 promoter with pZEVi)
TGCTGGTAAAGGTATGTTGAACGTTCAGCTACTAGTTGTTTAAAGAAGCTCGACTGTAGAAGGCCCTGAAAAAGGGCCACGCTACCCATCCTGGTCGAGCTGGACGGCGACTAGAACCGTAACGATCGTACTCAAATATGTGGTATTGGCGAAATAGGTG	Used for yGWG385 construction (Insertion within the LYS2 ORF)
TGCTGGTAAAGGTATGTTGAACGTTCAGCTACTAGTTGTTTAAAGAAGCTCGACTGTAGAAGGCCCTGAAAAAGGGCCACGCTAAGTCGCCGTCCAGCTCGACCAGGATGGGAGCGAAGTTAAATCAAAAAATGACGATCCAAACTTTTTGAAAAAATTGAAAGATGTCATGCCTGCTGGTAAAGGTATGTTGAACGTTCAGCTACTAGTTGTTAACCGTAACGATCGTACTCAAATATGTGGTATTGGCGAAATAGGTG	Used for yGWG544 construction (Insertion within the LYS2 ORF)
TGCTGGTAAAGGTATGTTGAACGTTCAGCTACTAGTTGTTTAAAGAAAGGGCCCTGAAAAAGGGCCAACTAAACAACAAGAAAGGGCCCTGAAAAAGGGCCAGCAGCTCGACTGTAGAAGGCCCTGAAAAAGGGCCACGCTAAGTCGCCGTCCAGCTCGACCAGGATGGGAGCGAAGTTAAATCAAAAAATGACGATCCAAACTTTTTGAAAAAATTGAAAGATGTCATGCCTGCTGGTAAAGGTATGTTGAACGTTCAGCTACTAGTTGTTAACCGTAACGATCGTACTCAAATATGTGGTATTGGCGAAATAGGTG	Used for yGWG545 construction (Insertion within the LYS2 ORF)
TGCTGGTAAAGGTATGTTGAACGTTCAGCTACTAGTTGTTTAACCCATCCTGGTCGAGCTGGACGGCGACAGAAAGGGCCCTGAAAAAGGGCCAGCAGCTCGACTGTAGAAGGCCCTGAAAAAGGGCCACGCTATAGCGAAGTTAAATCAAAAAATGACGATCCAAACTTTTTGAAAAAATTGAAAGATGTCATGCCTGCTGGTAAAGGTATGTTGAACGTTCAGCTACTAGTTGTTAACCGTAACGATCGTACTCAAATATGTGGTATTGGCGAAATAGGTG	Used for yGWG431 construction (Insertion within the LYS2 ORF)
TGCTGGTAAAGGTATGTTGAACGTTCAGCTACTAGTTGTTTAATTTCTCTATCACTGATAGGGATAAGATTACGCTACCCATCCTGGTCGAGCTGGACGGCGACGTAGCGAAGTTAAATCAAAAAATGACGATCCAAACTTTTTGAAAAAATTGAAAGATGTCATGCCTGCTGGTAAAGGTATGTTGAACGTTCAGCTACTAGTTGTTAACCGTAACGATCGTACTCAAATATGTGGTATTGGCGAAATAGGTG	Used for yGWG400 construction (Insertion within the LYS2 ORF)
TGCTGGTAAAGGTATGTTGAACGTTCAGCTACTAGTTGTTTAATTTCTCTATCACTGATAGGGATAAGACGTCGCCGTCCAGCTCGACCAGGATGGGTAGCGTAATAGCGAAGTTAAATCAAAAAATGACGATCCAAACTTTTTGAAAAAATTGAAAGATGTCATGCCTGCTGGTAAAGGTATGTTGAACGTTCAGCTACTAGTTGTTAACCGTAACGATCGTACTCAAATATGTGGTATTGGCGAAATAGGTG	Used for yGWG401 construction (Insertion within the LYS2 ORF)
TGCTGGTAAAGGTATGTTGAACGTTCAGCTACTAGTTGTTTAAGGTGCAGATGAACTTCAGGGTCGAAGTAATCACGTCGCCGTCCAGCTCGACCAGGATGGGTAGCGAAGTTAAATCAAAAAATGACGATCCAAACTTTTTGAAAAAATTGAAAGATGTCATGCCTGCTGGTAAAGGTATGTTGAACGTTCAGCTACTAGTTGTTAACCGTAACGATCGTACTCAAATATGTGGTATTGGCGAAATAGGTG	Used for yGWG254 and yGWG379 construction (Insertion within the LYS2 ORF)
TGCTGGTAAAGGTATGTTGAACGTTCAGCTACTAGTTGTTTAAGATTACTTCGACCCTGAAGTTCATCTGCACCCAGAGTACTACGTCGCCGTCCAGCTCGACCAGGATGGGTAGCGAAGTTAAATCAAAAAATGACGATCCAAACTTTTTGAAAAAATTGAAAGATGTCATGCCTGCTGGTAAAGGTATGTTGAACGTTCAGCTACTAGTTGTTAACCGTAACGATCGTACTCAAATATGTGGTATTGGCGAAATAGGTG	Used for yGWG461 and yGWG462 construction (Insertion within the LYS2 ORF)
AAATTGAAAGATGTCATGCCTGCTGGTAAAGGTATGTTGAACGTTCAGCTACTAGTTGTTAACCGTAACGATCGTACTCAAATATGTGGTATTGGCGAAATAGGTGAGATTTATGTTCGT	Used as donor template for editing experiments in Extended Data Figs. 6b-e
