## Supplementary Data 6 for "Engineered transcription-associated Cas9 targeting in eukaryotic cells"

### Sheet: sgRNA 1
Supplementary Data 6. Raw results from analyses of human cell culture deep sequencing data (output from IDT's CRISPR Analysis Tool)
Sample	Group ID	Treated	Well	Analysis mode	Guide RNA	Amplicons	Nuclease	Target	Total Reads	Percent Edited	Percent Unedited	Percent NHEJ	Percent Perfect HDR	Percent Imperfect HDR	Percent HDR	Percent Other	Percent In Frame	Percent Frameshift	Percent Indels	Percent Insertions	Percent Templated Insertion	Percent GC-Insertion	Percent Deletions	Percent MMEJ	Percent SNP Lines
Rep2_5' UTR_Cas9_sgRNA-1	NotSpecified	FALSE	NotSpecified	CRISPAltRations 1.1.0	GCCACCATGGTGAGCAAGGG	ATCCACGCTGTTTTGACCTCCATAGAAGACACCGACTCTAGAAAGAAAGGGCCCTGAAAAAGGGCCAGCAGCTCGACTGTAGAAGGCCCTGAAAAAGGGCCACGCTAGGATCCACCGGTCGCCACCATGGTGAGCAAGGGCGAGGAGCTGTTCACCGGGGTGGTGCCCATCCTGGTCGAGCTGGACGGCGACGTAAACGGCCACAAGTTCAGCGTGTCCGGCGAGGGCGAGGGCGATGCCACCTACGGCAAGCTGACCCTGAAGTTCATCTGCACCACCGGCAAGCTGCCCGTGCCC	Cas9	NotSpecified	99090	10.5	89.5	8.07	0	0	0	2.43	94.48	5.52	8.07	0.94	66.81	0.11	7.22	56.71	3.02
Rep1_5' UTR_Cas9-2xN_sgRNA-1	NotSpecified	FALSE	NotSpecified	CRISPAltRations 1.1.0	GCCACCATGGTGAGCAAGGG	ATCCACGCTGTTTTGACCTCCATAGAAGACACCGACTCTAGAAAGAAAGGGCCCTGAAAAAGGGCCAGCAGCTCGACTGTAGAAGGCCCTGAAAAAGGGCCACGCTAGGATCCACCGGTCGCCACCATGGTGAGCAAGGGCGAGGAGCTGTTCACCGGGGTGGTGCCCATCCTGGTCGAGCTGGACGGCGACGTAAACGGCCACAAGTTCAGCGTGTCCGGCGAGGGCGAGGGCGATGCCACCTACGGCAAGCTGACCCTGAAGTTCATCTGCACCACCGGCAAGCTGCCCGTGCCC	Cas9	NotSpecified	99129	16.95	83.05	14.59	0	0	0	2.36	89.89	10.11	14.59	1.92	60.7	5.42	12.96	56.81	3.37
Rep2_5' UTR_Cas9-2xN_sgRNA-1	NotSpecified	FALSE	NotSpecified	CRISPAltRations 1.1.0	GCCACCATGGTGAGCAAGGG	ATCCACGCTGTTTTGACCTCCATAGAAGACACCGACTCTAGAAAGAAAGGGCCCTGAAAAAGGGCCAGCAGCTCGACTGTAGAAGGCCCTGAAAAAGGGCCACGCTAGGATCCACCGGTCGCCACCATGGTGAGCAAGGGCGAGGAGCTGTTCACCGGGGTGGTGCCCATCCTGGTCGAGCTGGACGGCGACGTAAACGGCCACAAGTTCAGCGTGTCCGGCGAGGGCGAGGGCGATGCCACCTACGGCAAGCTGACCCTGAAGTTCATCTGCACCACCGGCAAGCTGCCCGTGCCC	Cas9	NotSpecified	99140	14.62	85.38	12.28	0	0	0	2.34	91.78	8.22	12.28	1.54	70.22	0.52	10.92	56.86	3.25
Rep1_5' UTR_Cas9-2xN_nt	NotSpecified	FALSE	NotSpecified	CRISPAltRations 1.1.0	GCCACCATGGTGAGCAAGGG	ATCCACGCTGTTTTGACCTCCATAGAAGACACCGACTCTAGAAAGAAAGGGCCCTGAAAAAGGGCCAGCAGCTCGACTGTAGAAGGCCCTGAAAAAGGGCCACGCTAGGATCCACCGGTCGCCACCATGGTGAGCAAGGGCGAGGAGCTGTTCACCGGGGTGGTGCCCATCCTGGTCGAGCTGGACGGCGACGTAAACGGCCACAAGTTCAGCGTGTCCGGCGAGGGCGAGGGCGATGCCACCTACGGCAAGCTGACCCTGAAGTTCATCTGCACCACCGGCAAGCTGCCCGTGCCC	Cas9	NotSpecified	99277	2.67	97.33	0.26	0	0	0	2.41	99.84	0.16	0.26	0.03	70.59	0	0.23	50.44	2.45
Rep2_5' UTR_Cas9-2xN_nt	NotSpecified	FALSE	NotSpecified	CRISPAltRations 1.1.0	GCCACCATGGTGAGCAAGGG	ATCCACGCTGTTTTGACCTCCATAGAAGACACCGACTCTAGAAAGAAAGGGCCCTGAAAAAGGGCCAGCAGCTCGACTGTAGAAGGCCCTGAAAAAGGGCCACGCTAGGATCCACCGGTCGCCACCATGGTGAGCAAGGGCGAGGAGCTGTTCACCGGGGTGGTGCCCATCCTGGTCGAGCTGGACGGCGACGTAAACGGCCACAAGTTCAGCGTGTCCGGCGAGGGCGAGGGCGATGCCACCTACGGCAAGCTGACCCTGAAGTTCATCTGCACCACCGGCAAGCTGCCCGTGCCC	Cas9	NotSpecified	99155	2.76	97.24	0.26	0	0	0	2.5	99.84	0.16	0.26	0.02	50	0	0.24	53.31	2.53
Rep1_5' UTR_Cas9_sgRNA-1	NotSpecified	FALSE	NotSpecified	CRISPAltRations 1.1.0	GCCACCATGGTGAGCAAGGG	ATCCACGCTGTTTTGACCTCCATAGAAGACACCGACTCTAGAAAGAAAGGGCCCTGAAAAAGGGCCAGCAGCTCGACTGTAGAAGGCCCTGAAAAAGGGCCACGCTAGGATCCACCGGTCGCCACCATGGTGAGCAAGGGCGAGGAGCTGTTCACCGGGGTGGTGCCCATCCTGGTCGAGCTGGACGGCGACGTAAACGGCCACAAGTTCAGCGTGTCCGGCGAGGGCGAGGGCGATGCCACCTACGGCAAGCTGACCCTGAAGTTCATCTGCACCACCGGCAAGCTGCCCGTGCCC	Cas9	NotSpecified	99147	10.4	89.6	8.05	0	0	0	2.35	94.64	5.36	8.05	0.88	71.03	0.11	7.21	51.5	2.79
Rep3_5' UTR_Cas9-2xN_nt	NotSpecified	FALSE	NotSpecified	CRISPAltRations 1.1.0	GCCACCATGGTGAGCAAGGG	ATCCACGCTGTTTTGACCTCCATAGAAGACACCGACTCTAGAAAGAAAGGGCCCTGAAAAAGGGCCAGCAGCTCGACTGTAGAAGGCCCTGAAAAAGGGCCACGCTAGGATCCACCGGTCGCCACCATGGTGAGCAAGGGCGAGGAGCTGTTCACCGGGGTGGTGCCCATCCTGGTCGAGCTGGACGGCGACGTAAACGGCCACAAGTTCAGCGTGTCCGGCGAGGGCGAGGGCGATGCCACCTACGGCAAGCTGACCCTGAAGTTCATCTGCACCACCGGCAAGCTGCCCGTGCCC	Cas9	NotSpecified	99207	2.7	97.3	0.26	0	0	0	2.44	99.84	0.16	0.26	0.03	62.96	3.7	0.23	60.43	2.46
Rep1_Parent_Cas9_sgRNA-1	NotSpecified	FALSE	NotSpecified	CRISPAltRations 1.1.0	GCCACCATGGTGAGCAAGGG	ATCCACGCTGTTTTGACCTCCATAGAAGACACCGACTCTAGAGGATCCACCGGTCGCCACCATGGTGAGCAAGGGCGAGGAGCTGTTCACCGGGGTGGTGCCCATCCTGGTCGAGCTGGACGGCGACGTAAACGGCCACAAGTTCAGCGTGTCCGGCGAGGGCGAGGGCGATGCCACCTACGGCAAGCTGACCCTGAAGTTCATCTGCACCACCGGCAAGCTGCCCGTGCCCTGGCCCACCCTCGTGACCACCCTGACCTACGGCGTGCAGTGCTTCAGCCGCTACCCCGACCACAT	Cas9	NotSpecified	98587	19.23	80.77	15.6	0	0	0	3.63	90.15	9.85	15.6	1.56	63.36	0.84	14.11	54.21	4.49
Rep3_5' UTR_Cas9_sgRNA-1	NotSpecified	FALSE	NotSpecified	CRISPAltRations 1.1.0	GCCACCATGGTGAGCAAGGG	ATCCACGCTGTTTTGACCTCCATAGAAGACACCGACTCTAGAAAGAAAGGGCCCTGAAAAAGGGCCAGCAGCTCGACTGTAGAAGGCCCTGAAAAAGGGCCACGCTAGGATCCACCGGTCGCCACCATGGTGAGCAAGGGCGAGGAGCTGTTCACCGGGGTGGTGCCCATCCTGGTCGAGCTGGACGGCGACGTAAACGGCCACAAGTTCAGCGTGTCCGGCGAGGGCGAGGGCGATGCCACCTACGGCAAGCTGACCCTGAAGTTCATCTGCACCACCGGCAAGCTGCCCGTGCCC	Cas9	NotSpecified	99130	10.06	89.94	7.69	0	0	0	2.37	94.69	5.31	7.69	0.96	69.23	7.38	6.88	60.07	2.78
Rep3_Parent_Cas9_sgRNA-1	NotSpecified	FALSE	NotSpecified	CRISPAltRations 1.1.0	GCCACCATGGTGAGCAAGGG	ATCCACGCTGTTTTGACCTCCATAGAAGACACCGACTCTAGAGGATCCACCGGTCGCCACCATGGTGAGCAAGGGCGAGGAGCTGTTCACCGGGGTGGTGCCCATCCTGGTCGAGCTGGACGGCGACGTAAACGGCCACAAGTTCAGCGTGTCCGGCGAGGGCGAGGGCGATGCCACCTACGGCAAGCTGACCCTGAAGTTCATCTGCACCACCGGCAAGCTGCCCGTGCCCTGGCCCACCCTCGTGACCACCCTGACCTACGGCGTGCAGTGCTTCAGCCGCTACCCCGACCACAT	Cas9	NotSpecified	98391	16.96	83.04	13.31	0	0	0	3.65	90.98	9.02	13.31	1.88	58.11	2.27	11.71	53.36	4.9
Rep3_5' UTR_Cas9-2xN_sgRNA-1	NotSpecified	FALSE	NotSpecified	CRISPAltRations 1.1.0	GCCACCATGGTGAGCAAGGG	ATCCACGCTGTTTTGACCTCCATAGAAGACACCGACTCTAGAAAGAAAGGGCCCTGAAAAAGGGCCAGCAGCTCGACTGTAGAAGGCCCTGAAAAAGGGCCACGCTAGGATCCACCGGTCGCCACCATGGTGAGCAAGGGCGAGGAGCTGTTCACCGGGGTGGTGCCCATCCTGGTCGAGCTGGACGGCGACGTAAACGGCCACAAGTTCAGCGTGTCCGGCGAGGGCGAGGGCGATGCCACCTACGGCAAGCTGACCCTGAAGTTCATCTGCACCACCGGCAAGCTGCCCGTGCCC	Cas9	NotSpecified	99132	15.12	84.88	12.79	0	0	0	2.33	91.33	8.67	12.79	1.76	62.45	0.8	11.26	54.71	3.25
Rep2_Parent_Cas9_sgRNA-1	NotSpecified	FALSE	NotSpecified	CRISPAltRations 1.1.0	GCCACCATGGTGAGCAAGGG	ATCCACGCTGTTTTGACCTCCATAGAAGACACCGACTCTAGAGGATCCACCGGTCGCCACCATGGTGAGCAAGGGCGAGGAGCTGTTCACCGGGGTGGTGCCCATCCTGGTCGAGCTGGACGGCGACGTAAACGGCCACAAGTTCAGCGTGTCCGGCGAGGGCGAGGGCGATGCCACCTACGGCAAGCTGACCCTGAAGTTCATCTGCACCACCGGCAAGCTGCCCGTGCCCTGGCCCACCCTCGTGACCACCCTGACCTACGGCGTGCAGTGCTTCAGCCGCTACCCCGACCACAT	Cas9	NotSpecified	98527	18.07	81.93	14.57	0	0	0	3.5	90.48	9.52	14.57	1.57	68.54	0.26	13.19	54.48	4.54
Rep1_Parent_Cas9-2xN_sgRNA-1	NotSpecified	FALSE	NotSpecified	CRISPAltRations 1.1.0	GCCACCATGGTGAGCAAGGG	ATCCACGCTGTTTTGACCTCCATAGAAGACACCGACTCTAGAGGATCCACCGGTCGCCACCATGGTGAGCAAGGGCGAGGAGCTGTTCACCGGGGTGGTGCCCATCCTGGTCGAGCTGGACGGCGACGTAAACGGCCACAAGTTCAGCGTGTCCGGCGAGGGCGAGGGCGATGCCACCTACGGCAAGCTGACCCTGAAGTTCATCTGCACCACCGGCAAGCTGCCCGTGCCCTGGCCCACCCTCGTGACCACCCTGACCTACGGCGTGCAGTGCTTCAGCCGCTACCCCGACCACAT	Cas9	NotSpecified	98544	14.75	85.25	11.15	0	0	0	3.6	92.57	7.43	11.15	1.2	62.35	4.91	10.07	53.81	4.36
Rep3_Parent_Cas9-2xN_sgRNA-1	NotSpecified	FALSE	NotSpecified	CRISPAltRations 1.1.0	GCCACCATGGTGAGCAAGGG	ATCCACGCTGTTTTGACCTCCATAGAAGACACCGACTCTAGAGGATCCACCGGTCGCCACCATGGTGAGCAAGGGCGAGGAGCTGTTCACCGGGGTGGTGCCCATCCTGGTCGAGCTGGACGGCGACGTAAACGGCCACAAGTTCAGCGTGTCCGGCGAGGGCGAGGGCGATGCCACCTACGGCAAGCTGACCCTGAAGTTCATCTGCACCACCGGCAAGCTGCCCGTGCCCTGGCCCACCCTCGTGACCACCCTGACCTACGGCGTGCAGTGCTTCAGCCGCTACCCCGACCACAT	Cas9	NotSpecified	98522	13.94	86.06	10.37	0	0	0	3.57	93.17	6.83	10.37	1.27	69.46	0.48	9.22	54.66	4.23
Rep1_Parent_Cas9-2xN_nt	NotSpecified	FALSE	NotSpecified	CRISPAltRations 1.1.0	GCCACCATGGTGAGCAAGGG	ATCCACGCTGTTTTGACCTCCATAGAAGACACCGACTCTAGAGGATCCACCGGTCGCCACCATGGTGAGCAAGGGCGAGGAGCTGTTCACCGGGGTGGTGCCCATCCTGGTCGAGCTGGACGGCGACGTAAACGGCCACAAGTTCAGCGTGTCCGGCGAGGGCGAGGGCGATGCCACCTACGGCAAGCTGACCCTGAAGTTCATCTGCACCACCGGCAAGCTGCCCGTGCCCTGGCCCACCCTCGTGACCACCCTGACCTACGGCGTGCAGTGCTTCAGCCGCTACCCCGACCACAT	Cas9	NotSpecified	98453	4.5	95.5	0.57	0	0	0	3.93	99.7	0.3	0.57	0.06	50	5	0.51	62.3	4.02
Rep2_Parent_Cas9-2xN_sgRNA-1	NotSpecified	FALSE	NotSpecified	CRISPAltRations 1.1.0	GCCACCATGGTGAGCAAGGG	ATCCACGCTGTTTTGACCTCCATAGAAGACACCGACTCTAGAGGATCCACCGGTCGCCACCATGGTGAGCAAGGGCGAGGAGCTGTTCACCGGGGTGGTGCCCATCCTGGTCGAGCTGGACGGCGACGTAAACGGCCACAAGTTCAGCGTGTCCGGCGAGGGCGAGGGCGATGCCACCTACGGCAAGCTGACCCTGAAGTTCATCTGCACCACCGGCAAGCTGCCCGTGCCCTGGCCCACCCTCGTGACCACCCTGACCTACGGCGTGCAGTGCTTCAGCCGCTACCCCGACCACAT	Cas9	NotSpecified	98489	13.88	86.12	10.22	0	0	0	3.66	93.07	6.93	10.22	1.31	60.45	4.82	9.12	50.49	4.55
Rep2_Parent_Cas9-2xN_nt	NotSpecified	FALSE	NotSpecified	CRISPAltRations 1.1.0	GCCACCATGGTGAGCAAGGG	ATCCACGCTGTTTTGACCTCCATAGAAGACACCGACTCTAGAGGATCCACCGGTCGCCACCATGGTGAGCAAGGGCGAGGAGCTGTTCACCGGGGTGGTGCCCATCCTGGTCGAGCTGGACGGCGACGTAAACGGCCACAAGTTCAGCGTGTCCGGCGAGGGCGAGGGCGATGCCACCTACGGCAAGCTGACCCTGAAGTTCATCTGCACCACCGGCAAGCTGCCCGTGCCCTGGCCCACCCTCGTGACCACCCTGACCTACGGCGTGCAGTGCTTCAGCCGCTACCCCGACCACAT	Cas9	NotSpecified	98476	4.46	95.54	0.48	0	0	0	3.98	99.75	0.25	0.48	0.05	64.71	1.96	0.43	60.42	4.04
Rep3_Parent_Cas9-2xN_nt	NotSpecified	FALSE	NotSpecified	CRISPAltRations 1.1.0	GCCACCATGGTGAGCAAGGG	ATCCACGCTGTTTTGACCTCCATAGAAGACACCGACTCTAGAGGATCCACCGGTCGCCACCATGGTGAGCAAGGGCGAGGAGCTGTTCACCGGGGTGGTGCCCATCCTGGTCGAGCTGGACGGCGACGTAAACGGCCACAAGTTCAGCGTGTCCGGCGAGGGCGAGGGCGATGCCACCTACGGCAAGCTGACCCTGAAGTTCATCTGCACCACCGGCAAGCTGCCCGTGCCCTGGCCCACCCTCGTGACCACCCTGACCTACGGCGTGCAGTGCTTCAGCCGCTACCCCGACCACAT	Cas9	NotSpecified	98501	4.18	95.82	0.39	0	0	0	3.79	99.8	0.2	0.39	0.05	51.85	3.7	0.34	64.78	3.84

### Sheet: sgRNA 2
Supplementary Data 6. Raw results from analyses of human cell culture deep sequencing data (output from IDT's CRISPR Analysis Tool)
Sample	Group ID	Treated	Well	Analysis mode	Guide RNA	Amplicons	Nuclease	Target	Total Reads	Percent Edited	Percent Unedited	Percent NHEJ	Percent Perfect HDR	Percent Imperfect HDR	Percent HDR	Percent Other	Percent In Frame	Percent Frameshift	Percent Indels	Percent Insertions	Percent Templated Insertion	Percent GC-Insertion	Percent Deletions	Percent MMEJ	Percent SNP Lines
Rep2_Parent_Cas9-2xN_sgRNA-2	NotSpecified	FALSE	NotSpecified	CRISPAltRations 1.1.0	GGGGTGGTGCCCATCCTGGT	ATCCACGCTGTTTTGACCTCCATAGAAGACACCGACTCTAGAGGATCCACCGGTCGCCACCATGGTGAGCAAGGGCGAGGAGCTGTTCACCGGGGTGGTGCCCATCCTGGTCGAGCTGGACGGCGACGTAAACGGCCACAAGTTCAGCGTGTCCGGCGAGGGCGAGGGCGATGCCACCTACGGCAAGCTGACCCTGAAGTTCATCTGCACCACCGGCAAGCTGCCCGTGCCCTGGCCCACCCTCGTGACCACCCTGACCTACGGCGTGCAGTGCTTCAGCCGCTACCCCGACCACAT	Cas9	NotSpecified	99143	7.24	92.76	4.72	0	0	0	2.52	98	2	4.72	0.35	56.56	0.58	4.45	15.6	2.82
Rep1_Parent_Cas9-2xN_sgRNA-2	NotSpecified	FALSE	NotSpecified	CRISPAltRations 1.1.0	GGGGTGGTGCCCATCCTGGT	ATCCACGCTGTTTTGACCTCCATAGAAGACACCGACTCTAGAGGATCCACCGGTCGCCACCATGGTGAGCAAGGGCGAGGAGCTGTTCACCGGGGTGGTGCCCATCCTGGTCGAGCTGGACGGCGACGTAAACGGCCACAAGTTCAGCGTGTCCGGCGAGGGCGAGGGCGATGCCACCTACGGCAAGCTGACCCTGAAGTTCATCTGCACCACCGGCAAGCTGCCCGTGCCCTGGCCCACCCTCGTGACCACCCTGACCTACGGCGTGCAGTGCTTCAGCCGCTACCCCGACCACAT	Cas9	NotSpecified	99107	8.06	91.94	5.49	0	0	0	2.57	97.63	2.37	5.49	0.53	53.21	1.7	5.06	25.26	2.94
Rep3_Parent_Cas9_sgRNA-2	NotSpecified	FALSE	NotSpecified	CRISPAltRations 1.1.0	GGGGTGGTGCCCATCCTGGT	ATCCACGCTGTTTTGACCTCCATAGAAGACACCGACTCTAGAGGATCCACCGGTCGCCACCATGGTGAGCAAGGGCGAGGAGCTGTTCACCGGGGTGGTGCCCATCCTGGTCGAGCTGGACGGCGACGTAAACGGCCACAAGTTCAGCGTGTCCGGCGAGGGCGAGGGCGATGCCACCTACGGCAAGCTGACCCTGAAGTTCATCTGCACCACCGGCAAGCTGCCCGTGCCCTGGCCCACCCTCGTGACCACCCTGACCTACGGCGTGCAGTGCTTCAGCCGCTACCCCGACCACAT	Cas9	NotSpecified	99216	9.62	90.38	7.2	0	0	0	2.42	97.35	2.65	7.2	0.66	64.12	7.02	6.59	26.97	2.74
Rep1_Parent_Cas9_sgRNA-2	NotSpecified	FALSE	NotSpecified	CRISPAltRations 1.1.0	GGGGTGGTGCCCATCCTGGT	ATCCACGCTGTTTTGACCTCCATAGAAGACACCGACTCTAGAGGATCCACCGGTCGCCACCATGGTGAGCAAGGGCGAGGAGCTGTTCACCGGGGTGGTGCCCATCCTGGTCGAGCTGGACGGCGACGTAAACGGCCACAAGTTCAGCGTGTCCGGCGAGGGCGAGGGCGATGCCACCTACGGCAAGCTGACCCTGAAGTTCATCTGCACCACCGGCAAGCTGCCCGTGCCCTGGCCCACCCTCGTGACCACCCTGACCTACGGCGTGCAGTGCTTCAGCCGCTACCCCGACCACAT	Cas9	NotSpecified	99163	11.15	88.85	8.69	0	0	0	2.46	96.61	3.39	8.69	0.73	52.75	3.44	8.05	18.92	2.92
Rep3_Parent_Cas9-2xN_sgRNA-2	NotSpecified	FALSE	NotSpecified	CRISPAltRations 1.1.0	GGGGTGGTGCCCATCCTGGT	ATCCACGCTGTTTTGACCTCCATAGAAGACACCGACTCTAGAGGATCCACCGGTCGCCACCATGGTGAGCAAGGGCGAGGAGCTGTTCACCGGGGTGGTGCCCATCCTGGTCGAGCTGGACGGCGACGTAAACGGCCACAAGTTCAGCGTGTCCGGCGAGGGCGAGGGCGATGCCACCTACGGCAAGCTGACCCTGAAGTTCATCTGCACCACCGGCAAGCTGCCCGTGCCCTGGCCCACCCTCGTGACCACCCTGACCTACGGCGTGCAGTGCTTCAGCCGCTACCCCGACCACAT	Cas9	NotSpecified	99108	7.04	92.96	4.62	0	0	0	2.42	98.33	1.67	4.62	0.29	57.53	0.34	4.36	20.16	2.67
Rep2_Parent_Cas9_sgRNA-2	NotSpecified	FALSE	NotSpecified	CRISPAltRations 1.1.0	GGGGTGGTGCCCATCCTGGT	ATCCACGCTGTTTTGACCTCCATAGAAGACACCGACTCTAGAGGATCCACCGGTCGCCACCATGGTGAGCAAGGGCGAGGAGCTGTTCACCGGGGTGGTGCCCATCCTGGTCGAGCTGGACGGCGACGTAAACGGCCACAAGTTCAGCGTGTCCGGCGAGGGCGAGGGCGATGCCACCTACGGCAAGCTGACCCTGAAGTTCATCTGCACCACCGGCAAGCTGCCCGTGCCCTGGCCCACCCTCGTGACCACCCTGACCTACGGCGTGCAGTGCTTCAGCCGCTACCCCGACCACAT	Cas9	NotSpecified	99190	11	89	8.35	0	0	0	2.65	96.57	3.43	8.35	0.77	58.74	5.52	7.66	22.11	3.16
Rep1_5' UTR_Cas9-2xN_sgRNA-2	NotSpecified	FALSE	NotSpecified	CRISPAltRations 1.1.0	GGGGTGGTGCCCATCCTGGT	ATCCACGCTGTTTTGACCTCCATAGAAGACACCGACTCTAGAAAGAAAGGGCCCTGAAAAAGGGCCAGCAGCTCGACTGTAGAAGGCCCTGAAAAAGGGCCACGCTAGGATCCACCGGTCGCCACCATGGTGAGCAAGGGCGAGGAGCTGTTCACCGGGGTGGTGCCCATCCTGGTCGAGCTGGACGGCGACGTAAACGGCCACAAGTTCAGCGTGTCCGGCGAGGGCGAGGGCGATGCCACCTACGGCAAGCTGACCCTGAAGTTCATCTGCACCACCGGCAAGCTGCCCGTGCCC	Cas9	NotSpecified	99333	6.48	93.52	4.51	0	0	0	1.97	98.05	1.95	4.51	0.61	47.28	10.71	4.09	18.49	2.41
Rep2_5' UTR_Cas9_sgRNA-2	NotSpecified	FALSE	NotSpecified	CRISPAltRations 1.1.0	GGGGTGGTGCCCATCCTGGT	ATCCACGCTGTTTTGACCTCCATAGAAGACACCGACTCTAGAAAGAAAGGGCCCTGAAAAAGGGCCAGCAGCTCGACTGTAGAAGGCCCTGAAAAAGGGCCACGCTAGGATCCACCGGTCGCCACCATGGTGAGCAAGGGCGAGGAGCTGTTCACCGGGGTGGTGCCCATCCTGGTCGAGCTGGACGGCGACGTAAACGGCCACAAGTTCAGCGTGTCCGGCGAGGGCGAGGGCGATGCCACCTACGGCAAGCTGACCCTGAAGTTCATCTGCACCACCGGCAAGCTGCCCGTGCCC	Cas9	NotSpecified	99474	3.86	96.14	1.8	0	0	0	2.06	99.23	0.77	1.8	0.16	22.15	3.16	1.66	16.49	2.23
Rep3_5' UTR_Cas9_sgRNA-2	NotSpecified	FALSE	NotSpecified	CRISPAltRations 1.1.0	GGGGTGGTGCCCATCCTGGT	ATCCACGCTGTTTTGACCTCCATAGAAGACACCGACTCTAGAAAGAAAGGGCCCTGAAAAAGGGCCAGCAGCTCGACTGTAGAAGGCCCTGAAAAAGGGCCACGCTAGGATCCACCGGTCGCCACCATGGTGAGCAAGGGCGAGGAGCTGTTCACCGGGGTGGTGCCCATCCTGGTCGAGCTGGACGGCGACGTAAACGGCCACAAGTTCAGCGTGTCCGGCGAGGGCGAGGGCGATGCCACCTACGGCAAGCTGACCCTGAAGTTCATCTGCACCACCGGCAAGCTGCCCGTGCCC	Cas9	NotSpecified	99408	3.93	96.07	1.76	0	0	0	2.17	99.25	0.75	1.76	0.23	80.26	0	1.55	11.07	2.23
Rep2_5' UTR_Cas9-2xN_sgRNA-2	NotSpecified	FALSE	NotSpecified	CRISPAltRations 1.1.0	GGGGTGGTGCCCATCCTGGT	ATCCACGCTGTTTTGACCTCCATAGAAGACACCGACTCTAGAAAGAAAGGGCCCTGAAAAAGGGCCAGCAGCTCGACTGTAGAAGGCCCTGAAAAAGGGCCACGCTAGGATCCACCGGTCGCCACCATGGTGAGCAAGGGCGAGGAGCTGTTCACCGGGGTGGTGCCCATCCTGGTCGAGCTGGACGGCGACGTAAACGGCCACAAGTTCAGCGTGTCCGGCGAGGGCGAGGGCGATGCCACCTACGGCAAGCTGACCCTGAAGTTCATCTGCACCACCGGCAAGCTGCCCGTGCCC	Cas9	NotSpecified	99342	6.26	93.74	4.18	0	0	0	2.08	98.36	1.64	4.18	0.42	33.02	9.26	3.86	20.66	2.47
Rep3_5' UTR_Cas9-2xN_sgRNA-2	NotSpecified	FALSE	NotSpecified	CRISPAltRations 1.1.0	GGGGTGGTGCCCATCCTGGT	ATCCACGCTGTTTTGACCTCCATAGAAGACACCGACTCTAGAAAGAAAGGGCCCTGAAAAAGGGCCAGCAGCTCGACTGTAGAAGGCCCTGAAAAAGGGCCACGCTAGGATCCACCGGTCGCCACCATGGTGAGCAAGGGCGAGGAGCTGTTCACCGGGGTGGTGCCCATCCTGGTCGAGCTGGACGGCGACGTAAACGGCCACAAGTTCAGCGTGTCCGGCGAGGGCGAGGGCGATGCCACCTACGGCAAGCTGACCCTGAAGTTCATCTGCACCACCGGCAAGCTGCCCGTGCCC	Cas9	NotSpecified	99400	5.11	94.89	3.07	0	0	0	2.04	98.81	1.19	3.07	0.35	38.78	7.29	2.82	21.88	2.3
Rep1_5' UTR_Cas9_sgRNA-2	NotSpecified	FALSE	NotSpecified	CRISPAltRations 1.1.0	GGGGTGGTGCCCATCCTGGT	ATCCACGCTGTTTTGACCTCCATAGAAGACACCGACTCTAGAAAGAAAGGGCCCTGAAAAAGGGCCAGCAGCTCGACTGTAGAAGGCCCTGAAAAAGGGCCACGCTAGGATCCACCGGTCGCCACCATGGTGAGCAAGGGCGAGGAGCTGTTCACCGGGGTGGTGCCCATCCTGGTCGAGCTGGACGGCGACGTAAACGGCCACAAGTTCAGCGTGTCCGGCGAGGGCGAGGGCGATGCCACCTACGGCAAGCTGACCCTGAAGTTCATCTGCACCACCGGCAAGCTGCCCGTGCCC	Cas9	NotSpecified	99426	4.23	95.77	2.13	0	0	0	2.1	99.27	0.73	2.13	0.14	61.54	0.7	1.99	17.89	2.2

### Sheet: sgRNA 3
Supplementary Data 6. Raw results from analyses of human cell culture deep sequencing data (output from IDT's CRISPR Analysis Tool)
Sample	Group ID	Treated	Well	Analysis mode	Guide RNA	Amplicons	Nuclease	Target	Total Reads	Percent Edited	Percent Unedited	Percent NHEJ	Percent Perfect HDR	Percent Imperfect HDR	Percent HDR	Percent Other	Percent In Frame	Percent Frameshift	Percent Indels	Percent Insertions	Percent Templated Insertion	Percent GC-Insertion	Percent Deletions	Percent MMEJ	Percent SNP Lines
Rep3_Parent_Cas9-2xN_sgRNA-3	NotSpecified	FALSE	NotSpecified	CRISPAltRations 1.1.0	GGGTGGTGCCCATCCTGGTC	ATCCACGCTGTTTTGACCTCCATAGAAGACACCGACTCTAGAGGATCCACCGGTCGCCACCATGGTGAGCAAGGGCGAGGAGCTGTTCACCGGGGTGGTGCCCATCCTGGTCGAGCTGGACGGCGACGTAAACGGCCACAAGTTCAGCGTGTCCGGCGAGGGCGAGGGCGATGCCACCTACGGCAAGCTGACCCTGAAGTTCATCTGCACCACCGGCAAGCTGCCCGTGCCCTGGCCCACCCTCGTGACCACCCTGACCTACGGCGTGCAGTGCTTCAGCCGCTACCCCGACCACAT	Cas9	NotSpecified	99184	5.56	94.44	2.9	0	0	0	2.66	99.06	0.94	2.9	0.23	12.93	14.22	2.72	26.18	2.87
Rep1_Parent_Cas9-2xN_sgRNA-3	NotSpecified	FALSE	NotSpecified	CRISPAltRations 1.1.0	GGGTGGTGCCCATCCTGGTC	ATCCACGCTGTTTTGACCTCCATAGAAGACACCGACTCTAGAGGATCCACCGGTCGCCACCATGGTGAGCAAGGGCGAGGAGCTGTTCACCGGGGTGGTGCCCATCCTGGTCGAGCTGGACGGCGACGTAAACGGCCACAAGTTCAGCGTGTCCGGCGAGGGCGAGGGCGATGCCACCTACGGCAAGCTGACCCTGAAGTTCATCTGCACCACCGGCAAGCTGCCCGTGCCCTGGCCCACCCTCGTGACCACCCTGACCTACGGCGTGCAGTGCTTCAGCCGCTACCCCGACCACAT	Cas9	NotSpecified	99126	5.94	94.06	3.05	0	0	0	2.89	98.86	1.14	3.05	0.19	6.52	0.54	2.91	26.81	3.15
Rep2_Parent_Cas9_sgRNA-3	NotSpecified	FALSE	NotSpecified	CRISPAltRations 1.1.0	GGGTGGTGCCCATCCTGGTC	ATCCACGCTGTTTTGACCTCCATAGAAGACACCGACTCTAGAGGATCCACCGGTCGCCACCATGGTGAGCAAGGGCGAGGAGCTGTTCACCGGGGTGGTGCCCATCCTGGTCGAGCTGGACGGCGACGTAAACGGCCACAAGTTCAGCGTGTCCGGCGAGGGCGAGGGCGATGCCACCTACGGCAAGCTGACCCTGAAGTTCATCTGCACCACCGGCAAGCTGCCCGTGCCCTGGCCCACCCTCGTGACCACCCTGACCTACGGCGTGCAGTGCTTCAGCCGCTACCCCGACCACAT	Cas9	NotSpecified	99177	7.78	92.22	5.11	0	0	0	2.67	98.41	1.59	5.11	0.4	8.93	4.85	4.78	22.9	3.08
Rep1_Parent_Cas9_sgRNA-3	NotSpecified	FALSE	NotSpecified	CRISPAltRations 1.1.0	GGGTGGTGCCCATCCTGGTC	ATCCACGCTGTTTTGACCTCCATAGAAGACACCGACTCTAGAGGATCCACCGGTCGCCACCATGGTGAGCAAGGGCGAGGAGCTGTTCACCGGGGTGGTGCCCATCCTGGTCGAGCTGGACGGCGACGTAAACGGCCACAAGTTCAGCGTGTCCGGCGAGGGCGAGGGCGATGCCACCTACGGCAAGCTGACCCTGAAGTTCATCTGCACCACCGGCAAGCTGCCCGTGCCCTGGCCCACCCTCGTGACCACCCTGACCTACGGCGTGCAGTGCTTCAGCCGCTACCCCGACCACAT	Cas9	NotSpecified	99112	8.93	91.07	6.22	0	0	0	2.71	97.86	2.14	6.22	0.33	16.72	7.29	5.96	21.45	3.29
Rep3_5' UTR_Cas9-2xN_sgRNA-3	NotSpecified	FALSE	NotSpecified	CRISPAltRations 1.1.0	GGGTGGTGCCCATCCTGGTC	ATCCACGCTGTTTTGACCTCCATAGAAGACACCGACTCTAGAAAGAAAGGGCCCTGAAAAAGGGCCAGCAGCTCGACTGTAGAAGGCCCTGAAAAAGGGCCACGCTAGGATCCACCGGTCGCCACCATGGTGAGCAAGGGCGAGGAGCTGTTCACCGGGGTGGTGCCCATCCTGGTCGAGCTGGACGGCGACGTAAACGGCCACAAGTTCAGCGTGTCCGGCGAGGGCGAGGGCGATGCCACCTACGGCAAGCTGACCCTGAAGTTCATCTGCACCACCGGCAAGCTGCCCGTGCCC	Cas9	NotSpecified	99425	3.9	96.1	1.65	0	0	0	2.25	99.42	0.58	1.65	0.19	3.16	5.79	1.5	17.96	2.45
Rep1_5' UTR_Cas9-2xN_sgRNA-3	NotSpecified	FALSE	NotSpecified	CRISPAltRations 1.1.0	GGGTGGTGCCCATCCTGGTC	ATCCACGCTGTTTTGACCTCCATAGAAGACACCGACTCTAGAAAGAAAGGGCCCTGAAAAAGGGCCAGCAGCTCGACTGTAGAAGGCCCTGAAAAAGGGCCACGCTAGGATCCACCGGTCGCCACCATGGTGAGCAAGGGCGAGGAGCTGTTCACCGGGGTGGTGCCCATCCTGGTCGAGCTGGACGGCGACGTAAACGGCCACAAGTTCAGCGTGTCCGGCGAGGGCGAGGGCGATGCCACCTACGGCAAGCTGACCCTGAAGTTCATCTGCACCACCGGCAAGCTGCCCGTGCCC	Cas9	NotSpecified	99411	3.96	96.04	1.71	0	0	0	2.25	99.47	0.53	1.71	0.22	11.42	3.2	1.55	24.5	2.44
Rep1_5' UTR_Cas9_sgRNA-3	NotSpecified	FALSE	NotSpecified	CRISPAltRations 1.1.0	GGGTGGTGCCCATCCTGGTC	ATCCACGCTGTTTTGACCTCCATAGAAGACACCGACTCTAGAAAGAAAGGGCCCTGAAAAAGGGCCAGCAGCTCGACTGTAGAAGGCCCTGAAAAAGGGCCACGCTAGGATCCACCGGTCGCCACCATGGTGAGCAAGGGCGAGGAGCTGTTCACCGGGGTGGTGCCCATCCTGGTCGAGCTGGACGGCGACGTAAACGGCCACAAGTTCAGCGTGTCCGGCGAGGGCGAGGGCGATGCCACCTACGGCAAGCTGACCCTGAAGTTCATCTGCACCACCGGCAAGCTGCCCGTGCCC	Cas9	NotSpecified	99422	3.59	96.41	1.36	0	0	0	2.23	99.61	0.39	1.36	0.06	38.6	0	1.33	25.51	2.31
Rep3_5' UTR_Cas9_sgRNA-3	NotSpecified	FALSE	NotSpecified	CRISPAltRations 1.1.0	GGGTGGTGCCCATCCTGGTC	ATCCACGCTGTTTTGACCTCCATAGAAGACACCGACTCTAGAAAGAAAGGGCCCTGAAAAAGGGCCAGCAGCTCGACTGTAGAAGGCCCTGAAAAAGGGCCACGCTAGGATCCACCGGTCGCCACCATGGTGAGCAAGGGCGAGGAGCTGTTCACCGGGGTGGTGCCCATCCTGGTCGAGCTGGACGGCGACGTAAACGGCCACAAGTTCAGCGTGTCCGGCGAGGGCGAGGGCGATGCCACCTACGGCAAGCTGACCCTGAAGTTCATCTGCACCACCGGCAAGCTGCCCGTGCCC	Cas9	NotSpecified	99412	3.69	96.31	1.38	0	0	0	2.31	99.58	0.42	1.38	0.13	10.32	1.59	1.29	31.17	2.48
Rep2_Parent_Cas9-2xN_sgRNA-3	NotSpecified	FALSE	NotSpecified	CRISPAltRations 1.1.0	GGGTGGTGCCCATCCTGGTC	ATCCACGCTGTTTTGACCTCCATAGAAGACACCGACTCTAGAGGATCCACCGGTCGCCACCATGGTGAGCAAGGGCGAGGAGCTGTTCACCGGGGTGGTGCCCATCCTGGTCGAGCTGGACGGCGACGTAAACGGCCACAAGTTCAGCGTGTCCGGCGAGGGCGAGGGCGATGCCACCTACGGCAAGCTGACCCTGAAGTTCATCTGCACCACCGGCAAGCTGCCCGTGCCCTGGCCCACCCTCGTGACCACCCTGACCTACGGCGTGCAGTGCTTCAGCCGCTACCCCGACCACAT	Cas9	NotSpecified	99159	5.89	94.11	3.06	0	0	0	2.83	99.02	0.98	3.06	0.13	6.25	10.94	2.96	32.24	3.04
Rep3_Parent_Cas9_sgRNA-3	NotSpecified	FALSE	NotSpecified	CRISPAltRations 1.1.0	GGGTGGTGCCCATCCTGGTC	ATCCACGCTGTTTTGACCTCCATAGAAGACACCGACTCTAGAGGATCCACCGGTCGCCACCATGGTGAGCAAGGGCGAGGAGCTGTTCACCGGGGTGGTGCCCATCCTGGTCGAGCTGGACGGCGACGTAAACGGCCACAAGTTCAGCGTGTCCGGCGAGGGCGAGGGCGATGCCACCTACGGCAAGCTGACCCTGAAGTTCATCTGCACCACCGGCAAGCTGCCCGTGCCCTGGCCCACCCTCGTGACCACCCTGACCTACGGCGTGCAGTGCTTCAGCCGCTACCCCGACCACAT	Cas9	NotSpecified	99257	8.68	91.32	6.03	0	0	0	2.65	98.32	1.68	6.03	0.32	9.97	1.25	5.75	24.05	2.99
Rep2_5' UTR_Cas9_sgRNA-3	NotSpecified	FALSE	NotSpecified	CRISPAltRations 1.1.0	GGGTGGTGCCCATCCTGGTC	ATCCACGCTGTTTTGACCTCCATAGAAGACACCGACTCTAGAAAGAAAGGGCCCTGAAAAAGGGCCAGCAGCTCGACTGTAGAAGGCCCTGAAAAAGGGCCACGCTAGGATCCACCGGTCGCCACCATGGTGAGCAAGGGCGAGGAGCTGTTCACCGGGGTGGTGCCCATCCTGGTCGAGCTGGACGGCGACGTAAACGGCCACAAGTTCAGCGTGTCCGGCGAGGGCGAGGGCGATGCCACCTACGGCAAGCTGACCCTGAAGTTCATCTGCACCACCGGCAAGCTGCCCGTGCCC	Cas9	NotSpecified	99471	3.79	96.21	1.44	0	0	0	2.35	99.48	0.52	1.44	0.07	2.82	9.86	1.39	18.94	2.44
Rep2_5' UTR_Cas9-2xN_sgRNA-3	NotSpecified	FALSE	NotSpecified	CRISPAltRations 1.1.0	GGGTGGTGCCCATCCTGGTC	ATCCACGCTGTTTTGACCTCCATAGAAGACACCGACTCTAGAAAGAAAGGGCCCTGAAAAAGGGCCAGCAGCTCGACTGTAGAAGGCCCTGAAAAAGGGCCACGCTAGGATCCACCGGTCGCCACCATGGTGAGCAAGGGCGAGGAGCTGTTCACCGGGGTGGTGCCCATCCTGGTCGAGCTGGACGGCGACGTAAACGGCCACAAGTTCAGCGTGTCCGGCGAGGGCGAGGGCGATGCCACCTACGGCAAGCTGACCCTGAAGTTCATCTGCACCACCGGCAAGCTGCCCGTGCCC	Cas9	NotSpecified	99440	3.63	96.37	1.38	0	0	0	2.25	99.44	0.56	1.38	0.12	1.61	0.81	1.27	25.1	2.35

### Sheet: sgRNA 4
Supplementary Data 6. Raw results from analyses of human cell culture deep sequencing data (output from IDT's CRISPR Analysis Tool)
Sample	Group ID	Treated	Well	Analysis mode	Guide RNA	Amplicons	Nuclease	Target	Total Reads	Percent Edited	Percent Unedited	Percent NHEJ	Percent Perfect HDR	Percent Imperfect HDR	Percent HDR	Percent Other	Percent In Frame	Percent Frameshift	Percent Indels	Percent Insertions	Percent Templated Insertion	Percent GC-Insertion	Percent Deletions	Percent MMEJ	Percent SNP Lines
Rep1_Intron_Cas9_sgRNA-4	NotSpecified	FALSE	NotSpecified	CRISPAltRations 1.1.0	gcccaccctcgtgaccaccc	CAAATTTCCGTCCGCAAagaaagGGCCCTGAAAAAGGGCCagcagctcgactgtagaaGGCCCTGAAAAAGGGCCacgctaAATCCGGTACGTGGCACTAACTAGTCTCTATTTTTCTTTTCATgaagctgcccgtgccctggcccaccctcgtgaccaccctgacctacggcgtgcagtgcttcagccgctaccccgaccacatgaagcagcacgacttcttcaagtccgccatgcccgaaggctacgtccaggagcgcaccatcttcttcaaggacgacggcaactacaagaccc	Cas9	NotSpecified	1126914	4.78	95.22	2.53	0	0	0	2.25	98.93	1.07	2.53	0.1	0	0.09	2.44	0.78	2.3
Rep1_Intron_Cas9-2xN_sgRNA-4	NotSpecified	FALSE	NotSpecified	CRISPAltRations 1.1.0	gcccaccctcgtgaccaccc	CAAATTTCCGTCCGCAAagaaagGGCCCTGAAAAAGGGCCagcagctcgactgtagaaGGCCCTGAAAAAGGGCCacgctaAATCCGGTACGTGGCACTAACTAGTCTCTATTTTTCTTTTCATgaagctgcccgtgccctggcccaccctcgtgaccaccctgacctacggcgtgcagtgcttcagccgctaccccgaccacatgaagcagcacgacttcttcaagtccgccatgcccgaaggctacgtccaggagcgcaccatcttcttcaaggacgacggcaactacaagaccc	Cas9	NotSpecified	908523	6.33	93.67	4.14	0	0	0	2.19	98.07	1.93	4.14	0.23	0	5.96	3.92	1.3	2.29
Rep1_Intron_Cas9-2xN_nt	NotSpecified	FALSE	NotSpecified	CRISPAltRations 1.1.0	gcccaccctcgtgaccaccc	CAAATTTCCGTCCGCAAagaaagGGCCCTGAAAAAGGGCCagcagctcgactgtagaaGGCCCTGAAAAAGGGCCacgctaAATCCGGTACGTGGCACTAACTAGTCTCTATTTTTCTTTTCATgaagctgcccgtgccctggcccaccctcgtgaccaccctgacctacggcgtgcagtgcttcagccgctaccccgaccacatgaagcagcacgacttcttcaagtccgccatgcccgaaggctacgtccaggagcgcaccatcttcttcaaggacgacggcaactacaagaccc	Cas9	NotSpecified	689621	2.16	97.84	0.04	0	0	0	2.12	99.96	0.04	0.04	0	0	0	0.04	0	2.12
Rep1_Parent_Cas9_sgRNA-4	NotSpecified	FALSE	NotSpecified	CRISPAltRations 1.1.0	gcccaccctcgtgaccaccc	gggtggtgcccatcctggtcgagctggacggcgacgtaaacggccacaagttcagcgtgtccggcgagggcgagggcgatgccacctacggcaagctgaccctgaagttcatctgcaccaccggcaagctgcccgtgccctggcccaccctcgtgaccaccctgacctacggcgtgcagtgcttcagccgctaccccgaccacatgaagcagcacgacttcttcaagtccgccatgcccgaaggctacgtccaggagcgcaccatcttcttcaaggacgacggcaactacaagaccc	Cas9	NotSpecified	1081393	21.5	78.5	19.6	0	0	0	1.9	91.07	8.93	19.6	0.81	0	2.35	18.79	0	2.65
Rep1_Parent_Cas9-2xN_sgRNA-4	NotSpecified	FALSE	NotSpecified	CRISPAltRations 1.1.0	gcccaccctcgtgaccaccc	gggtggtgcccatcctggtcgagctggacggcgacgtaaacggccacaagttcagcgtgtccggcgagggcgagggcgatgccacctacggcaagctgaccctgaagttcatctgcaccaccggcaagctgcccgtgccctggcccaccctcgtgaccaccctgacctacggcgtgcagtgcttcagccgctaccccgaccacatgaagcagcacgacttcttcaagtccgccatgcccgaaggctacgtccaggagcgcaccatcttcttcaaggacgacggcaactacaagaccc	Cas9	NotSpecified	1070074	16.7	83.3	14.68	0	0	0	2.02	92.36	7.64	14.68	0.81	0	12.37	13.96	0	2.54
Rep2_Intron_Cas9_sgRNA-4	NotSpecified	FALSE	NotSpecified	CRISPAltRations 1.1.0	gcccaccctcgtgaccaccc	CAAATTTCCGTCCGCAAagaaagGGCCCTGAAAAAGGGCCagcagctcgactgtagaaGGCCCTGAAAAAGGGCCacgctaAATCCGGTACGTGGCACTAACTAGTCTCTATTTTTCTTTTCATgaagctgcccgtgccctggcccaccctcgtgaccaccctgacctacggcgtgcagtgcttcagccgctaccccgaccacatgaagcagcacgacttcttcaagtccgccatgcccgaaggctacgtccaggagcgcaccatcttcttcaaggacgacggcaactacaagaccc	Cas9	NotSpecified	848202	5.27	94.73	3.1	0	0	0	2.17	98.42	1.58	3.1	0.15	0	0	2.95	0.66	2.32
Rep2_Intron_Cas9-2xN_sgRNA-4	NotSpecified	FALSE	NotSpecified	CRISPAltRations 1.1.0	gcccaccctcgtgaccaccc	CAAATTTCCGTCCGCAAagaaagGGCCCTGAAAAAGGGCCagcagctcgactgtagaaGGCCCTGAAAAAGGGCCacgctaAATCCGGTACGTGGCACTAACTAGTCTCTATTTTTCTTTTCATgaagctgcccgtgccctggcccaccctcgtgaccaccctgacctacggcgtgcagtgcttcagccgctaccccgaccacatgaagcagcacgacttcttcaagtccgccatgcccgaaggctacgtccaggagcgcaccatcttcttcaaggacgacggcaactacaagaccc	Cas9	NotSpecified	721427	6.15	93.85	4.04	0	0	0	2.11	98.2	1.8	4.04	0.34	0	0	3.7	0	2.35
Rep2_Intron_Cas9-2xN_nt	NotSpecified	FALSE	NotSpecified	CRISPAltRations 1.1.0	gcccaccctcgtgaccaccc	CAAATTTCCGTCCGCAAagaaagGGCCCTGAAAAAGGGCCagcagctcgactgtagaaGGCCCTGAAAAAGGGCCacgctaAATCCGGTACGTGGCACTAACTAGTCTCTATTTTTCTTTTCATgaagctgcccgtgccctggcccaccctcgtgaccaccctgacctacggcgtgcagtgcttcagccgctaccccgaccacatgaagcagcacgacttcttcaagtccgccatgcccgaaggctacgtccaggagcgcaccatcttcttcaaggacgacggcaactacaagaccc	Cas9	NotSpecified	782595	1.9	98.1	0.03	0	0	0	1.87	99.97	0.03	0.03	0	0	0	0.02	0	1.87
Rep2_Parent_Cas9_sgRNA-4	NotSpecified	FALSE	NotSpecified	CRISPAltRations 1.1.0	gcccaccctcgtgaccaccc	gggtggtgcccatcctggtcgagctggacggcgacgtaaacggccacaagttcagcgtgtccggcgagggcgagggcgatgccacctacggcaagctgaccctgaagttcatctgcaccaccggcaagctgcccgtgccctggcccaccctcgtgaccaccctgacctacggcgtgcagtgcttcagccgctaccccgaccacatgaagcagcacgacttcttcaagtccgccatgcccgaaggctacgtccaggagcgcaccatcttcttcaaggacgacggcaactacaagaccc	Cas9	NotSpecified	847635	18.73	81.27	16.8	0	0	0	1.93	91.63	8.37	16.8	0.83	0	3.73	16.14	0	2.72
Rep2_Parent_Cas9-2xN_sgRNA-4	NotSpecified	FALSE	NotSpecified	CRISPAltRations 1.1.0	gcccaccctcgtgaccaccc	gggtggtgcccatcctggtcgagctggacggcgacgtaaacggccacaagttcagcgtgtccggcgagggcgagggcgatgccacctacggcaagctgaccctgaagttcatctgcaccaccggcaagctgcccgtgccctggcccaccctcgtgaccaccctgacctacggcgtgcagtgcttcagccgctaccccgaccacatgaagcagcacgacttcttcaagtccgccatgcccgaaggctacgtccaggagcgcaccatcttcttcaaggacgacggcaactacaagaccc	Cas9	NotSpecified	751270	17.12	82.88	15.12	0	0	0	2	92.88	7.12	15.12	0.74	0	4.37	14.5	0	2.65
Rep3_Intron_Cas9_sgRNA-4	NotSpecified	FALSE	NotSpecified	CRISPAltRations 1.1.0	gcccaccctcgtgaccaccc	CAAATTTCCGTCCGCAAagaaagGGCCCTGAAAAAGGGCCagcagctcgactgtagaaGGCCCTGAAAAAGGGCCacgctaAATCCGGTACGTGGCACTAACTAGTCTCTATTTTTCTTTTCATgaagctgcccgtgccctggcccaccctcgtgaccaccctgacctacggcgtgcagtgcttcagccgctaccccgaccacatgaagcagcacgacttcttcaagtccgccatgcccgaaggctacgtccaggagcgcaccatcttcttcaaggacgacggcaactacaagaccc	Cas9	NotSpecified	1010144	4.53	95.47	2.29	0	0	0	2.24	99.01	0.99	2.29	0.17	0	6.96	2.15	0	2.33
Rep3_Intron_Cas9-2xN_sgRNA-4	NotSpecified	FALSE	NotSpecified	CRISPAltRations 1.1.0	gcccaccctcgtgaccaccc	CAAATTTCCGTCCGCAAagaaagGGCCCTGAAAAAGGGCCagcagctcgactgtagaaGGCCCTGAAAAAGGGCCacgctaAATCCGGTACGTGGCACTAACTAGTCTCTATTTTTCTTTTCATgaagctgcccgtgccctggcccaccctcgtgaccaccctgacctacggcgtgcagtgcttcagccgctaccccgaccacatgaagcagcacgacttcttcaagtccgccatgcccgaaggctacgtccaggagcgcaccatcttcttcaaggacgacggcaactacaagaccc	Cas9	NotSpecified	873695	6.74	93.26	4.58	0	0	0	2.16	97.89	2.11	4.58	0.4	0	0.11	4.21	0.9	2.33
Rep3_Parent_Cas9_sgRNA-4	NotSpecified	FALSE	NotSpecified	CRISPAltRations 1.1.0	gcccaccctcgtgaccaccc	gggtggtgcccatcctggtcgagctggacggcgacgtaaacggccacaagttcagcgtgtccggcgagggcgagggcgatgccacctacggcaagctgaccctgaagttcatctgcaccaccggcaagctgcccgtgccctggcccaccctcgtgaccaccctgacctacggcgtgcagtgcttcagccgctaccccgaccacatgaagcagcacgacttcttcaagtccgccatgcccgaaggctacgtccaggagcgcaccatcttcttcaaggacgacggcaactacaagaccc	Cas9	NotSpecified	1099671	19.92	80.08	17.97	0	0	0	1.95	91.52	8.48	17.97	0.86	0	15.38	17.24	0	2.55
Rep3_Parent_Cas9-2xN_sgRNA-4	NotSpecified	FALSE	NotSpecified	CRISPAltRations 1.1.0	gcccaccctcgtgaccaccc	gggtggtgcccatcctggtcgagctggacggcgacgtaaacggccacaagttcagcgtgtccggcgagggcgagggcgatgccacctacggcaagctgaccctgaagttcatctgcaccaccggcaagctgcccgtgccctggcccaccctcgtgaccaccctgacctacggcgtgcagtgcttcagccgctaccccgaccacatgaagcagcacgacttcttcaagtccgccatgcccgaaggctacgtccaggagcgcaccatcttcttcaaggacgacggcaactacaagaccc	Cas9	NotSpecified	1159062	11.8	88.2	9.54	0	0	0	2.26	95.48	4.52	9.54	0.7	0	3.19	8.91	0	2.77
